# High order expression dependencies finely resolve cryptic states and subtypes in single cell data

**DOI:** 10.1101/2023.12.18.572232

**Authors:** Abel Jansma, Yuelin Yao, Jareth Wolfe, Luigi Del Debbio, Sjoerd Beentjes, Chris P. Ponting, Ava Khamseh

## Abstract

Single cells are typically typed by clustering in reduced dimensional transcriptome space. Here we introduce Stator, a novel method, workflow and app that reveals cell types, subtypes and states without relying on local proximity of cells in gene expression space. Rather, Stator derives higher-order gene expression dependencies from a sparse gene-by-cell expression matrix. From these dependencies the method multiply labels the same single cell according to type, sub-type and state (activation, differentiation or cell cycle sub-phase). By applying the method to data from mouse embryonic brain, and human healthy or diseased liver, we show how Stator first recapitulates other methods’ cell type labels, and then reveals combinatorial gene expression markers of cell type, state, and disease at higher resolution. By allowing multiple state labels for single cells we reveal cell type fates of embryonic progenitor cells and liver cancer states associated with patient survival.
