## Supplementary Table 1 for "High order expression dependencies finely resolve cryptic states and subtypes in single cell data"

### Sheet: D_tuple table
Genes	D-tuple	Log2Enrichment	Pval_corrected	No.Cells	Cluster
Egfr_Hes6_Eomes	[111]	2.42672	3.12e-08	53	Cluster:1
Jun_Vim_Ddah1	[000]	1.68362	1.37e-05	44	Cluster:2
Apitd1_Hells_Mcm6_Gins2	[1110]	2.38272	5.16e-08	69	Cluster:3
Dhfr_Gmnn_Ung_Gins2	[1110]	1.90137	1.04e-05	89	Cluster:3
Tcf19_Gmnn_Ung_Gins2	[1110]	2.29702	0.000382661	37	Cluster:3
Fen1_Hells_Slbp_Mcm5	[1101]	2.97156	1.9e-05	35	Cluster:4
Lrrc7_Nsg2_Dcx	[111]	4.12099	3.85e-24	29	Cluster:5
Aplp1_Trim9_Nsg2_Meg3	[1111]	1.72189	0.0442927	45	Cluster:5
Ccna2_Cks2_Cdca8_Pbk	[1110]	1.63721	4.29e-09	44	Cluster:6	D_tuple table: Summary statistics for deviating gene tuples
Ube2c_Cdca3_Cenpa_Pbk	[1110]	2.02275	5.39e-06	123	Cluster:6	Annotation: Annotation for Stator states
Lockd_Cdca3_Ccnb2_Pbk	[1110]	2.97368	1.88e-05	138	Cluster:6
Cep55_Cdca8_2810417H13Rik	[110]	1.81317	2.55e-05	24	Cluster:7
Ccna2_Cks2_Cdca8_Pbk	[1011]	2.31789	3.3e-20	57	Cluster:8
Tpx2_Ccnb2_Cdca8_Cenpa	[1110]	3.39917	6.33e-11	34	Cluster:8
Ube2c_Cdca3_Cenpa_Pbk	[1101]	1.92267	4.83e-05	57	Cluster:8
Ccna2_Cks2_Cdca8_Pbk	[1111]	6.29862	0	240	Cluster:9
Ccna2_Cks2_Cdca8_Pbk	[0111]	2.89684	2.72e-198	398	Cluster:9
Spc24_Cenpa_Pbk	[111]	3.83201	6.61e-144	367	Cluster:9
Tpx2_Ccnb2_Cdca8_Cenpa	[1111]	7.9999	8.03e-114	399	Cluster:9
Spc24_Cenpa_Pbk	[011]	1.58578	8.03e-114	929	Cluster:9
Tpx2_Ccnb2_Cdca8_Cenpa	[0111]	4.26198	1.49e-81	289	Cluster:9
Ckap2_Cdca8_Cenpa	[111]	4.31572	3.72e-74	412	Cluster:9
Ube2c_Cdca3_Cenpa_Pbk	[1111]	5.70986	9.22e-53	454	Cluster:9
Ube2c_Cdca3_Cenpa_Pbk	[0111]	3.40991	3.06e-48	473	Cluster:9
Ckap2_Cdca8_Cenpa	[011]	1.62108	4.65e-48	604	Cluster:9
Ccna2_Cks2_Pbk	[111]	3.69426	3.99e-46	305	Cluster:9
H2afx_Cks2_Pbk	[111]	1.95684	6.71e-43	589	Cluster:9
Ccna2_Cks2_Cdca8	[111]	4.3911	7.84e-40	284	Cluster:9
H2afx_Cks2_Cdca8	[111]	2.39731	2.37e-36	527	Cluster:9
Tpx2_Ccnb2_Cdca8_Cenpa	[1011]	3.81836	9.54e-36	121	Cluster:9
Tpx2_Ccnb2_Cdca8_Cenpa	[1101]	3.84953	2.02e-32	126	Cluster:9
Lockd_Cenpf_Knstrn_Pbk	[1111]	5.76549	2.16e-27	620	Cluster:9
Top2a_Cenpa_Pbk	[111]	5.06318	2.32e-25	283	Cluster:9
Lockd_Cdca3_Ccnb2_Pbk	[1101]	3.32145	7.46e-24	326	Cluster:9
Top2a_Cenpa_Pbk	[011]	2.03625	7.14e-21	1013	Cluster:9
Ube2c_Cenpa_Pbk	[011]	1.80424	3.92e-19	724	Cluster:9
Ccna2_Cks2_Cdca8_Pbk	[1101]	1.62788	4.27e-13	65	Cluster:9
Spc24_2810417H13Rik_Cenpa	[111]	3.2729	1.05e-12	162	Cluster:9
Lockd_Cdca3_Ccnb2_Pbk	[1011]	3.47326	1.55e-12	209	Cluster:9
Hist1h4i_Hist1h2bc_Knstrn	[111]	2.56579	3.36e-12	452	Cluster:9
Lockd_Cdca3_Ccnb2_Pbk	[1111]	6.58857	6.27e-11	611	Cluster:9
Ube2c_Cenpa_Pbk	[111]	3.13991	8.93e-10	572	Cluster:9
Lockd_Cenpf_Knstrn_Pbk	[1011]	2.25139	1.11e-09	291	Cluster:9
Casc5_2810417H13Rik_Pbk	[111]	3.91995	1.71e-09	51	Cluster:9
Lockd_Cenpf_Knstrn_Pbk	[1101]	2.14391	5.42e-09	230	Cluster:9
Lockd_Cdca3_Ccnb2_Pbk	[0111]	4.77495	2.6e-07	95	Cluster:9
Spc24_Gmnn_Cenpa	[111]	1.97049	3.18e-05	117	Cluster:9
Lockd_Cenpf_Knstrn_Pbk	[0111]	2.77401	0.000172891	93	Cluster:9
Ube2c_Cdca3_Cenpa_Pbk	[1011]	1.64408	0.000865832	118	Cluster:9
Coro1c_Hes6_Gas1_Gadd45g	[1111]	2.00251	2.16e-161	574	Cluster:10
Fst_Zic1_Dct	[011]	1.60548	5.14e-90	551	Cluster:10
Dll1_Ascl1_Gadd45g	[111]	3.38701	1.79e-34	128	Cluster:10
Basp1_Neurog2_Igfbpl1	[111]	1.70137	0.0475178	363	Cluster:10
Spc24_Gmnn_2810417H13Rik	[111]	4.57011	7.77e-139	281	Cluster:11
Prim2_Gmnn_Gins2_Rbp1	[1111]	3.78638	1.93e-98	134	Cluster:11
Prim2_Gmnn_Gins2_Rbp1	[0111]	1.61585	4.65e-64	327	Cluster:11
Tcf19_Gmnn_Ung_Gins2	[0111]	3.08799	4.98e-54	298	Cluster:11
Cenpm_Hmgn2_2810417H13Rik	[111]	2.09019	6.96e-53	553	Cluster:11
Prim2_Gmnn_Gins2	[111]	3.49831	7.33e-52	213	Cluster:11
Tcf19_Gmnn_Ung_Gins2	[1111]	6.92091	6.91e-51	189	Cluster:11
Cdk1_Cdca8_2810417H13Rik	[111]	3.39467	4.1e-47	179	Cluster:11
Smc2_Rrm2_2810417H13Rik	[111]	2.94922	8.76e-41	316	Cluster:11
Dhfr_Gmnn_Ung_Gins2	[1111]	5.63106	6.86e-38	276	Cluster:11
Dnmt1_Hells_Pcna	[111]	2.76901	1.31e-36	258	Cluster:11
Apitd1_Hells_Mcm6_Gins2	[0111]	3.18264	5.05e-36	280	Cluster:11
Fen1_Hells_Slbp_Mcm5	[1111]	5.84275	8.98e-36	158	Cluster:11
Tyms_Pcna_Mcm6	[111]	2.09925	5.19e-31	427	Cluster:11
Dhfr_Gmnn_Ung_Gins2	[0111]	2.94131	4.98e-30	211	Cluster:11
Prim2_Gmnn_Gins2_Rbp1	[1110]	2.42854	5.99e-30	79	Cluster:11
Tcf19_Ung_Gins2	[111]	4.79175	1.34e-28	264	Cluster:11
Apitd1_Hells_Mcm6_Gins2	[1111]	5.63166	7.76e-28	168	Cluster:11
Fen1_Hells_Slbp_Mcm5	[0111]	2.56896	2.44e-27	209	Cluster:11
Dhfr_Gmnn_Ung_Gins2	[1011]	3.06386	2.05e-24	144	Cluster:11
Tcf19_Gmnn_Ung_Gins2	[1011]	3.71767	3.3e-20	75	Cluster:11
Fignl1_Hells_Mcm3	[111]	4.59899	2.03e-19	219	Cluster:11
Apitd1_Hells_Gins2	[111]	4.26954	2.02e-18	226	Cluster:11
Tcf19_Gmnn_Gins2	[111]	4.40969	2.38e-18	250	Cluster:11
Apitd1_Hells_Mcm6_Gins2	[1011]	2.65028	5.95e-18	140	Cluster:11
Fen1_Hells_Slbp_Mcm5	[1011]	2.53308	5.96e-16	104	Cluster:11
Cdk1_Gmnn_Cdca8	[111]	2.05331	4.01e-12	137	Cluster:11
Tyms_Gmnn_2810417H13Rik	[111]	2.70735	7.19e-12	292	Cluster:11
Tcf19_Gmnn_Ung_Gins2	[1101]	3.22182	7.6e-12	61	Cluster:11
Dhfr_Gmnn_Ung_Gins2	[1101]	2.40748	8.19e-12	107	Cluster:11
Apitd1_Hells_Mcm6_Gins2	[1101]	3.02429	2.38e-11	58	Cluster:11
Fen1_Hells_Slbp_Mcm5	[1110]	2.243	6.09e-11	95	Cluster:11
Uhrf1_Lig1_Gins2	[111]	3.97639	1.11e-09	332	Cluster:11
Top2a_Dut_Lig1	[111]	2.12583	4.61e-07	235	Cluster:11
Hist1h1e_Uhrf1_Lig1	[111]	2.51005	0.000662176	124	Cluster:11
Cdca7_Mcm6_Odc1	[111]	1.65114	0.00523601	524	Cluster:11
Slc7a10_Trim9_S100a16_Luzp2	[1111]	3.75526	5.96e-162	223	Cluster:12
Metrn_S100a16_Rbp1	[111]	1.68445	4.9e-70	864	Cluster:12
Epha3_S100a16_Meg3	[111]	2.86622	5.61e-61	247	Cluster:12
Chst2_Sfxn5_Slc1a2_Luzp2	[1111]	2.28869	6.34e-60	174	Cluster:12
Akap12_Fjx1_Pmp22_Tubb2a	[1111]	1.59216	9.36e-53	404	Cluster:12
Slc6a1_Slc6a11_Trim9	[111]	2.43991	3.85e-49	165	Cluster:12
Phlda3_Scrn1_Pmp22_S100a16	[1111]	1.65545	7.86e-42	323	Cluster:12
Pcx_Hes5_Tnc_Glul_Tubb2a	[11111]	1.86977	8.79e-27	635	Cluster:12
Slc6a1_Ramp1_Trim9	[111]	2.34324	1.47e-26	110	Cluster:12
Riiad1_Lxn_Meg3	[111]	1.74979	2.1e-23	558	Cluster:12
Metrn_Meg3_Rbp1	[111]	2.00968	2.37e-20	561	Cluster:12
Aplp1_Trim9_Nsg2_Meg3	[1101]	2.07529	3.14e-20	124	Cluster:12
Hs3st1_S100a16_Tubb2a_Rbp1	[1111]	2.1284	1.14e-14	750	Cluster:12
Gng3_S100a1_Sparcl1_Rbp1	[1111]	2.21644	5.07e-14	459	Cluster:12
Adhfe1_Aldh1l1_Lxn_S100a16	[1111]	1.64483	3.73e-11	530	Cluster:12
Chil1_Luzp2_Rbp1	[111]	2.04154	8.71e-10	373	Cluster:12
Slc7a10_Trim9_S100a16	[111]	1.95733	1.12e-09	258	Cluster:12
Sema6d_Trim9_Luzp2	[111]	2.32755	8.62e-09	277	Cluster:12
Cthrc1_Trim9_Luzp2	[111]	2.23021	3.06e-08	188	Cluster:12
Slc6a1_Slc6a11_Ramp1	[111]	1.77995	1.14e-07	68	Cluster:12
Hs3st1_S100a16_Rbp1	[111]	2.03469	1.8e-07	839	Cluster:12
Hexb_Aldh1l1_S100a16_Rbp1	[1111]	2.45783	4.27e-06	467	Cluster:12
Sat1_Glul_Tubb2a_Rbp1	[1111]	1.6038	2.17e-05	1336	Cluster:12
Hexb_Aldh1l1_S100a16	[111]	2.09239	3.98e-05	544	Cluster:12
Hexb_Aldh1l1_Lxn_S100a16	[1101]	1.63275	0.00150385	160	Cluster:12
Scg3_S100a16_Sparcl1	[111]	1.65294	0.00195237	485	Cluster:12
Hpgd_Fam181b_Sparcl1	[111]	2.14583	4.91e-17	150	Cluster:13
Bach2_Rmst_Csrp2	[111]	2.80849	3.92e-11	147	Cluster:14
Sp5_Tnfrsf19_Fos	[111]	2.15217	0.000431835	59	Cluster:14
Ttyh2_Slc39a1_Notch2	[111]	2.63895	6.42e-35	305	Cluster:15
Slitrk2_Slc39a1_Notch2	[111]	2.09043	9.16e-35	367	Cluster:15
Fmo1_Cspg5_Lxn_Tubb2a	[1111]	1.75763	8.7e-115	883	Cluster:16
Id2_Id1_Id3	[111]	2.29642	1.9e-78	1490	Cluster:16
Col12a1_Ak3_Pxdc1_1500015O10Rik	[1111]	1.7975	5.59e-64	274	Cluster:16
Nfkbia_Dusp1_Egr1_Fos	[0111]	3.28558	6.3e-60	406	Cluster:16
Chst1_Wnt7b_Cybrd1_Vcan	[0111]	2.56841	2.57e-57	153	Cluster:16
Txnip_Btg2_Hes6_Fos	[1111]	1.90845	4.98e-54	210	Cluster:16
Fhod3_Amotl2_1500015O10Rik	[111]	2.12281	8.65e-40	265	Cluster:16
Tmem35_Gpm6a_Cav1	[111]	1.89663	2.9e-35	276	Cluster:16
Timp2_Ednrb_Pxdc1_Sparc	[1111]	1.71811	6.69e-32	705	Cluster:16
Nfkbia_Dusp1_Egr1_Fos	[1111]	4.47853	3.86e-26	244	Cluster:16
Arrdc3_Dusp1_Hist1h2bc	[111]	1.69163	1.04e-25	234	Cluster:16
Efcab1_Pla2g7_Cav1	[111]	3.24976	4.19e-23	43	Cluster:16
Efcab1_Tekt1_Cav1	[101]	1.76708	6.44e-22	135	Cluster:16
Hist1h1c_Hist1h2bc_Fos	[111]	1.75985	3.61e-14	1261	Cluster:16
Lgals1_Cryab_Anxa2	[111]	2.04002	2.69e-12	253	Cluster:16
Dhrs3_Ramp1_Id3	[111]	2.36161	9.05e-11	212	Cluster:16
Nrbp2_Tmem47_Fos	[111]	1.61326	6.16e-08	200	Cluster:16
Klf4_Cyr61_Meg3	[111]	2.60611	1.78e-07	224	Cluster:16
Eln_Ly6h_Nr2f1_Fos	[1111]	2.16812	1.22e-06	151	Cluster:16
Arrdc3_Racgap1_Hist1h2bc	[111]	1.58547	0.000241872	229	Cluster:16
Eln_Ly6h_Fos	[111]	1.63396	0.000376135	213	Cluster:16
Hba-a2_Hbb-bt_Hba-a1_Hbb-bs	[1111]	2.87274	2.36e-36	221	Cluster:17
Cdk1_Foxj1_Mlf1	[011]	1.59213	3.57e-28	206	Cluster:18
Cfap44_Pifo_Tekt1	[011]	2.35205	2.16e-26	97	Cluster:18
Meig1_1110017D15Rik_Tekt1	[011]	2.15289	2.83e-23	97	Cluster:18
Meig1_1110017D15Rik_Tekt1	[111]	6.94743	3.13e-18	18	Cluster:18
Cdk1_Foxj1_Mlf1	[111]	2.55878	4.32e-08	50	Cluster:18
Meig1_1110017D15Rik_Tekt1	[101]	2.59717	3.52e-06	24	Cluster:18
Cfap44_Pifo_Tekt1	[101]	1.65956	7.27e-06	36	Cluster:18
Efcab1_Tekt1_Cav1	[111]	3.84165	6.25e-16	25	Cluster:19
Cfap44_Pifo_Tekt1	[111]	5.19422	8.87e-14	16	Cluster:20
Chst1_Wnt7b_Cybrd1_Vcan	[1111]	6.20802	8.3e-46	33	Cluster:21
Chst1_Wnt7b_Vcan	[111]	3.24491	6.54e-08	52	Cluster:21
Chst1_Wnt7b_Cybrd1	[111]	3.31677	2.46e-06	44	Cluster:21
Chst1_Wnt7b_Cybrd1_Vcan	[1101]	2.11745	0.000268066	19	Cluster:21
Chst1_Wnt7b_Cybrd1_Vcan	[1110]	2.08283	0.00261054	11	Cluster:21
Cep55_Cdca8_2810417H13Rik	[111]	3.16056	0.000304815	11	Cluster:22
Meig1_1110017D15Rik_Tekt1	[110]	2.41366	0.000449822	12	Cluster:22
Cfap44_Pifo_Tekt1	[110]	1.95974	3.07e-06	25	Cluster:23
Fst_Zic1_Dct	[111]	3.30949	1.6e-19	39	Cluster:24
Chst1_Wnt7b_Cybrd1_Vcan	[1011]	2.2564	4.79e-06	19	Cluster:25

### Sheet: Annotation
Cluster	Code	Description
1	IPC	Intermediate progenitor cells: Egfr hi, Eomes hi, Gadd45g, Hes6 hi, Ascl1 hi, Neurog2 hi
2	Apoptosis	Apoptotic or lysing cells: mt-Co3 hi, mt-Atp6 hi, mt-Co2 hi, mt-Nd1 hi, mt-Co1 hi, mt-Cytb hi)
3	G1/S	G1/S cell cycle phase (Gins2 low): Ung hi, Gmnn hi, Mcm6 hi, Mcm5 hi, Mcm4 hi, Mcm3 hi
4	G1/S	G1/S cell cycle phase (Slbp low): Fen1 hi, Hells hi, Mcm5 hi, Cdc45 hi, Ung hi, Mcm4 hi, Cenpk hi)
5	Neuron	Neuron: Dcx hi, Lhx6 hi, Syt1 hi, Dlx6os1 hi, Runx1t1 hi, Gria1 hi, Bcl11b hi, Gad2 hi.
6	G2/M	G2/M cell cycle phase (Pbk low): Cdca3 hi, Ccnb2 hi, Cenpa hi, Cdca8 hi, Cenpf hi, Cks2 hi)
7	G2/M	G2/M cell cycle phase (Pclaf low): Cep55 hi, Cdca8, Ccnb1 hi, Cenpa hi, Ckap2 hi, Cdc25c hi.
8	G2/M	G2/M cell cycle phase: Ccna2 hi, Cdca8 hi, Ccnb2 hi, Ube2c hi, Tpx2 hi.
9	G2/M	G2/M cell cycle phase: Cenpf hi, Ccdc34 hi, Knstrn hi, Tpx2 hi, Ube2c hi, Cenpe hi
10	IPC	Intermediate progenitor cells: Neurog2 hi, Dct hi, Gadd45g hi, Hes6 hi, Insm1 hi, Ascl1 hi, Eomes hi
11	G1/S	G1/S cell cycle phase: Mcm3 hi, Mcm6 hi, Pcna hi, Ung hi, Mcm5 hi.
12	APC1	Astrocyte progenitor cells 1: Glul hi, Slc1a3 hi, Slc1a2 hi, Aldh1l1 hi, Aldoc hi, Fabp7 hi, Tnc hi, Sox9 hi, Sparcl1 hi, Id1 hi, Id2 hi, Hes5 hi, Vim low
13	APC2	Astrocyte progenitor cell 2 in G1/S cell cycle phase: Sparcl1 hi, Id1 hi, Id2 hi, Slc1a3 hi, Aldoc hi, Glul hi, Fabp7 hi, Tnc hi, Hes5 hi, Vim lo; Mcm4 hi, Gmnn hi, Mcm2 hi, Mcm3 hi, Gins4 hi, Gins2 hi, Pcna hi
14	RGC-like	Radial Glial like cells: Rmst hi, Gfap hi, Slc1a2 hi, Vim hi, Draxin hi, Gja1 hi, Ecrg4 hi, Nrn1 hi, Emid1 hi, Aldh1l1 lo
15	Unknown	Unknown. Slitrk2 hi, Slc39a1 hi, Notch2 hi, Ttyh2 hi, Actb hi, Cbx3 hi, Gnb1 hi, Rpgrip1 hi, Spry2 hi. Related to Subset 1: Clusters 16 and 23.
16	Activated	Activated cells of various types, likely as an effect of dissociation (7 of 10 most significantly up-regulated genes are IEGs: Id1, Fos, Id3, Dusp1, Egr1, Cyr61, Ier2).
17	Blood Contamination	Hb+/Erythrocytes contaminant
18	Cilia	Motile ciliated cells such as ependymal cells: all of the 23 most significantly up-regulated protein-coding genes in State 18 (e.g. Foxj1 and Tekt1) are preferentially expressed in ependymal cells over 10 other annotated cell types.
19	Cilia	Ciliated cells such as ependymal cells: 8 of 12 most significantly up-regulated protein-coding genes in State 18 (e.g. Efcab1 and Tekt1) are preferentially expressed in ependymal cells over 10 other annotated cell types.
20	Cilia	Ciliated cells such as ependymal cells: 6 of 10 most significantly up-regulated protein-coding genes in State 18 (e.g. Pifo and Tekt1) are preferentially expressed in ependymal cells over 10 other annotated cell types.
21	tRGC	Truncated radial glial cells: Slc1a3 hi, Slc1a2 hi, Aldoc hi, Fabp7 hi, Tnc hi, Sox9 hi, Sparc hi, Clu hi, Id1 hi, Id3 hi, Apoe hi
22	Metaphase/Anaphase	Metaphase/anaphase transition: Cep55 hi, Cdc20 hi, Nuf2 hi, Cdca8 hi, Spc24 hi, Aurkb hi, Bub1 hi, Brca1 hi
23	Cilia	Motile ciliated cells such as ependymal cells: 7 of 10 most significantly up-regulated protein-coding genes in State 18 (e.g. Pifo and Tekt1), as well as Foxj1, are preferentially expressed in ependymal cells over 10 other annotated cell types.
24	RGC-like	Radial Glial like cells: Dct hi, Fst hi, Tpbg hi, Zic3 hi, GFAP hi, Zic1 hi, Zic2 hi
25	Unknown	Unknown. Chst1 hi, Cybrd1 hi, Acer3 hi, Vcan hi, Pcdhb4 hi, Deptor hi, Hist2h4 hi, Slc39a12 hi, Slc39a12 hi.
		Notes: hi means sigificantly up-regulated in that state vs others
