## Supplementary Table 2 for "High order expression dependencies finely resolve cryptic states and subtypes in single cell data"

### Sheet: Mouse Brain Gene Markers
Cell type markers	Cell type	Reference
Adora2a	D2-MSN	PMID: 35773249	Additional markers from PMID: 30309354, PMID: 34616064, PMID: 34609283, PMID: 32783944
Aldoc	Glioblast
Aldh1l1	Astrocyte	PMID: 35773249
Aldoc	Astrocyte	PMID: 15155908
Anxa2	cortical truncated radial glial cell	PMID: 34374948
Aqp4	Astrocyte	PMID: 25965557
Arl4d	MGE	PMID: 26377473
Arx	Cortical interneurons	PMID: 14992814
Ascl1	Early IPC & MSN differentiation	PMID: 35773249
Cacna2d3	Neuroblast / neuron Early embryonic subplate	PMID: 23401504
Cd34	Ependymal cells	PMID: 35773249
Cd9	NSCs	PMID: 32744501
Cd93	Ependymal cells	PMID: 35773249
Cdh13	Striatal neurons	PMID: 28386779
Cryab	cortical truncated radial glial cell	PMID: 34374948
Dbi	RGC	PMID: 35773249
Dct	NSC	PMID: 16857183
Dcx	Immature striatal neurons;	PMID: 35254903
	neuroblasts	PMID: 32744501
Dlx1	Interneuron & MSN differentiation	PMID: 33649223
		PMID: 35773249
Dlx2	Differentiating IPCs & MSN differentiation; Transit amplifying cell (Type C)	PMID: 35773249
		PMID: 12495619
Dlx6os1	Differentiating IPCs	PMID: 35773249
Egfr	Activated NSCs	PMID: 28099854
Ebf1	D1-MSNs; matrix	PMID: 35773249
Eomes	Intermediate progenitors IPCs	PMID: 33649223
		PMID: 35773249
EPB41L4A	MGE	PMID: 26377473
Epha2	Differentiating cortical neurons	PMID: 24707048
Epha4	Matrix interneurons	PMID: 34727523
Epha5	CGE-derived interneurons; also MGE	PMID: 35911980
		PMID: 26377473
Epha7	MSN (striatal patches)	PMID: 28740464
Epha8	MSN (striatal patches)	PMID: 28740464
Fabp7 (Blbp)	RGCs/ Neural SCs/Astrocyte	PMID: 35773249
		PMID: 25965557
Foxj1	Ependymal cells	PMID: 29727663
Foxp1	MSN	PMID: 27154297
		PMID: 35773249
Gadd45g	Early IPCs	PMID: 35773249
Gad1	Interneuron	PMID: 34630033
Gfap	RGC	PMID: 24987003
Gja1	Astrocyte	PMID: 25965557
Glul	NSC/Astrocyte	PMID: 25965557
Gm29260	Dorsal NSPCs / Neuroblasts	PMID:34259628
Gng7	Striatum	PMID: 24360541
Gpr88	striatal inhibitory neuron	PMID: 30635555
Gsx2	Early IPCs	PMID: 35773249
Gucy1a3	D2-MSNs	PMID: 35773249
Gucy1b3	D2-MSNs	PMID: 35773249
Hes1	RGC	PMID: 18430159
Hes6	IPCs	PMID: 18430159
Hmga2	Neuroepithelial cell	PMID: 33649223
Htra1	Astrocyte	PMID: 29483282
Htr3a	CGE-derived cortical interneurons	PMID: 25409778
		PMID: 24155945
Id2	Projection pyramidal neurons (PyN)	PMID: 22171052
Id3	Quiescent NSCs	PMID: 28099854
Id4	APC2, striatal spiny projection neurons (matrix MSNs)	PMID: 34354577
Ikzf1 (Ikaros)	Matrix MSN	PMID: 19950118
Ikzf2 (Helios)	Neural progenitor cells	PMID: 28289129
Insm1	Pan-neurogenesis	PMID: 18940587
Isl1	pre-D1-MSNs	PMID: 35773249
	striatal inhibitory neuron	PMID: 30635555
Khdrbs2 (Slm1)	CCK+ calbindin+ inhibitory interneurons; CGE (VIP+) & MGE (Sst+)	PMID: 31451803
		PMID: 24469635
Khdrbs3 (Slm2)	glutamatergic pyramidal cells and GABAergic parvalbumin+ , calretinin+ , & somatostatin+ interneurons	PMID: 24469635
Lhx1	Cajal-Retzius cells	PMID: 35773249
Lhx6	Interneurons	PMID: 35773249
		PMID: 17376969
Mdk	RGC cortical (neuron)	PMID: 29281841
		PMID: 37824650
Mef2c	MSNs	PMID: 34882453
Mfap4
Mfge8	Radial precursor	PMID: 29281841
Mpped2	Cholinergic interneurons (mostly MGE)	PMID: 33931636
Neurod1	IPC / Immature neuron	PMID: 33649223
Neurod2	projection pyramidal neurons (PyN)	PMID: 35773249
Neurod4	Neurogenesis marker	PMID: 34177462
Neurod6	projection pyramidal neurons (PyN)	PMID: 35773249
Neurog2	IPC	PMID: 33649223
		PMID: 35773249
Nfib	RGC	PMID: 23749646
Ngef	MSN (Striatal patch)	PMID: 18199763
Nkx2-1	MGE (not CGE)	PMID: 18786356
Nr2f1	Enriched in LGE/CGE derived interneurons	PMID: 34975398
		PMID: 27034423
Nr2f2	Enriched in LGE/CGE derived interneurons	PMID: 22791192
		PMID: 27034423
Nr4a1	IEG/MSN	PMID: 31541002
Nxph1	Cortical interneuron	PMID: 18250082
Olig1	Oligodendrocyte progenitor OPC	PMID: 33649223
Pax6	neuroepithelial stem cells and RPs	PMID: 9856459
Pcdh8	D1 MSN	PMID: 27425622
Pcp4	Dorsal Striatum	PMID: 32327644
Pdgfra	OPC	PMID: 35773249
Penk	Penk+ MSN	PMID: 36081908
Pdgfrb	Mural cells	PMID: 35773249
Phgdh	NB_Neuron	PMID: 37824650
Pou3f1 (Oct-6)	Pre-MSNs	PMID: 35377797
Prox1 / Prox1os	Cortical Interneurons from LGE/CGE	PMID: 24155945
Ptn	RGC	PMID: 37327344
Qk	APC	PMID: 32976762
Reln	Cajal-Retzius / Interneuron (Layer 1)	PMID: 33649223
		PMID: 35773249
Resp18	Amygdala neurons	PMID: 35773249
Rlbp1	RGC / NSPC	PMID: 37824650
		PMID: 34259628
Rpl32	Activated NSCs	PMID: 28099854
Rxrg	Pan-striatal MSNs	PMID: 30635555
S100B	Astrocyte	PMID: 25965557
Satb2	Neuron	PMID: 18255031
Sfxn5	Astrocyte	PMID: 33818185
Slc1a3	RGC/astrocyte/NSC	PMID: 35773249
		PMID: 25965557
		PMID: 32744501
Slc1a2	NSC/astrocyte	PMID: 25965557
Six3	D2 MSN (precursors)	PMID: 34014554
		PMID: 35773249
Smc4	nIPC
Smyd1	Lateral neuroblasts	PMID: 27716510
Sox1	RGC / Neural Stem Cell	PMID: 22992951
Sox2	RGC	PMID: 37327344
Sox10	OPC	PMID: 35773249
Sp8	CGE-derived interneurons	PMID: 27034423
Sp9	Differentiating IPCs pre-D2 MSNs	PMID: 35773249
		PMID: 29967281
Sparc	APC1	PMID: 35253855
Spats2l	MGE	PMID: 26377473
Sst	Interneurons	PMID: 35773249
Stmn2	IPC	PMID: 37327344
Stmn4	IPC	PMID: 37327344
Tac1	D1-MSNs	PMID: 35773249
Tbr1	Early born cortical neurons	PMID: 11239428
Tbr2 /Eomes	Intermediate progenitors	PMID: 15634788
Tcf4	RGC/astrocyte	PMID: 25965557
Tmem47	cortical truncated radial glial cell	PMID: 34374948
Tnc
Tshz1	Motor neurons	PMID: 31427287
Tshz2	Early MSNs	PMID: 35377797
Tshz3
Tspan18	Dormant NSCs	PMID: 32783944
Tubb3	Neurons (incl early); neuroblasts	PMID: 1527798
		PMID: 32744501
Vim	RGC, Astrocytes	PMID: 25965557
Vtn	Mural cells	PMID: 35773249
VWF	Endothelial cell
Wnt7b	Early RGC	PMID: 37824650
Wnt8b	Neuroepithelial cell	PMID: 33649223
Zic1	Amygdala neurons	PMID: 35773249
Zfhx3	Immature D1 MSNs	PMID: 31491374
Zfhx4	Neural progenitor	PMID: 31303374
Zfp503 (Nolz-1)	pre-D1-MSNs	PMID: 35773249
		PMID: 36081908
Zfp804a	SOX2-positive NPC (neuronal migration)	PMID: 28924186

### Sheet: Human Liver Gene Markers
Gene	Annotation	PMID
CLEC4G	Tissue-specific EC (Liver)	PMID: 36198871
FCGR2B	LSEC, Tissue-specific EC (Liver)	PMID: 36198871
FOXC2	Lymphatic	PMID: 32036477
MAF	Tissue-specific EC (Liver)	PMID: 36198871
MRC1	LSEC, Tissue-specific EC (Liver)	PMID: 36198871
MSR1	LSEC zone 1	PMID: 36198871
NTN4	LSEC zone 1	PMID: 36198871
PDPN	Lymphatic	PMID: 32036477
PLAT	Anticoagulant	PMID: 32036477
PROX1	Lymphatic	PMID: 32036477
STAB1	LSEC	PMID: 36198871
STAB2	LSEC	PMID: 36198871
WNT2	LSEC zone 2 or 3	PMID: 36198871
