## Supplementary Table 6 for "High order expression dependencies finely resolve cryptic states and subtypes in single cell data"

### Sheet: 12_13
X	p_val	avg_log2FC	pct.1	pct.2	p_val_adj
Apoe	2.18299e-08	1.8137	0.934	0.703	0.000399836
Clu	3.03044e-07	1.53489	0.672	0.27	0.00555055
S100a16	1.08505e-06	1.11952	0.745	0.27	0.0198737
Sparc	1.32232e-06	1.09332	0.749	0.351	0.0242197
Ttyh1	2.18312e-06	0.922402	0.818	0.514	0.0399859
Pea15a	2.32617e-06	0.737505	0.97	0.919	0.0426061

### Sheet: 12_21
X	p_val	avg_log2FC	pct.1	pct.2	p_val_adj
Ldhb	5.67928e-11	1.80901	0.897	0.567	1.04022e-06
Rbp1	7.03361e-11	2.42929	0.746	0.067	1.28828e-06
Tmsb4x	1.44396e-08	0.816009	1	1	0.000264476
H2afz	2.15061e-07	1.02271	0.988	1	0.00393905
Pantr1	5.7095e-07	0.791704	0.974	1	0.0104575
S100a16	1.63457e-06	1.14044	0.742	0.367	0.0299388

### Sheet: 13_12
X	p_val	avg_log2FC	pct.1	pct.2	p_val_adj
Hpgd	2.99252e-225	1.90478	1	0.026	5.48111e-221
Sparcl1	5.88687e-17	1.37917	1	0.389	1.07824e-12
Fam181b	8.56392e-11	0.924113	1	0.575	1.56857e-06
Fam198b	1.85173e-06	0.417248	0.135	0.021	0.0339164

### Sheet: 13_21
X	p_val	avg_log2FC	pct.1	pct.2	p_val_adj
Hpgd	1.12448e-30	1.72079	1	0.048	2.0596e-26
Sparcl1	6.48133e-25	1.92377	1	0.19	1.18712e-20
H2afz	8.30917e-18	1.27816	1	0.984	1.52191e-13
Fam181b	4.15164e-17	1.14953	1	0.54	7.60414e-13
Tmsb4x	1.34745e-14	0.920428	1	1	2.468e-10
Ldhb	1.43573e-13	1.33229	0.96	0.698	2.62968e-09
Actr3b	3.74935e-13	1.39847	0.767	0.397	6.86731e-09
Ccnd2	7.89268e-13	1.12618	0.947	0.825	1.44562e-08
Mpped2	1.3209e-12	1.54849	0.74	0.238	2.41937e-08
Rtn1	2.41366e-12	0.799901	0.993	1	4.42086e-08
Pmp22	3.57078e-10	1.18412	0.807	0.444	6.54024e-06
Rbp1	2.21394e-09	1.11151	0.74	0.19	4.05506e-05
Pantr1	3.35399e-09	0.696259	1	0.984	6.14318e-05
Meis2	3.44278e-09	0.801343	0.947	0.841	6.30579e-05
Sfrp1	1.67374e-08	0.9604	0.88	0.571	0.000306562
Gas1	2.27686e-08	1.30911	0.773	0.571	0.000417029
Fam171b	1.05294e-07	1.06328	0.707	0.413	0.00192857
Rlbp1	1.24255e-07	0.724867	0.933	0.905	0.00227586
Ntm	1.5704e-07	1.06206	0.54	0.175	0.00287634
Csrp1	1.91483e-07	0.95161	0.687	0.492	0.00350719
Cntnap2	2.06e-07	1.20761	0.5	0.143	0.00377309
Hmgb1	2.62676e-07	0.644484	0.987	0.937	0.00481117
Gap43	5.29225e-07	0.992996	0.567	0.238	0.00969328
Gng3	5.60274e-07	0.968496	0.58	0.238	0.010262
Nnat	6.66782e-07	0.662394	0.793	0.524	0.0122128
Fam210b	1.18135e-06	0.684172	0.927	0.889	0.0216376
Atp5o	1.68423e-06	0.653889	0.98	0.905	0.0308484
Polr2j	2.08552e-06	0.679063	0.827	0.635	0.0381984
Scrn1	2.52564e-06	0.620913	0.827	0.746	0.0462596

### Sheet: 21_12
X	p_val	avg_log2FC	pct.1	pct.2	p_val_adj
Chst1	2.61097e-217	1.38817	1	0.021	4.78226e-213
Wnt7b	8.51613e-40	1.51154	1	0.145	1.55981e-35
Cav1	1.28092e-22	1.09972	0.6	0.086	2.34614e-18
Nid1	2.73557e-22	0.908803	0.367	0.034	5.01048e-18
0610040J01Rik	9.13425e-21	0.514371	0.333	0.029	1.67303e-16
Cp	1.61438e-20	0.44578	0.233	0.015	2.95689e-16
Has2	8.69267e-20	0.565394	0.233	0.016	1.59215e-15
Cav2	3.53457e-19	1.26491	0.7	0.141	6.47392e-15
Ltbp1	3.52354e-15	0.715237	0.467	0.076	6.45371e-11
Vcan	1.11328e-14	0.982537	0.867	0.252	2.03908e-10
Nr2f2	3.18494e-13	0.849563	0.467	0.083	5.83354e-09
Cybrd1	7.97481e-13	0.980155	0.733	0.192	1.46067e-08
Sult4a1	1.89324e-12	0.278591	0.133	0.008	3.46766e-08
Gabrb1	3.04175e-12	1.02468	0.767	0.22	5.57127e-08
Prox1os	8.70491e-12	0.334641	0.167	0.014	1.59439e-07
Prelp	1.65283e-11	0.397687	0.167	0.014	3.02733e-07
Cables1	2.85622e-11	0.43041	0.3	0.043	5.23146e-07
Tmem132c	3.72406e-11	0.358862	0.133	0.01	6.82099e-07
Arhgdig	4.26318e-11	0.487375	0.167	0.015	7.80844e-07
Cryab	1.01053e-10	0.665321	0.4	0.076	1.85089e-06
Adrb1	1.2567e-10	0.40516	0.233	0.029	2.30177e-06
Uchl4	1.64265e-10	0.266172	0.133	0.01	3.00868e-06
Lef1	1.89818e-10	0.277847	0.2	0.022	3.47671e-06
Mme	2.70379e-10	0.253412	0.133	0.01	4.95227e-06
Acot7	3.51511e-10	0.570705	0.367	0.068	6.43827e-06
Lhfp	6.09575e-10	1.09485	0.633	0.214	1.1165e-05
Prmt8	6.17534e-10	0.328703	0.2	0.023	1.13108e-05
Gpm6a	1.12971e-09	1.16521	0.933	0.625	2.06917e-05
Entpd2	1.44887e-09	1.08594	0.7	0.245	2.65375e-05
Prr18	2.12776e-09	0.385192	0.2	0.025	3.89721e-05
Nup210	3.4362e-09	0.251149	0.167	0.018	6.29374e-05
Dpy19l1	5.4525e-09	0.662611	0.533	0.142	9.98681e-05
Fam212b	5.64925e-09	0.378805	0.233	0.034	0.000103472
Scg3	6.46033e-09	1.08018	0.867	0.392	0.000118327
Ppp1r14c	7.31708e-09	0.330468	0.267	0.043	0.00013402
Eya1	8.35733e-09	0.601426	0.267	0.044	0.000153073
Tmem47	1.39022e-08	0.840181	0.733	0.276	0.000254633
Ccdc80	1.59563e-08	1.04358	0.933	0.498	0.000292256
Lbh	1.70477e-08	0.784742	0.5	0.14	0.000312246
Nr2f1	2.90603e-08	0.905115	0.867	0.372	0.000532268
Cnn3	3.86682e-08	0.778888	0.967	0.938	0.000708248
Grik2	4.38878e-08	0.429805	0.333	0.069	0.000803848
Cbr3	5.20169e-08	0.569234	0.367	0.083	0.000952742
Tenm4	5.42785e-08	0.446632	0.3	0.058	0.000994166
Nlrx1	6.61328e-08	0.588312	0.433	0.111	0.00121129
Dcun1d2	1.14439e-07	0.443504	0.267	0.05	0.00209606
Dpysl4	1.25349e-07	0.715739	0.667	0.248	0.0022959
Rmst	1.5024e-07	0.381287	0.267	0.05	0.00275179
Ralgapa1	2.47221e-07	0.439691	0.333	0.074	0.0045281
Anxa2	2.86883e-07	0.738542	0.733	0.301	0.00525456
Clu	3.43541e-07	0.979609	0.933	0.661	0.00629229
Slc4a7	3.6528e-07	0.418799	0.333	0.076	0.00669046
Fez1	3.70348e-07	0.676139	0.967	0.882	0.00678329
Kdelr3	3.82147e-07	0.42983	0.367	0.089	0.00699941
Tnfrsf21	5.35658e-07	0.307407	0.3	0.063	0.00981111
Thrsp	5.70022e-07	0.786317	0.567	0.192	0.0104405
Bin1	5.9869e-07	0.506782	0.5	0.149	0.0109656
Emid1	6.19156e-07	0.810696	0.8	0.336	0.0113405
Slc35f6	7.1556e-07	0.385365	0.267	0.055	0.0131062
Podxl	1.06986e-06	0.262937	0.2	0.034	0.0195956
Pacs2	1.90138e-06	0.450382	0.333	0.083	0.0348257
Id3	1.95477e-06	0.565408	0.833	0.406	0.0358035
B3galnt2	2.05658e-06	0.501338	0.2	0.035	0.0376684

### Sheet: 21_13
X	p_val	avg_log2FC	pct.1	pct.2	p_val_adj
Chst1	7.73093e-45	1.44073	1	0.007	1.416e-40
Wnt7b	8.71989e-35	1.53241	1	0.08	1.59713e-30
Clu	2.20385e-24	2.30154	0.952	0.38	4.03657e-20
Tmem47	2.68896e-21	1.37959	0.73	0.107	4.9251e-17
Vcan	4.87131e-21	1.15968	0.825	0.133	8.92229e-17
Cav1	4.37249e-20	1.2762	0.587	0.033	8.00866e-16
Gpm6a	1.15282e-17	1.51499	0.952	0.52	2.11151e-13
Gabrb1	1.11378e-16	1.23099	0.698	0.127	2.04e-12
Anxa2	1.26066e-14	1.2274	0.683	0.16	2.30903e-10
Lxn	2.32072e-14	1.55019	0.889	0.433	4.25062e-10
Sparc	2.7233e-14	1.50108	0.905	0.507	4.98801e-10
Nid1	5.26511e-13	0.811125	0.317	0	9.64357e-09
Entpd2	5.57602e-13	1.28857	0.635	0.167	1.0213e-08
Cryab	7.7867e-13	0.857872	0.333	0.007	1.42621e-08
mt-Co1	3.27029e-12	0.638928	1	1	5.98987e-08
Crip2	3.79505e-12	1.05563	0.968	0.707	6.95101e-08
Cnn3	5.23848e-12	0.834994	0.984	0.94	9.5948e-08
Nr2f2	6.33649e-12	0.890695	0.381	0.027	1.16059e-07
Pcp4	1.61805e-11	1.07218	0.302	0.007	2.96363e-07
Ttyh1	2.68337e-11	0.903002	1	0.747	4.91485e-07
Cav2	4.31308e-11	1.07108	0.603	0.16	7.89983e-07
Fos	4.76823e-11	1.52315	0.746	0.293	8.73349e-07
Cybrd1	7.5799e-11	0.829801	0.698	0.193	1.38834e-06
Timp2	8.16995e-11	1.04579	0.619	0.207	1.49641e-06
Tpi1	4.52011e-10	0.809715	0.984	0.72	8.27904e-06
Fhl1	4.58268e-10	0.814587	0.857	0.347	8.39363e-06
Scrg1	4.81887e-10	1.16035	0.81	0.38	8.82623e-06
Basp1	8.37515e-10	0.894448	0.524	0.133	1.53399e-05
Slc1a2	1.1256e-09	1.14837	0.746	0.3	2.06165e-05
Ephb1	1.27922e-09	0.557114	0.254	0.007	2.34301e-05
Emp1	1.76422e-09	0.449887	0.254	0.007	3.23135e-05
Ldha	2.23738e-09	0.861281	0.921	0.72	4.09798e-05
Socs2	4.93954e-09	0.678529	0.381	0.06	9.04726e-05
Bcl2	6.17174e-09	0.794323	0.857	0.44	0.000113042
Vim	7.23504e-09	0.743515	1	0.993	0.000132517
Apoe	7.85706e-09	1.36233	0.984	0.86	0.00014391
Scg3	1.55415e-08	0.895135	0.825	0.393	0.000284659
Npas3	1.68608e-08	0.781126	0.587	0.193	0.000308822
Lhfp	1.7362e-08	0.869725	0.571	0.187	0.000318002
Snta1	1.96402e-08	0.619581	0.508	0.133	0.00035973
Myl9	2.16203e-08	0.87615	0.619	0.233	0.000395998
Igsf3	2.51715e-08	0.563299	0.429	0.087	0.000461042
Nt5dc2	3.65027e-08	1.14547	0.73	0.413	0.000668584
Ppp1r14c	4.33908e-08	0.401895	0.238	0.013	0.000794746
Crip1	4.41049e-08	1.10141	0.333	0.053	0.000807826
Scd2	5.17144e-08	0.811748	0.984	0.767	0.000947201
Tmsb10	6.02824e-08	0.893366	0.968	0.893	0.00110413
Map1lc3a	6.09109e-08	0.720128	0.857	0.487	0.00111564
Cald1	6.34133e-08	0.69094	0.429	0.1	0.00116148
Ltbp1	6.7195e-08	0.585824	0.365	0.067	0.00123074
Jund	7.17999e-08	0.856717	0.857	0.56	0.00131509
Ccdc80	8.07228e-08	1.0517	0.841	0.533	0.00147852
Glud1	8.33614e-08	0.793779	0.952	0.767	0.00152685
Grik2	8.74766e-08	0.474273	0.333	0.053	0.00160222
E330013P04Rik	9.63035e-08	0.346059	0.206	0.007	0.00176389
Mfap4	9.65313e-08	0.441767	0.27	0.027	0.00176807
0610040J01Rik	1.02507e-07	0.394161	0.206	0.007	0.00187752
Nedd1	1.20296e-07	0.44025	0.302	0.04	0.00220334
mt-Atp6	1.20923e-07	0.421082	1	1	0.00221483
mt-Co3	1.47578e-07	0.445663	1	1	0.00270304
Adamts18	1.69147e-07	0.669008	0.54	0.167	0.0030981
Rmst	2.11909e-07	0.441504	0.238	0.02	0.00388132
Gas6	2.70201e-07	0.394448	0.238	0.02	0.00494901
Vcam1	3.27379e-07	0.906841	0.73	0.373	0.00599627
Reep5	3.38604e-07	0.881204	0.81	0.54	0.00620188
Fabp5	3.5136e-07	0.550685	1	0.973	0.00643551
Id3	3.54378e-07	0.906465	0.81	0.453	0.0064908
Has2	3.80643e-07	0.457575	0.19	0.007	0.00697186
Ncan	3.92369e-07	0.883329	0.968	0.747	0.00718663
Mmd2	4.24752e-07	0.685396	0.968	0.807	0.00777975
Slit2	4.29805e-07	0.406842	0.206	0.013	0.00787231
Idh2	5.26341e-07	0.667027	0.873	0.693	0.00964047
Chl1	6.05804e-07	0.419639	0.206	0.013	0.0110959
Prelp	6.31687e-07	0.354616	0.159	0	0.01157
Cp	6.31687e-07	0.315846	0.159	0	0.01157
Gamt	6.81539e-07	0.603419	0.54	0.173	0.0124831
Ly6h	7.26178e-07	0.750723	0.508	0.173	0.0133007
Selm	8.31087e-07	0.658742	0.683	0.293	0.0152222
Tsc22d4	9.37664e-07	0.764222	0.81	0.5	0.0171742
Rgs2	9.91539e-07	0.352372	0.222	0.02	0.018161
Slc14a2	1.01697e-06	0.569086	0.46	0.133	0.0186269
Acot7	1.03077e-06	0.443411	0.27	0.04	0.0188796
Ptprs	1.04566e-06	0.768561	0.81	0.433	0.0191523
Eya1	1.44306e-06	0.437636	0.175	0.007	0.0264311
Angpt1	1.48851e-06	0.37997	0.254	0.033	0.0272636
Plxdc2	1.53387e-06	0.254087	0.175	0.007	0.0280944
Tenm4	1.5886e-06	0.410089	0.27	0.04	0.0290969
Col2a1	1.89225e-06	0.445816	0.317	0.06	0.0346584
Fez1	1.92049e-06	0.541582	0.968	0.86	0.0351758
Plcd4	1.97788e-06	0.493378	0.365	0.087	0.0362269
Kif1b	2.13565e-06	0.74032	0.841	0.613	0.0391166
Slc4a7	2.21209e-06	0.315933	0.286	0.047	0.0405166
Prox1	2.42838e-06	0.313387	0.143	0	0.0444782
Timp4	2.48014e-06	0.356727	0.19	0.013	0.0454263
Dhrs1	2.60601e-06	0.791978	0.857	0.52	0.0477317
