## Supplementary Table 7 for "High order expression dependencies finely resolve cryptic states and subtypes in single cell data"

### Sheet: D_tuples
Genes	D-tuple	Log2Enrichment	Pval_corrected	No.Cells	Cluster
Racgap1_Pbk_Ccnb2_Cenpa	[1110]	3.11312	6.52e-24	75	Cluster:1
Lockd_Cdca3_Pbk_Cenpa	[1110]	2.30414	1.86e-22	146	Cluster:1
Tacc3_Cdca3_Ccnb2_Cenpa	[1110]	3.92478	2.87e-20	65	Cluster:1
Lockd_Cenpf_Cdca3_Cenpa	[1110]	1.83332	6.35e-15	143	Cluster:1
Ube2c_Cdca3_Pbk_Cenpa	[1110]	2.70712	9.36e-13	63	Cluster:1
Racgap1_Ccnb2_Cdca8_Cenpa	[1110]	3.00696	1.36e-07	45	Cluster:1
Sorcs2_Entpd2_St6galnac5	[111]	2.16869	1.87e-14	53	Cluster:2
Sorcs2_Car8_St6galnac5	[111]	2.98349	3.73e-12	31	Cluster:2
Meis1_Gng3_Sparcl1_Rbp1_Luzp2	[11111]	2.71695	1.09e-22	83	Cluster:3
Mcm4_Mcm6_Mcm5_Ung_Gins2	[11110]	3.44573	4.68e-36	56	Cluster:4
Prim1_Mcm5_Mcm3_Gins2	[1110]	2.59545	2.13e-12	84	Cluster:4
Olig2_Olig1_Nr2f1	[111]	2.56064	0.00020717	101	Cluster:5
Hbb-bs_Hba-a2_Hbb-bt_Hba-a1	[1111]	3.78825	2.91e-91	200	Cluster:6
Hbb-bs_Hba-a2_Hba-a1_Snca	[1111]	1.65012	0.00138676	76	Cluster:6
Fam64a_Cks2_Cdca8_Cenpa	[1111]	6.79846	0	279	Cluster:7
Ccnb1_Cks2_Ccnb2_Cdca8	[1111]	7.16933	5.67e-281	255	Cluster:7
Lockd_Cenpf_Cdca3_Cenpa	[1111]	6.40048	5.95e-218	671	Cluster:7
Fam64a_Cks2_Cdca8_Cenpa	[0111]	2.97586	6.2e-197	379	Cluster:7
Lockd_Cdca3_Pbk_Cenpa	[1111]	6.63489	1.18e-193	649	Cluster:7
Racgap1_Pbk_Ccnb2_Cenpa	[1111]	7.50726	5.51e-193	531	Cluster:7
Racgap1_Ccnb2_Cdca8_Cenpa	[1111]	8.7016	9.4e-159	499	Cluster:7
Tacc3_Cdca3_Ccnb2_Cenpa	[1111]	8.68215	5.02e-154	437	Cluster:7
Ube2c_Cdca3_Pbk_Cenpa	[1111]	7.4248	3.83e-138	383	Cluster:7
Ube2c_Cdca3_Pbk_Cenpa	[0111]	4.39917	2.64e-116	419	Cluster:7
Ccnb1_Cks2_Ccnb2_Cdca8	[0111]	3.22764	7.79e-109	274	Cluster:7
Tacc3_Cdca3_Ccnb2_Cenpa	[0111]	4.89311	1.12e-78	259	Cluster:7
Nasp_Lmnb1_Pbk	[111]	1.84339	6.15e-68	1074	Cluster:7
Lockd_Cenpf_Cenpa	[111]	3.16092	3.4e-62	978	Cluster:7
Prc1_Cenpf_Cks2	[111]	3.0598	2.91e-59	197	Cluster:7
Racgap1_Pbk_Ccnb2_Cenpa	[0111]	3.81262	6.44e-58	210	Cluster:7
Prc1_Cenpf_Cks2_2810417H13Rik	[1111]	4.51906	1.98e-57	73	Cluster:7
Prc1_Cenpf_Cks2_2810417H13Rik	[0111]	2.13553	5.38e-55	206	Cluster:7
Lockd_Pbk_Cenpa	[111]	3.35834	7.7e-54	933	Cluster:7
Lockd_Cdca3_Cenpa	[111]	3.76381	2.86e-53	868	Cluster:7
Ccnb1_Cks2_Cdca8	[111]	5.02308	3.36e-52	335	Cluster:7
Racgap1_Pbk_Ccnb2_Cenpa	[1101]	3.12216	1.5e-50	215	Cluster:7
Mns1_Pbk_Cdca8	[111]	3.72703	4.02e-49	277	Cluster:7
Racgap1_Ccnb2_Cdca8_Cenpa	[1101]	4.22424	4.46e-48	163	Cluster:7
Tnfrsf19_Pbk_Cdca8	[011]	1.70992	7.08e-48	654	Cluster:7
Lockd_Cdca3_Pbk	[111]	3.56655	2.75e-43	795	Cluster:7
Racgap1_Cdca8_Cenpa	[111]	4.57149	3.87e-43	667	Cluster:7
Racgap1_Ccnb2_Cdca8_Cenpa	[0111]	4.51823	1.84e-42	177	Cluster:7
Fam64a_Cks2_Cenpa	[111]	3.99179	4.14e-42	332	Cluster:7
Prc1_Cenpf_Cks2_2810417H13Rik	[1110]	2.3825	1.7e-40	124	Cluster:7
Racgap1_Pbk_Ccnb2_Cenpa	[1011]	3.50885	5.18e-37	131	Cluster:7
Cdc20_Cks2_Cenpa	[111]	3.95943	5.58e-37	425	Cluster:7
Lockd_Cenpf_Cdca3_Cenpa	[1101]	2.23861	9.81e-37	307	Cluster:7
Top2a_Spc24_Pbk_2810417H13Rik	[0111]	2.95856	5.8e-35	113	Cluster:7
Lockd_Cdca3_Pbk_Cenpa	[1011]	2.3396	3.52e-31	284	Cluster:7
Racgap1_Ccnb2_Cdca8_Cenpa	[1011]	3.51884	6.65e-30	168	Cluster:7
Lockd_Cdca3_Pbk_Cenpa	[1101]	2.49397	6.45e-29	219	Cluster:7
Lockd_Cenpf_Cdca3_Cenpa	[1011]	2.38932	4.76e-27	197	Cluster:7
Lockd_Cdca3_Pbk_Cenpa	[0111]	3.42974	2.91e-26	153	Cluster:7
Tacc3_Cdca3_Ccnb2_Cenpa	[1101]	3.37579	4.76e-25	172	Cluster:7
Fam64a_Cks2_Cdca8_Cenpa	[1011]	2.54261	4.13e-24	59	Cluster:7
Ccnb1_Cks2_Ccnb2_Cdca8	[1011]	3.111	6.73e-24	62	Cluster:7
Ube2c_Knstrn_Pbk	[111]	3.8078	7.37e-24	472	Cluster:7
Ube2c_Cdca3_Pbk_Cenpa	[1101]	3.23178	1.61e-23	120	Cluster:7
Ube2c_Knstrn_Pbk	[011]	1.59219	7.15e-23	604	Cluster:7
Tacc3_Cdca3_Ccnb2_Cenpa	[1011]	3.7332	1.75e-22	147	Cluster:7
Aard_Tmem47_Cenpa_1500015O10Rik	[1111]	2.08448	7.93e-22	76	Cluster:7
Ube2c_Cdca3_Pbk_Cenpa	[1011]	2.87077	1.01e-20	141	Cluster:7
Ccnb1_Cks2_Ccnb2_Cdca8	[1101]	2.48767	4.8e-19	80	Cluster:7
Tnfrsf19_Pbk_Cdca8	[111]	2.27341	2.57e-18	260	Cluster:7
Lockd_Cenpf_Cdca3_Cenpa	[0111]	2.74974	3.01e-16	147	Cluster:7
Ccnb1_Cks2_Ccnb2_Cdca8	[1110]	2.20037	1.52e-12	48	Cluster:7
Myl9_Cenpe_Haus4	[111]	2.15446	0.00806422	54	Cluster:8
Tmem108_Gm29260_Gadd45g_1500015O10Rik	[1111]	2.15212	4.2e-65	441	Cluster:9
Rhbdl3_Hes6_Gadd45g_Dct	[1110]	1.79602	3.18e-56	293	Cluster:9
Dleu7_Tmem178_Hes6_Gadd45g	[1111]	3.27127	2.92e-44	282	Cluster:9
Stmn4_Stmn2_Tubb3	[111]	1.83658	9.48e-40	164	Cluster:9
Tmem108_Gadd45g_1500015O10Rik_Meg3	[1110]	2.01075	6.03e-26	578	Cluster:9
Dleu7_Tmem178_Hes6_Gadd45g	[0111]	1.59564	1.62e-18	366	Cluster:9
Elavl2_Dcx_Igfbpl1	[111]	2.18515	6.29e-16	178	Cluster:9
Lzts1_Eomes_Neurog2	[011]	1.66228	3.32e-15	308	Cluster:9
Dleu7_Tmem178_Gm29260_Hes6	[1111]	2.11864	3.03e-11	235	Cluster:9
Sema5a_Lima1_Gas1_Gm29260	[1111]	2.05643	2.6e-09	249	Cluster:9
Lzts1_Eomes_Neurog2	[111]	3.71716	4.22e-08	113	Cluster:9
Tmem108_Gm29260_Gadd45g_Nr2f1	[1110]	1.71362	1.88e-07	337	Cluster:9
Tmem108_Gm29260_Gadd45g_Nr2f1	[1111]	1.82995	0.000598737	171	Cluster:9
Mfap4_Draxin_1500015O10Rik	[111]	1.69554	5.64e-57	784	Cluster:10
Slc14a2_Dct_1500015O10Rik	[111]	1.9025	3.95e-32	808	Cluster:10
Rhbdl3_Hes6_Gadd45g_Dct	[1111]	2.66444	1.01e-30	86	Cluster:10
Slc14a2_Zic1_1500015O10Rik	[111]	1.65947	5.65e-22	745	Cluster:10
Slc14a2_Zic1_Dct	[111]	3.51865	9.27e-17	453	Cluster:10
Eya1_Igfbpl1_Csrp2	[111]	2.51545	2.89e-14	279	Cluster:10
Eya1_Igfbpl1_Csrp2_Fos	[1110]	2.35435	7.09e-13	163	Cluster:10
Pam_Igfbpl1_Csrp2	[111]	2.02206	3.42e-12	342	Cluster:10
Nrn1_Dct_Rbp1	[110]	2.76785	1.33e-08	479	Cluster:10
Eya1_Igfbpl1_Csrp2_Fos	[1111]	2.20489	1.63e-05	116	Cluster:10
Eya1_Emid1_Dct	[111]	1.61267	0.000294304	183	Cluster:10
Myl9_Draxin_Cryab	[111]	1.60653	0.0450613	340	Cluster:10
Nfkbia_Junb_Nr2f1_Fos	[1111]	3.15672	4.94e-122	216	Cluster:11
Klf6_Cyr61_Fos	[111]	1.83251	8.06e-83	1183	Cluster:11
Nfkbia_Junb_Fos	[111]	2.80599	1.26e-60	344	Cluster:11
Nlrx1_Lxn_Tnc_Id3	[1111]	1.88266	2.76e-44	464	Cluster:11
Fhod3_Pxdc1_1500015O10Rik	[111]	1.84429	1.76e-35	356	Cluster:11
Nfkbia_Junb_Nr2f1_Fos	[1101]	1.95597	2.08e-34	128	Cluster:11
Lgals1_Pxdc1_Anxa2	[111]	1.91296	5.12e-23	435	Cluster:11
Ppp1r15a_Dusp1_Fos	[111]	3.40422	6.96e-23	443	Cluster:11
Ier2_Dusp1_Fos	[111]	2.53706	4.71e-18	907	Cluster:11
Hist3h2a_Map1b_Tmem47_1500015O10Rik_Fos	[11111]	1.80528	8.74e-18	430	Cluster:11
Fbln2_Cybrd1_Nr2f1	[111]	1.89034	3.27e-16	496	Cluster:11
Fezf2_Cav1_1500015O10Rik_Meg3	[1110]	1.58991	6.64e-12	342	Cluster:11
Ier2_Junb_Fos	[111]	3.07516	5.17e-10	670	Cluster:11
Efcab1_Lhfp_Cav1	[111]	3.35675	7.02e-09	111	Cluster:11
Adamts1_Junb_Cyr61	[111]	2.10357	1.64e-07	121	Cluster:11
Hist3h2a_Tmem47_1500015O10Rik_Fos	[1111]	2.39082	2.43e-07	498	Cluster:11
Lect1_Csrp2_Cav1	[111]	2.08922	4.34e-05	72	Cluster:11
Cmtm5_Entpd2_Nkain4_Fos	[1111]	2.4648	1.34e-39	102	Cluster:12
Abca8a_Entpd2_Gabrb1	[111]	2.97003	1.84e-07	80	Cluster:13
Abca8a_Cav2_Gabrb1	[111]	3.24961	3.82e-06	79	Cluster:13
Sez6l_Rmst_Slc1a2	[111]	2.81099	2.97e-09	36	Cluster:14
Prex2_Vcan_Id3	[111]	1.83864	3.92e-06	175	Cluster:14
Slc6a1_Ramp1_Slc6a11	[111]	1.84709	0.000100435	98	Cluster:15
Olig2_Olig1_Nr2f1	[110]	1.92151	0.0115221	121	Cluster:15
Abhd2_Lrp4_Slc24a5_Kdelr2_Notch2	[01111]	2.06967	2.44e-28	439	Cluster:16
Dbpht2_Spry2_Rbp1	[111]	1.76533	2.17e-13	134	Cluster:16
Zscan26_Lrp4_Dpysl2_Notch2	[1111]	2.07449	3.59e-11	374	Cluster:16
Abhd2_Lrp4_Slc24a5_Kdelr2_Notch2	[11111]	3.27356	3.65e-09	155	Cluster:16
Acsbg1_S100a16_Rbp1_Luzp2	[1111]	2.71519	2.41e-115	1123	Cluster:17
Hs3st1_Mest_Pmp22_Luzp2	[1111]	2.865	1.3e-107	729	Cluster:17
Gm17455_S100a16_Meg3	[111]	2.49705	7.65e-88	365	Cluster:17
Meis1_Gng3_Sparcl1_Rbp1_Luzp2	[01111]	1.98584	1.76e-85	541	Cluster:17
Mapt_H19_Meg3	[111]	2.98123	2.09e-80	216	Cluster:17
Riiad1_Cyr61_Lxn_Tmem47_Meg3	[11111]	3.22439	6.44e-77	297	Cluster:17
Cthrc1_S100a16_Luzp2	[111]	1.83722	2.57e-69	294	Cluster:17
Nwd1_Fam181b_Tnc_1500015O10Rik	[1110]	1.68967	9.02e-64	323	Cluster:17
Cadm2_Smpdl3a_Fam171b_Luzp2	[1111]	1.92065	2.28e-61	756	Cluster:17
Id2_Fam181b_Sparcl1	[111]	1.61471	3.2e-60	1173	Cluster:17
Metrn_Slc1a2_S100a16_Rbp1	[1111]	2.42852	2.43e-55	483	Cluster:17
Id2_Fam181b_Id3_Sparcl1	[1111]	1.89406	3.44e-46	673	Cluster:17
Rgs6_Rbp1_Luzp2	[111]	2.32395	1.96e-41	305	Cluster:17
Col22a1_Mest_Ogn	[111]	1.6082	2.41e-37	192	Cluster:17
Ntm_Sparcl1_Luzp2	[111]	2.21495	2.23e-33	804	Cluster:17
Rgs6_Meg3_Rbp1	[111]	3.47734	1.14e-32	238	Cluster:17
Rorb_Meg3_Rbp1	[111]	1.75785	1.36e-25	531	Cluster:17
S100a6_Anxa2_Lxn	[111]	1.78639	5.55e-23	935	Cluster:17
Prex1_Hes5_Luzp2	[111]	1.63563	6.37e-21	831	Cluster:17
S100a6_Anxa2_Lxn_Meg3	[1111]	3.00668	1.27e-19	415	Cluster:17
Ntm_Sparcl1_Rbp1	[111]	1.65003	1.6e-19	724	Cluster:17
Fstl5_Trim9_Luzp2	[111]	2.4524	1.04e-18	640	Cluster:17
Acsbg1_Slc1a2_Rbp1_Luzp2	[1111]	2.07582	2.29e-17	767	Cluster:17
Hpgd_Fam181b_Actr3b	[111]	2.15052	6.78e-15	197	Cluster:17
Gm14964_Lxn_Meg3	[111]	2.73943	7.79e-15	380	Cluster:17
AW011738_Hes5_Fam181b	[111]	1.69377	5.03e-14	354	Cluster:17
Ntm_Trim9_Sparcl1	[111]	2.2474	1.18e-13	415	Cluster:17
Gm14964_H19_Meg3	[111]	3.65247	4.33e-12	248	Cluster:17
Metrn_Slc1a2_Meg3_Rbp1	[1011]	1.69624	9.01e-09	253	Cluster:17
Pid1_Meg3_Rbp1	[111]	2.60801	1.01e-08	546	Cluster:17
Lix1_S100a16_Luzp2	[111]	1.66235	4.08e-08	695	Cluster:17
Gm17455_Mlf1_S100a16	[111]	1.85906	6.3e-08	174	Cluster:17
Ccnd1_Id1_Actr3b	[111]	2.93059	2.46e-07	534	Cluster:17
Riiad1_Cyr61_Tmem47_Meg3	[1111]	2.10399	3.15e-07	339	Cluster:17
Ccnd1_Id1_Fam181b_Actr3b	[1111]	3.37827	4.19e-07	378	Cluster:17
S100a1_S100a16_Meg3_Fos	[1111]	2.36255	8.25e-07	487	Cluster:17
Riiad1_Lxn_Tmem47_Meg3	[1111]	1.91494	8.91e-07	342	Cluster:17
S100a6_Anxa2_Meg3	[111]	2.32792	1.13e-06	490	Cluster:17
Hs3st1_Trim47_Pmp22	[111]	2.24423	1.17e-05	349	Cluster:17
Metrn_Slc1a2_Meg3_Rbp1	[1111]	2.06343	1.41e-05	303	Cluster:17
Ccnd1_Gins2_Actr3b	[111]	2.67087	1.47e-05	367	Cluster:17
Riiad1_Tmem47_Meg3	[111]	1.78075	0.000105046	409	Cluster:17
Bmp7_Trim47_Sparcl1	[111]	1.59905	0.000140653	174	Cluster:17
Ccnd1_Id1_Fam181b_Actr3b	[1101]	2.10364	0.000151136	156	Cluster:17
Phyhipl_Trim9_Lxn	[111]	1.85795	0.000838405	670	Cluster:17
Hgf_Cntnap2_Pmp22	[111]	1.60144	0.00481324	307	Cluster:17
Atp1b1_Ntrk2_S100a16_Rbp1	[1111]	1.74159	0.0425502	1206	Cluster:17
Mcm4_Mcm6_Mcm5_Ung_Gins2	[10111]	3.56933	6.63e-34	50	Cluster:18
Prim1_Mcm5_Mcm3_Gins2	[1101]	2.91819	9.75e-21	105	Cluster:18
Rfc3_Rpa2_Mcm3_Ung	[1101]	1.63492	3.38e-15	158	Cluster:18
Clspn_Gmnn_2810417H13Rik_Mcm3	[1110]	2.75409	7.96e-16	34	Cluster:19
Mcm4_Mcm6_Mcm5_Ung_Gins2	[11101]	3.46249	9.37e-43	66	Cluster:20
Clspn_Gmnn_2810417H13Rik_Mcm3	[1101]	2.50311	4.54e-16	40	Cluster:20
Rfc3_Rpa2_Mcm3_Ung	[1110]	1.63077	6.17e-15	159	Cluster:20
Prc1_Cenpf_Cks2_2810417H13Rik	[1011]	1.8971	1.01e-11	49	Cluster:21
Clspn_Gmnn_2810417H13Rik_Mcm3	[1011]	2.32356	4.36e-09	25	Cluster:21
Mcm4_Mcm6_Mcm5_Ung_Gins2	[11111]	7.83841	0	240	Cluster:22
Clspn_Gmnn_2810417H13Rik_Mcm3	[1111]	6.87492	5.75e-173	106	Cluster:22
Rfc3_Rpa2_Mcm3_Ung	[1111]	5.28094	1.6e-159	333	Cluster:22
Mcm4_Mcm6_Mcm5_Ung_Gins2	[01111]	4.38117	1.76e-116	129	Cluster:22
Clspn_Gmnn_2810417H13Rik_Mcm3	[0111]	2.85644	5.07e-108	222	Cluster:22
Mcm4_Mcm6_Mcm5_Ung_Gins2	[11011]	3.89451	3.08e-87	114	Cluster:22
Top2a_Mki67_Pbk	[111]	4.11688	5.88e-82	216	Cluster:22
Top2a_Spc24_Pbk_2810417H13Rik	[1111]	6.03857	1.99e-59	89	Cluster:22
Wdr76_Ung_Gins2	[111]	3.77655	5.66e-55	203	Cluster:22
Top2a_Spc24_2810417H13Rik	[111]	4.66064	4.78e-54	164	Cluster:22
Abracl_Cdca7_Mcm6	[111]	1.67526	7.43e-47	424	Cluster:22
Prim1_Mcm5_Mcm3_Gins2	[0111]	3.52153	8.47e-46	219	Cluster:22
Prim1_Mcm5_Mcm3_Gins2	[1111]	5.83859	4.39e-45	249	Cluster:22
Top2a_Spc24_Pbk_2810417H13Rik	[1101]	3.54244	7.25e-37	75	Cluster:22
Rfc3_Rpa2_Mcm3	[111]	2.81816	2.08e-35	492	Cluster:22
Rfc3_Rpa2_Ung	[111]	2.75386	1.17e-34	491	Cluster:22
Rad51_Rpa2_Gins2	[111]	3.78225	1.91e-32	256	Cluster:22
Top2a_Pbk_2810417H13Rik	[111]	3.47992	4.44e-30	181	Cluster:22
Rfc3_Rpa2_Mcm3_Ung	[0111]	2.24744	2.62e-29	187	Cluster:22
Cdc7_Rpa2_Tk1	[111]	4.45381	1.01e-28	88	Cluster:22
Rfc3_Mcm3_Ung	[111]	3.22441	6.11e-27	437	Cluster:22
Top2a_Spc24_Pbk_2810417H13Rik	[1011]	2.61163	1.18e-19	92	Cluster:22
Prim1_Mcm5_Mcm3_Gins2	[1011]	2.54803	1.53e-18	143	Cluster:22
Top2a_Mki67_2810417H13Rik	[101]	1.67551	7.38e-18	254	Cluster:22
Top2a_Spc24_Pbk	[111]	3.2325	1.47e-16	152	Cluster:22
Tcf19_Gmnn_Gins2	[111]	3.6627	2.61e-16	226	Cluster:22
Top2a_Mki67_2810417H13Rik	[111]	3.40199	6.14e-11	118	Cluster:22
Top2a_Spc24_Mki67	[111]	3.5058	4.31e-10	101	Cluster:22
Rfc3_Rpa2_Mcm3_Ung	[1011]	1.67283	8.21e-10	104	Cluster:22
Top2a_Spc24_Pbk_2810417H13Rik	[1110]	2.11788	8.43e-09	63	Cluster:22
Myl9_Lig1_Gins2	[111]	1.91113	8.38e-08	334	Cluster:22
Cks1b_Dut_Pcna_Lig1	[1111]	2.65841	3.09e-07	557	Cluster:22
Rpa2_Pcna_Ung	[111]	2.31984	6.95e-05	650	Cluster:22
Abhd2_Lrp4_Slc24a5_Kdelr2_Notch2	[11101]	2.11516	1.74e-05	58	Cluster:23
Tex15_Lig1_Fxyd1	[101]	1.70335	4.38e-06	27	Cluster:24
Sept1_St8sia4_Cenpa	[111]	2.58654	6.95e-05	15	Cluster:25
Sez6l_Rmst_Slc1a2	[110]	1.77659	6.62e-05	24	Cluster:26
Tex15_Lig1_Fxyd1	[111]	2.74235	7.49e-05	10	Cluster:27

### Sheet: Annotation
Cluster	Code	Description
1	G2/M	Neural Stem cells; G2/M phase (low in Aldh1l1; G2/M markers)
2	APC2	APC2. Sparcl1 hi Id2 hi Id3 hi Slc1a3 hi Slc1a2 hi Glul hi, Aldoc hi, Fabp7 hi, Tnc hi
3	APC2	APC2. Sparcl1 hi, Id2 hi, Slc1a3 hi, Glul hi, Aldh1l1 hi, Aldoc hi, Fabp7 hi, Tnc hi
4	G1/S	G1/S cell cycle phase (Gins2 low): Mcm5 hi, Prim1 hi, Mcm3 hi, Ung hi
5	APC2	APC2. Sparcl1 hi, Id1 hi, Id2 hi, Id3 hi, Tnc hi.
6	Blood Contamination	Hb+/Erythrocytes contaminant
7	G2/M	G2/M phase: Cenpf hi, Knstrn hi, Ube2c hi, Cenpe hi.
8	G2/M	G2/M phase: Cdca3 hi, Cenpa hi, Mki67 hi, Ccnb2 hi.
9	IPC	Intermediate Precursor Cell: Eomes hi, Ascl1 hi, Neurog2 hi, Sox9 lo.
10	RGC-like	RGC-like cells: Gfap hi, Slc1a2 hi, Vim hi, Draxin hi, Dct hi, Ecrg4 hi, Nrn1 hi, Emid1 hi
11	Activated	Activated cells of various types, likely as an effect of dissociation (7 of 10 most significantly up-regulated genes are IEGs: Cyr61, Junb, Fos, Dusp1, Egr1, Ier2, Klf6).
12	RGC-like	RG-like Cells: Cav1 hi, Cav2 hi, Gfap hi, Slc1a3 hi, Slc1a2 hi, Aldoc hi, Fabp7 hi, Sox9 hi, Id1 hi, Id2 hi, Id3 hi, Hes5 hi. Activated cells: 2 of 10 most significantly up-regulated genes are IEGs (Fos, Arc)
13	APC1	APC1: Gfap hi, Slc1a3 hi, Slc1a2 hi, Aldoc hi, Fabp7 hi, Tnc hi, Sparc hi, Id1 hi, Id3 hi, Emx1 hi, Hes5 hi
14	RGC-like	RGC-like: Gfap hi, Slc1a3 hi, Slc1a2 hi, Sox9 hi, Id1 hi, Id2 hi, Id3 hi, Hopx hi, Hes5 hi, Rmst hi, Sparc hi
15	APC2	APC2: Sparcl1 hi, Id1 hi, Id2 hi, Id3 hi, Egfr hi, Olig1 hi, Olig2 hi, Glul hi, Slc1a3 hi, Slc1a2 hi, Aqp4 hi
16	Unknown	Unknown. Lrp4 hi, Notch2 hi, Actb hi, Zscan26 hi, Spry2 hi, Sox11 hi, Gnb1 hi, Ncam1 hi. Related to Cluster 23.
17	APC2	APC2: Sparcl1 hi, Id1 hi, Id2 hi, Id3 hi, Glul hi, Slc1a3 hi, Slc1a2 hi, Aqp4 hi, Aldh1l1 hi, Aldoc hi, Fabp7 hi
18	G1/S	G1/S cell cycle phase (Mcm3 low): Ung hi, Mcm5 hi, Gins2 hi, Rpa2 hi, Prim1 hi.
19	G1/S	G1/S cell cycle phase (Mcm3 low): Clspn hi, Pclaf hi, Gmnn hi, Rad51ap1 hi, E2f8 hi.
20	G1/S	G1/S cell cycle phase (Mcm3 on): Rpa2 hi, Rfc3 hi, Mcm5 hi, Clspn hi, Gins2 hi, Mcm6 hi.
21	G1/S	S/G2 phase: Clspn hi, Pclaf hi, Prc1 hi, Ccne2 hi
22	G1/S	G1/S cell cycle phase: Mcm6 hi, Pcna hi, Rpa2 hi, Ung hi.
23	Unknown	Unknown. Abhd2 hi, Lrp4 hi, Slc24a5 hi, Notch2 hi, Gnb1 hi. Related to Cluster 16.
24	Unknown	Unknown: Tex15 hi, Fxyd1 hi, Gsx2 hi, Pla2g5 hi, Rnf112 hi, Gja1 hi, Aqp4 hi. Related to Cluster 27 by Lig1 low. Possible Striatal APC (Crym hi).
25	G2/M	G2/M cell cycle phase: Cenpa hi, Cdc25c hi, Ccnb2 hi, Mki67 hi.
26	Unknown	Unknown. Sez6l hi, Rmst hi, Fgf8 hi, Otx2os1 hi, Otx2 hi, Spry1 hi, Id3 hi. Radial glial cell?
27	Unknown	Unknown. Tex15 hi, Tmprss11d hi, Rab11fip4os1 hi, Ak7 hi, Otx2 hi, Fhdc1 hi, Fxyd1 hi. Related to Cluster 24 by Lig1 high.
