## Supplementary Table 10 for "High order expression dependencies finely resolve cryptic states and subtypes in single cell data"

### Sheet: Dev_merged
	Genes	D-tuple	Log2Enrichment	Pval_corrected	No.Cells	Solo cells	Cluster	GeneMinus	vsState44	Neur/Astr	Initial Annotation
410	Cdc25c_Cks2_Cdca8_Cenpa	[1110]	1.6532	0.0325652	9		Cluster:1	Cenpa		0.333333	G2/M (Cenpa-)	Green Cell Cycle
411	Ube2c_Cenpf_Cks2_Cenpa	[1110]	1.68484	0.0470186	27		Cluster:2	Cenpa		0.333333	G2/M (Cenpa-)	Yellow Astrocytes		Slc1a3, Vim, Fabp7, Tnc, Sparc
395	Gpm6b_Plpp3_Slc1a3	[011]	1.90992	8.06405e-05	125	0	Cluster:3	Gpm6b		0.0347222	Embryonic RP (Slc1a3, Ddah1, Ndrg2)PMID: 29281841. "a small subset (<5%) of nestin-expressing NSCs did not exhibit M6B-IR (Fig. 2D~F, arrows)" PMC3897689	RGC		Rmst
398	Gpm6b_Ndrg2_Plpp3_Ddah1	[0111]	1.71405	0.000152199	79		Cluster:3					Neurons		Isl1 (pre-D1-MSNs), Ebf1 (D1-MSNs), Zfhx3 (pre-D1 MSNs); Six3 (D2 MSN), Adora2 (D2 MSN), Gucy1a3&Gucy1b3 (D2 MSNs), Epha7 (MSN), Foxp1 (MSN)
373	Serpinh1_Cd9_Mfge8_Phgdh	[1110]	1.85358	7.78796e-08	63	1	Cluster:4	Phgdh		0.0588235	Embryonic RP (Serpinh1, Sparc, Mfge8) PMID: 29281841 Phgdh-minus
402	Serpinh1_Cd9_Sparc_Phgdh	[1110]	2.40072	0.000971417	42		Cluster:4					Quiescent eRPs are marked by Mfge8
404	Serpinh1_Mfge8_Sparc_Phgdh	[1110]	1.75381	0.00247911	46		Cluster:4
304	Prkcdbp_Phgdh_Aldoc_Tubb3	[1010]	2.51581	2.95608e-19	83	0	Cluster:5	Phgdh		0	Embryonic RP (Aldoc, Sparc, Mt3, Fabp7, Dbi) PMID: 29281841
355	Prkcdbp_Sparc_Phgdh_Tubb3	[1100]	4.43775	1.41528e-09	46		Cluster:5
280	1810037I17Rik_Slc1a3_Phgdh_Aldoc	[1101]	2.5911	6.61812e-24	191	0	Cluster:6	Phgdh		0.0446429	Embryonic RP (1810037I17Rik, Slc1a3, Aldoc) PMID:29281841 - Phgdh- means not neuronal lineage: PMID: 37824650
333	Psph_Cd9_Phgdh_Aldoc	[1101]	3.09305	1.33033e-13	85		Cluster:6
293	Opcml_Ntm_Aldoc	[111]	2.17815	7.60016e-21	69	0	Cluster:7			0.0289855	Embryonic RP (Gm11627, Slc9a3r1, Nr2e1, Mlc1, Pdpn, Aldh1l1) PMID:29281841. Downregulated ribosomal protein genes. Young eRPs? PMID: 31551601
381	Id2_Neurod6_Neurod2	[111]	3.35666	3.28804e-07	131		Cluster:8			0.564885	Projection pyramidal neurons (PyN) (Neurod2, Neurod6, Id2)
347	Tsc22d4_Sparc_Slc1a3_Aldoc	[1101]	2.06419	1.38954e-11	101	1	Cluster:9	Slc1a3		0.00854701	Embryonic RP (Tsc22d4, Sparc, Aldoc) PMID:29281841; Slc1a3minus
349	Tsc22d4_Mmd2_Sparc_Slc1a3	[1110]	3.56882	3.05417e-11	79		Cluster:9
325	1810037I17Rik_Slc1a3_Phgdh_Aldoc	[1011]	2.37418	4.3883e-15	296		Cluster:10	Slc1a3		0.0388601	Embryonic RP (1810037I17Rik, Aldoc, Phgdh, Qk, Mfge8,Gas1) PMID:29281841, Slc1a3minus
344	Qk_Mfge8_Slc1a3_Aldoc	[1101]	3.15688	2.61862e-12	174		Cluster:10
360	Gas1_Mfge8_Meg3_Slc1a3	[1100]	2.10936	5.98858e-09	152		Cluster:10
383	Qk_Plpp3_Slc1a3_Aldoc	[1101]	3.49011	6.10211e-07	129		Cluster:10
241	1810037I17Rik_Ddah1_Slc1a3_Aldoc	[1011]	3.21417	6.06583e-33	255		Cluster:11	Ddah1		0.024024	Embryonic RP (1810037I17Rik, Aldoc, Phgdh, Slc1a3, Sparc) PMID:29281841, Ddah1minus	C4orf3
320	1810037I17Rik_Ddah1_Phgdh_Aldoc	[1011]	2.44435	9.24577e-16	237		Cluster:11
362	Polr3h_Mmd2_Ddah1_Aldoc	[1101]	1.64464	1.57042e-08	102		Cluster:11
401	Polr3h_Mmd2_Ddah1_Sparc	[1101]	2.61831	0.000869626	70		Cluster:11
209	Prdx6_Mt1_Vim_Phgdh	[0111]	2.68247	6.1443e-43	430	3	Cluster:12	Prdx6	EarlyMSN	0.0465116	Embryonic RP (Mt1, Vim, Phgdh, Mt3, Aldoc, Fabp7, Tnc, Dbi) PMID:29281841
282	Pfn2_Sox11_Gm17750_Dlx2	[0010]	1.76764	1.74956e-23	309	14	Cluster:13		LateMSN	0.0517799	Embryonic RP (Mt1, Vim, Phgdh, Mt3, Fabp7, Dbi, Mt2, Slc1a3) PMID:29281841
273	Pax6_Rlbp1_Tcf4_Slc1a3	[1101]	1.59147	1.33649e-26	275	4	Cluster:14	Tcf4	EarlyMSN	0.0238908	Embryonic RP (Pax6, Rlbp1, Slc1a3, Ecrg4, Aldoc, Mt3, Mfge8, Phgdh) PMID:29281841
365	Pax6_Rlbp1_Tcf4_1500015O10Rik	[1101]	2.99765	2.82337e-08	125		Cluster:14					Ecrg4 (augurin)
212	Serpinh1_Cd9_Mfge8_Sparc_Phgdh	[11011]	2.03651	1.31661e-41	144	3	Cluster:15	Mfge8	MSN	0.103268	Embryonic RP (Phgdh, Mt3, Slc1a3, Mt2, Aldoc, Mt1, Dbi, Vim, Fabp7, Cd63) Mfge8-minus means not late NB
216	Cd63_Mfge8_Vim_Phgdh	[1011]	2.16508	6.24156e-40	512		Cluster:15
219	Serpinh1_Mfge8_Sparc_Phgdh	[1011]	3.42309	2.80741e-39	205		Cluster:15
301	Qk_Mfge8_Slc1a3_Aldoc	[1011]	2.93636	1.03241e-19	363		Cluster:15
340	Serpinh1_Cd9_Mfge8_Phgdh	[1101]	2.01871	6.91467e-13	188		Cluster:15
357	Gas1_Mfge8_Meg3_Slc1a3	[1001]	1.84103	3.24212e-09	305		Cluster:15
163	Camk2d_Plpp3_Sparc_Aldoc	[1011]	2.8328	9.4848e-67	266	0	Cluster:16	Plpp3		0.0110497	Embryonic RP (Sparc, Aldoc, Hes5, Mt3, Phgdh, Slc1a3, Mt1, Tnc) Plpp3-minus
203	Camk2d_Plpp3_Hes5_Sparc_Aldoc	[10111]	2.34114	8.235e-46	128		Cluster:16
207	Camk2d_Plpp3_Hes5_Aldoc	[1011]	3.02375	6.7287e-44	212		Cluster:16
359	Camk2d_Plpp3_Hes5_Sparc	[1011]	3.71846	5.15177e-09	140		Cluster:16
281	Qk_Plpp3_Slc1a3_Aldoc	[1011]	3.32851	1.1706e-23	686	0	Cluster:17	Plpp3		0.00728863	Embryonic RP (Qk, Slc1a3, Aldoc, Phgdh, Mfge8, Fabp7, Ptprz1) Plpp3-minus
112	Serpinh1_Cd9_Mfge8_Sparc_Phgdh	[10111]	2.67105	2.52069e-110	250	0	Cluster:18	Cd9		0.00706215	Embryonic RP (Serpinh1, Mfge8, Sparc, Phgdh, Psph, Mt1, Mt2, Mt3, Ddah1) Cd9-minus
171	Serpinh1_Cd9_Mfge8_Phgdh	[1011]	3.14548	7.24537e-63	361		Cluster:18
188	Serpinh1_Cd9_Sparc_Phgdh	[1011]	4.3266	1.17888e-54	311		Cluster:18
208	Psph_Cd9_Phgdh_Aldoc	[1011]	3.69459	7.89951e-44	506		Cluster:18
386	Ptx3_Cd9_Tnc	[101]	2.29256	1.14196e-06	207	3	Cluster:19	Cd9	D2-MSN	0.0483092	Embryonic RP (Tnc, Aldoc, Mt3, Fabp7, Ptprz1, Mt1, Slc1a3, Dbi) Cd9-minus
140	Pax6_Rlbp1_Tcf4_1500015O10Rik_Slc1a3	[10111]	1.94905	4.49986e-88	398	5	Cluster:20	Rlbp1	cIN	0.0172043	Embryonic RP (Pax6, Ecrg4, Tcf4, Slc1a3, Mt1, Mt2, Mt3, Sparc, Phgdh) PMID:29281841; PMC5029574 Rlbp1-minus	Ecrg4 (augurin)
290	Pax6_Rlbp1_Tcf4_1500015O10Rik	[1011]	2.39257	1.48677e-21	465		Cluster:20
328	Rmst_Tmem47_1500015O10Rik	[111]	3.74553	3.33432e-14	227	2	Cluster:21			0.013986	Embryonic RP (Rmst, Tmem47, Ecrg4, Hes5, Id3, Sparc, Slc1a2) PMID:29281841; PMC5029574 Rlbp1-minus
382	Rmst_Hes5_1500015O10Rik	[111]	2.78455	5.63482e-07	188		Cluster:21
186	Prkcdbp_Sparc_Aldoc_Tubb3	[0010]	2.98028	6.44057e-55	692	0	Cluster:22			0.00873362	Embryonic RP (Dbi, Phgdh, Ptprz1, Mfge8, Fabp7, Mt3, Aldoc, Slc1a3, Tnc, Mt1) PMID:29281841
305	Polr3h_Mmd2_Sparc_Aldoc	[0101]	1.81336	3.62113e-19	419		Cluster:22
56	Serpinh1_Cd9_Mfge8_Sparc_Phgdh	[11101]	3.29774	8.17629e-263	433	0	Cluster:23	Sparc		0.0229008	Embryonic RP (Dbi, Atp1a2, Vim, Fam210b, Phgdh, 1810037I17Rik, Ddah1, Tnc, Hes5, Sparcl1, Mt1, Mt2, Mt3) PMID:29281841
67	Polr3h_Mmd2_Ddah1_Sparc_Aldoc	[11101]	2.84003	1.54823e-218	450		Cluster:23
85	Camk2d_Plpp3_Hes5_Sparc_Aldoc	[11101]	3.40431	3.57292e-170	271		Cluster:23
86	Tsc22d4_Mmd2_Sparc_Slc1a3_Aldoc	[11011]	2.82311	8.49094e-167	347		Cluster:23
106	Tsc22d4_Sparc_Slc1a3_Aldoc	[1011]	3.4412	9.91795e-119	531		Cluster:23
116	Polr3h_Ddah1_Sparc_Aldoc	[1101]	2.94753	3.46396e-105	655		Cluster:23
133	Serpinh1_Mfge8_Sparc_Phgdh	[1101]	4.08395	1.52853e-91	544		Cluster:23
154	Prkcdbp_Sparc_Aldoc_Tubb3	[1010]	7.00967	3.87697e-79	448		Cluster:23
168	Prkcdbp_Sparc_Phgdh_Tubb3	[1010]	5.99041	6.32174e-65	448		Cluster:23
174	Camk2d_Plpp3_Sparc_Aldoc	[1101]	2.8731	7.87989e-60	393		Cluster:23
175	Camk2d_Hes5_Sparc_Aldoc	[1101]	3.7222	2.12703e-59	355		Cluster:23
225	Polr3h_Mmd2_Sparc_Aldoc	[1101]	4.46066	1.70745e-37	490		Cluster:23
231	Serpinh1_Cd9_Sparc_Phgdh	[1101]	3.96092	5.61277e-35	477		Cluster:23
272	Ppp2r2b_Ddah1_Sparc_Aldoc	[1101]	1.74413	6.46569e-27	475		Cluster:23
307	Tsc22d4_Mmd2_Sparc_Slc1a3	[1101]	3.48905	9.1776e-19	375		Cluster:23
317	Camk2d_Plpp3_Hes5_Sparc	[1110]	4.7831	1.06951e-16	287		Cluster:23
342	Polr3h_Mmd2_Ddah1_Sparc	[1110]	2.61395	8.98036e-13	479		Cluster:23
110	Polr3h_Mmd2_Ddah1_Sparc_Aldoc	[10111]	2.35745	1.33494e-111	307	0	Cluster:24	Mmd2		0.0194175	Embryonic RP (Phgdh, Mt3, Rgcc, Aldoc, Slc1a3, Fabp7, Ptprz1, Ddah1, Mt1, Mt2, Dbi) PMID:29281841 ; Mmd2-minus
114	Tsc22d4_Mmd2_Sparc_Slc1a3_Aldoc	[10111]	2.52489	7.71762e-109	269		Cluster:24
123	Tsc22d4_Mmd2_Slc1a3_Aldoc	[1011]	3.05517	1.24536e-99	453		Cluster:24
147	Polr3h_Mmd2_Ddah1_Aldoc	[1011]	2.56795	2.81969e-85	512		Cluster:24
295	Polr3h_Mmd2_Sparc_Aldoc	[1011]	3.83087	1.21371e-20	334		Cluster:24
329	Polr3h_Mmd2_Ddah1_Sparc	[1011]	2.56958	4.16527e-14	340		Cluster:24
348	Tsc22d4_Mmd2_Sparc_Slc1a3	[1011]	2.91035	1.88312e-11	291		Cluster:24
158	1810037I17Rik_Slc1a3_Phgdh_Aldoc	[0111]	4.71	2.21349e-75	528	0	Cluster:25	1810037I17Rik		0.0162003	Embryonic RP (Phgdh, Mt3, Aldoc, Slc1a3, Fabp7, Dbi, Mfge8, Mt1, Mt2, Apoe, Ptprz1, Ddah1) PMID:29281841 1810037I17Rik-minus
193	1810037I17Rik_Ddah1_Phgdh_Aldoc	[0111]	3.78423	5.59438e-52	523		Cluster:25
251	1810037I17Rik_Ddah1_Slc1a3_Aldoc	[0111]	3.51687	3.12811e-30	498		Cluster:25
370	1810037I17Rik_Phgdh_Aldoc	[011]	1.7451	4.93895e-08	633		Cluster:25
55	Camk2d_Plpp3_Hes5_Sparc_Aldoc	[11011]	3.64353	1.65195e-266	381	0	Cluster:26	Hes5		0.00447094	Embryonic RP (Sparc, Aldoc, 1500015O10Rik/Ecrg4, Rgcc, Phgdh, Mt2, Mfge8, Slca13, Mt3, Clu, Mlc1) PMID:29281841 Hes5-minus
107	Camk2d_Hes5_Sparc_Aldoc	[1011]	4.20943	1.18679e-118	519		Cluster:26
146	Camk2d_Plpp3_Hes5_Aldoc	[1101]	3.66301	1.56474e-85	503		Cluster:26
227	Camk2d_Plpp3_Hes5_Sparc	[1101]	5.33837	8.20225e-36	411		Cluster:26
118	Camk2d_Plpp3_Hes5_Sparc_Aldoc	[01011]	1.66316	8.797e-105	506	2	Cluster:27	Hes5		0.0103448	Embryonic RP (Sparc, Aldoc, 1500015O10Rik/Ecrg4, Rgcc, Phgdh, Mt2, Mfge8, Slca13, Mt3, Clu, Mlc1) PMID:29281841 Hes5-minus, Camk2d-minus
263	Camk2d_Plpp3_Hes5_Sparc	[0101]	2.41601	3.06959e-28	580		Cluster:27
185	Insm1_Gadd45g_Mdk_Meg3	[1110]	2.73468	4.24172e-55	575		Cluster:28	Meg3		0.178122	Neuronal intermediate progenitor cell (Insm1, Neurog2, Ascl1, Mdk, Gadd45g, Gm29260, Ecrg4) Meg3-minus
396	Ascl1_Mdk_Meg3	[110]	2.32006	0.000120251	731		Cluster:28
187	Qk_Mfge8_Slc1a3_Aldoc	[0111]	5.61381	1.15201e-54	624	0	Cluster:29	Qk		0.0151515	Embryonic RP (Dbi, Phgdh, Mfge8, Fabp7, Mt3, Mt2, Mt1, Aldoc, Slc1a3, Ptprz1, Apoe, Vim) PMID:29281841 Qk-minus
220	Qk_Plpp3_Slc1a3_Aldoc	[0111]	6.40088	3.34381e-39	514		Cluster:29
358	Qk_Mfge8_Aldoc	[011]	2.18896	3.85693e-09	752		Cluster:29
24	St6galnac5_Hes5_Tnc_Luzp2	[1111]	5.14297	0	377	1	Cluster:30			0.00533333	Embryonic RP (Atp1a2, Tgfb2, Id1, Bcan, Tnc, Plpp3, Hes5, Slc1a2, Sparcl1) PMID:29281841 APC2 (Sparcl1)?
94	St6galnac5_Hes5_Tnc	[111]	3.25956	7.76951e-144	629		Cluster:30
201	St6galnac5_Tnc_Luzp2	[111]	3.9398	3.2371e-47	441		Cluster:30
215	St6galnac5_Hes5_Luzp2	[111]	3.82195	5.25488e-40	434		Cluster:30
57	Rhcg_Apoe_Aldoc	[111]	3.75542	1.72219e-261	612	0	Cluster:31			0.00326797	Embryonic RP (Atp1a2, Lxn, Tnc, Hes5, Apoe, Mfge8, Aldoc, Slc9a3r1) PMID:29281841
354	Spry2_Notch2_Hes5	[111]	3.95516	8.38415e-10	447	0	Cluster:32			0.00447427	Embryonic RP (Hes5, Atp1a2, Pdpn, Aldoc, Tnc, Mfge8, Ttyh1, Slc1a3, Slc9a3r1) PMID:29281841 . Expresses astrocyte marker Sfxn5: PMC8504955.
132	Igfbp2_Fgfbp3_Sparc_Slc1a3	[0111]	2.63249	6.78363e-92	497	0	Cluster:33	Igfbp2		0.00694444	Embryonic RP (Phgdh, Sparc, Aldoc, Slc1a3, Plpp3, Mfge8, Apoe, Mt3, Ttyh1, Atp1a2, Clu, Mlc1) PMID:29281841 . Igfbp2-minus.
275	Igfbp2_Sparc_Slc1a3	[011]	1.7316	3.35539e-26	720		Cluster:33
152	Pax6_Rlbp1_Tcf4_1500015O10Rik_Slc1a3	[01111]	1.85574	2.52894e-80	410	1	Cluster:34	Pax6		0.00886918	Embryonic RP (Ecrg4, Rlbp1, Phgdh, Sparc, Ttyh1, Aldoc, Mfge8, Ccdc80, Mt2, Mt3) PMID:29281841 . Pax6-minus.
364	Pax6_Rlbp1_Tcf4_1500015O10Rik	[0111]	1.81765	2.53159e-08	451		Cluster:34
127	Rmst_Hes5_1500015O10Rik	[011]	2.20775	7.05567e-95	1181	1	Cluster:35	Rmst		0.004245	Embryonic RP (Dbi, Atp1a3, Tgfb2, Vim, Pax6) / Neuronal intermediate progenitor cell (Gm29260, Ecrg4, Lhx2)
252	Rcn1_1500015O10Rik_Aldoc	[011]	3.22194	3.5506e-30	815		Cluster:35
153	Mfap4_Tcf4_Vim_Ccnd2	[1111]	2.69997	4.47998e-80	950	306	Cluster:36		Cortical IN	0.349112	Embryonic RP (Sparc, Ecrg4, Tead2, Mt2, Dct, Fstl1, Zfp36l1, Rcn, Phgdh, Vim, Mfge8, Clu, Ttyh1) PMID:29281841
292	Mfap4_Tcf4_Ccnd2	[111]	1.75236	7.5075e-21	1070		Cluster:36
308	Mfap4_Vim_Ccnd2	[111]	2.24999	1.29506e-18	1063		Cluster:36
135	Prkcdbp_Phgdh_Aldoc_Tubb3	[1111]	3.45326	7.65351e-91	649	0	Cluster:37			0.00143472	Embryonic RP (Aldoc, Phgdh, Pdpn, Slc9a3r1, Sparc, Ttyh1, Mlc1, Clu, Atp1a2, Mfge8, Slc1a3, Tnc, Hes5) PMID:29281841 on neuronal lineage (Tubb3+) PMID: 29281841
205	Prkcdbp_Sparc_Phgdh_Tubb3	[1111]	5.14966	1.91456e-45	549		Cluster:37
384	Prkcdbp_Sparc_Aldoc_Tubb3	[1111]	4.03855	8.05471e-07	517		Cluster:37
131	Cd63_Mfge8_Vim_Phgdh	[0111]	3.38113	1.56334e-92	957	3	Cluster:38	Cd63		0.0213849	Embryonic RP (Phgdh, Ddah1, Tnc, Plpp3, Ptprz1, Mfge8, Fabp7, Mt3, Mt1, Aldoc, Slc1a3, Pdpn, Apoe) PMID:29281841 Cd63-minus
409	Cd63_Mfge8_Phgdh	[011]	1.69465	0.0272138	982		Cluster:38
65	Pax6_Rlbp1_Tcf4_1500015O10Rik_Slc1a3	[11101]	2.17605	5.88088e-225	917	182	Cluster:39	Ecrg4	Cortical IN	0.2402	Embryonic RP (Pax6, Rlbp1, Aldoc, Tnc, Plpp3, Atp1a2, Mfge8, Slc9a3r1, Slc1a3, Tgfb2, Acsbg1, Hes5, Rgcc) PMID:29281841 Ecrg4-minus
182	Pax6_Rlbp1_Tcf4_1500015O10Rik	[1110]	2.31988	4.89149e-57	1199		Cluster:39
23	St6galnac5_Hes5_Tnc_Luzp2	[0111]	2.91687	0	670	9	Cluster:40		D1-MSN	0.00874891	Embryonic RP (Hes5, Tnc, Aldoc, Atp1a2, Mfge8, Plpp3, Slc1a3, Mt3, pdpn, Phgdh, Ptprz1, Apoe, Slc9a3r1, Fgfbp3, Ttyh1) PMID:29281841 St6galnac5-low
78	St6galnac5_Hes5_Tnc	[011]	1.65957	2.6797e-186	1604		Cluster:40
103	Pcdh8_Fam210b_Luzp2	[111]	2.64372	2.26746e-121	484		Cluster:40
155	St6galnac5_Hes5_Luzp2	[011]	2.24486	9.98629e-79	919		Cluster:40
159	St6galnac5_Tnc_Luzp2	[011]	2.17853	4.31113e-74	906		Cluster:40
44	Polr3h_Mmd2_Ddah1_Sparc_Aldoc	[01111]	3.73883	0	846	0	Cluster:41	Pol3rh		0.00804598	Embryonic RP (Aldoc, Mmd2, Sparc, Mt3, Phgdh, Mfge8, Slc1a3, Mt2, Apoe, Ecgr4, Pdpn, Plpp3, Mt1, Atp1a2, Rgcc, Fgfbp3, Ttyh1, Clu) PMID:29281841 Polr3h-minus
60	Polr3h_Mmd2_Ddah1_Aldoc	[0111]	3.77414	5.30269e-251	1186		Cluster:41
66	Polr3h_Ddah1_Sparc_Aldoc	[0111]	3.95638	4.94002e-224	1130		Cluster:41
130	Polr3h_Mmd2_Ddah1_Sparc	[0111]	5.06732	4.53158e-93	930		Cluster:41
166	Polr3h_Mmd2_Sparc_Aldoc	[0111]	5.78816	4.47896e-66	896		Cluster:41
232	Polr3h_Mmd2_Aldoc	[011]	2.66081	6.33316e-35	1315		Cluster:41
306	Polr3h_Sparc_Aldoc	[011]	2.21588	3.88038e-19	1237		Cluster:41
30	Camk2d_Plpp3_Sparc_Aldoc	[0111]	4.50754	0	1186	4	Cluster:42	Camk2d	Penk D2-MSN	0.00722348	Embryonic RP (Aldoc, Sparc, Phgdh, Hes5, Mfge8, Mt3, Slc1a3, Cd9, Apoe, Plpp3, Mmd2, Mt2, Pdpn, Fgfbp3, Ttyh1, Rgcc) PMID:29281841 Camk2d-minus
32	Camk2d_Plpp3_Hes5_Aldoc	[0111]	4.96403	0	996		Cluster:42
42	Camk2d_Plpp3_Hes5_Sparc_Aldoc	[01111]	4.24816	0	680		Cluster:42
75	Camk2d_Hes5_Sparc_Aldoc	[0111]	4.76836	9.54065e-188	864		Cluster:42
121	Camk2d_Sparc_Aldoc	[011]	2.4423	1.25449e-101	1634		Cluster:42
150	Camk2d_Hes5_Aldoc	[011]	2.57378	2.81348e-82	1378		Cluster:42
160	Camk2d_Plpp3_Hes5_Sparc	[0111]	6.64696	4.56556e-74	727		Cluster:42
388	Camk2d_Plpp3_Hes5	[011]	2.09541	1.92471e-06	1063		Cluster:42
2	Serpinh1_Cd9_Mfge8_Phgdh	[0111]	4.6325	0	1255	2	Cluster:43	Serpinh1		0.00634371	Embryonic RP (Phgdh, Aldoc, Mfge8, Cd9, Sparc, Mt3, Slc1a3, Plpp3, Apoe, Rgcc, Pdpn, Atp1a2, Ptprz1, Mmd2, Mt2, Tnc) PMID:29281841 Serpinh1-minus
45	Serpinh1_Cd9_Mfge8_Sparc_Phgdh	[01111]	3.94543	0	841		Cluster:43
62	Serpinh1_Mfge8_Sparc_Phgdh	[0111]	4.93294	9.6221e-246	1071		Cluster:43
80	Serpinh1_Cd9_Sparc_Phgdh	[0111]	5.48922	6.28771e-181	988		Cluster:43
262	Serpinh1_Sparc_Phgdh	[011]	1.98441	1.97794e-28	1320		Cluster:43
1	Tsc22d4_Mmd2_Sparc_Slc1a3_Aldoc	[11111]	6.94552	0	1605	702	Cluster:44			0.164859	Embryonic RP (Aldoc, Mt3, Phgdh, Slc1a3, Mfge8, Cd9, Apoe, Plpp3, Mt1, Mt2, Pdpn, Mmd2, Tnc, Atp1a2, Rgcc, Ptprz1, Fgfbp3, Ttyh1, Sparc, Slc9a3r1) PMID:29281841
3	Ddt_Dlx6os1_Mt3_Phgdh	[1011]	5.49407	0	2951		Cluster:44
4	Psph_Cd9_Phgdh_Aldoc	[1111]	9.37163	0	2522		Cluster:44
5	1810037I17Rik_Slc1a3_Phgdh_Aldoc	[1111]	8.19585	0	3690		Cluster:44
6	1810037I17Rik_Ddah1_Phgdh_Aldoc	[1111]	7.6729	0	3749		Cluster:44
8	Gpm6b_Ndrg2_Ddah1_Slc1a3	[1111]	4.10034	0	3978		Cluster:44
9	Nkain4_Mmd2_Cd9_Aldoc	[1111]	6.01865	0	1855		Cluster:44
10	Serpinh1_Cd9_Mfge8_Phgdh	[1111]	8.4497	0	2216		Cluster:44
11	Nkain4_Mmd2_Cd9_Aldoc	[0111]	3.43876	0	1160		Cluster:44
12	Ppp2r2b_Ddah1_Sparc_Aldoc	[1111]	6.02134	0	1744		Cluster:44
13	Riiad1_Slc1a3_Mt3	[111]	3.21373	0	1100		Cluster:44
14	Gng5_Vim_Mt3_Aldoc	[1111]	5.33473	0	4538		Cluster:44
15	Fstl1_Sfrp1_Vim_Phgdh	[1111]	5.5381	0	2717		Cluster:44
16	Cd63_Mfge8_Vim_Phgdh	[1111]	7.24589	0	3236		Cluster:44
18	Igfbp2_Fgfbp3_Sparc_Slc1a3	[1111]	5.14307	0	2360		Cluster:44
19	Pax6_Rlbp1_Tcf4_1500015O10Rik_Slc1a3	[11111]	4.91627	0	1337		Cluster:44
20	Serpinh1_Cd9_Sparc_Phgdh	[1111]	9.7896	0	1927		Cluster:44
21	Serpinh1_Mfge8_Sparc_Phgdh	[1111]	9.06416	0	2033		Cluster:44
22	Polr3h_Ddah1_Sparc_Aldoc	[1111]	7.22682	0	2093		Cluster:44
25	Polr3h_Mmd2_Ddah1_Aldoc	[1111]	7.2051	0	2236		Cluster:44
26	Kcnh7_Slc1a3_Mt3	[111]	3.67531	0	1362		Cluster:44
27	Camk2d_Plpp3_Sparc_Aldoc	[1111]	7.49738	0	1519		Cluster:44
29	Tsc22d4_Sparc_Slc1a3_Aldoc	[1111]	7.68578	0	1874		Cluster:44
31	Camk2d_Plpp3_Hes5_Aldoc	[1111]	8.32516	0	1409		Cluster:44
33	Myo6_Slc1a3_Phgdh_Aldoc	[1111]	5.95816	0	1448		Cluster:44
34	Myo6_Slc1a3_Phgdh_Aldoc	[0111]	3.59143	0	2770		Cluster:44
35	Prkcdbp_Phgdh_Aldoc_Tubb3	[1110]	8.35347	0	1760		Cluster:44
36	Tsc22d4_Mmd2_Slc1a3_Aldoc	[0111]	4.63811	0	1454		Cluster:44
37	Tsc22d4_Mmd2_Slc1a3_Aldoc	[1111]	7.47325	0	1952		Cluster:44
38	Prkcdbp_Phgdh_Aldoc_Tubb3	[0110]	4.94247	0	1653		Cluster:44
39	Nim1k_Mt3_Aldoc	[111]	4.76477	0	1931		Cluster:44
40	Pax6_Rlbp1_Tcf4_Slc1a3	[1111]	4.21375	0	2254		Cluster:44
41	Serpinh1_Cd9_Mfge8_Sparc_Phgdh	[11111]	7.25245	0	1783		Cluster:44
43	Camk2d_Plpp3_Hes5_Sparc_Aldoc	[11111]	7.38417	0	1138		Cluster:44
46	Tsc22d4_Mmd2_Sparc_Slc1a3_Aldoc	[01111]	4.16634	0	1005		Cluster:44
47	Polr3h_Mmd2_Ddah1_Sparc_Aldoc	[11111]	6.7416	0	1786		Cluster:44
48	Tsc22d4_Sparc_Slc1a3_Aldoc	[0111]	4.63005	3.5989e-308	1319		Cluster:44
49	Ppp2r2b_Ddah1_Sparc_Aldoc	[0111]	3.60943	3.38515e-307	1479		Cluster:44
50	Nim1k_Mt3_Aldoc	[011]	1.8419	1.18426e-301	3009		Cluster:44
51	Ptx3_Cd9_Aldoc	[111]	5.67285	4.50153e-297	1755		Cluster:44
54	Gas1_Mfge8_Meg3_Slc1a3	[1101]	7.89797	9.47963e-267	2245		Cluster:44
59	Fjx1_Hes5_Aldoc	[111]	3.73525	1.60413e-255	1862		Cluster:44
61	Camk2d_Hes5_Sparc_Aldoc	[1111]	7.98612	1.41796e-250	1266		Cluster:44
64	1810037I17Rik_Ddah1_Slc1a3_Aldoc	[1111]	7.2078	2.95343e-226	3626		Cluster:44
69	Tsc22d4_Slc1a3_Aldoc	[111]	5.00994	1.12289e-200	2405		Cluster:44
70	Prkcdbp_Sparc_Phgdh_Tubb3	[1110]	11.0856	2.7059e-200	1428		Cluster:44
71	Ddt_Dlx6os1_Mt3_Phgdh	[0011]	2.97623	1.42234e-197	1977		Cluster:44
72	Tsc22d4_Mmd2_Sparc_Slc1a3	[1111]	9.54486	3.15341e-195	1685		Cluster:44
73	Prkcdbp_Sparc_Phgdh_Tubb3	[0110]	6.90132	2.76487e-191	1182		Cluster:44
76	Nkain4_Cd9_Aldoc	[111]	4.64213	5.78168e-187	2175		Cluster:44
77	Ptx3_Cd9_Aldoc	[011]	2.2202	7.70443e-187	2095		Cluster:44
79	Polr3h_Ddah1_Aldoc	[111]	4.3197	8.76801e-183	2748		Cluster:44
81	Psph_Cd9_Phgdh_Aldoc	[0111]	5.56282	6.86493e-178	1128		Cluster:44
82	Prdx6_Mt1_Vim_Phgdh	[1111]	5.11736	3.7357e-174	3970		Cluster:44
83	Camk2d_Sparc_Aldoc	[111]	5.57638	2.17272e-173	1785		Cluster:44
84	Nkain4_Mmd2_Aldoc	[111]	4.79933	6.07487e-173	2099		Cluster:44
87	Polr3h_Mmd2_Ddah1_Sparc	[1111]	8.50665	1.46903e-157	1860		Cluster:44
88	Nkain4_Cd9_Aldoc	[011]	2.54998	7.62154e-156	1675		Cluster:44
89	Polr3h_Mmd2_Sparc_Aldoc	[1111]	9.72765	9.99308e-155	1848		Cluster:44
90	Igfbp2_Fgfbp3_Slc1a3	[111]	3.20531	4.11075e-153	3057		Cluster:44
91	Gpm6b_Ndrg2_Plpp3_Ddah1	[1111]	4.80481	1.34544e-152	3358		Cluster:44
92	Ptx3_Tnc_Aldoc	[111]	6.61697	1.14448e-148	1510		Cluster:44
97	Tmem47_Stmn2_Mt3	[001]	2.40567	6.39779e-136	3300		Cluster:44
98	Myo6_Phgdh_Aldoc	[011]	2.87092	8.64092e-136	3099		Cluster:44
99	Qk_Mfge8_Slc1a3_Aldoc	[1111]	8.61752	4.38699e-134	3255		Cluster:44
100	Lhx2_Mt3_Aldoc	[111]	5.77563	6.6973e-129	3027		Cluster:44
101	Ifitm2_Mt3_Phgdh	[011]	2.0396	2.09652e-122	3462		Cluster:44
102	Nkain4_Mmd2_Aldoc	[011]	2.53146	1.00875e-121	1554		Cluster:44
105	Pdlim4_Apoe_Mt3	[111]	4.8523	4.23211e-119	1894		Cluster:44
109	Gstm1_Apoe_Mt3	[111]	3.42128	3.93487e-113	2465		Cluster:44
111	Ncan_Tspan7_Mfge8	[111]	2.28293	1.48254e-110	2536		Cluster:44
113	Prkcdbp_Sparc_Aldoc_Tubb3	[1110]	11.5535	1.39501e-109	1395		Cluster:44
119	Ptx3_Tnc_Aldoc	[011]	2.66627	2.73127e-103	1611		Cluster:44
120	Tsc22d4_Slc1a3_Aldoc	[011]	2.1722	7.93424e-102	2086		Cluster:44
122	Camk2d_Hes5_Aldoc	[111]	5.49921	3.28013e-101	1621		Cluster:44
124	Tsc22d4_Mmd2_Sparc_Slc1a3	[0111]	5.77602	1.07532e-98	1080		Cluster:44
125	Scrg1_Fabp7_Mt3	[111]	3.86951	4.71353e-97	2356		Cluster:44
128	Prkcdbp_Sparc_Aldoc_Tubb3	[0110]	7.00186	4.28158e-94	1122		Cluster:44
129	Ifitm2_Mt3_Phgdh	[111]	4.64834	1.01859e-93	1587		Cluster:44
134	Igfbp2_Sparc_Slc1a3	[111]	3.54905	2.3054e-91	2716		Cluster:44
136	Fstl1_Vim_Phgdh	[111]	3.38865	2.50353e-90	3217		Cluster:44
138	Cdk6_Ddah1_Mt3	[111]	3.2032	1.10452e-88	1556		Cluster:44
139	Pax6_Rlbp1_Tcf4_1500015O10Rik	[1111]	5.8465	2.62973e-88	1416		Cluster:44
144	Serpinh1_Sparc_Phgdh	[111]	6.08075	8.07621e-86	2238		Cluster:44
145	Ppp2r2b_Ddah1_Aldoc	[111]	3.71056	8.10177e-86	2219		Cluster:44
148	Tpm1_Slc1a3_Mt3	[011]	1.88638	8.73563e-85	2750		Cluster:44
156	Myo6_Phgdh_Aldoc	[111]	5.98009	1.58698e-78	1520		Cluster:44
157	Cd63_Vim_Phgdh	[111]	3.31155	2.20815e-76	3748		Cluster:44
161	Psph_Phgdh_Aldoc	[111]	5.40015	1.30164e-73	3028		Cluster:44
162	Nkain4_Mmd2_Cd9	[111]	5.31844	3.82541e-72	1921		Cluster:44
164	Rcn1_Ndrg2_Aldoc	[111]	3.98651	2.6131e-66	2869		Cluster:44
172	Hist3h2ba_Bcl11b_Mt3	[001]	2.53025	2.57596e-62	2431		Cluster:44
173	Lhx2_Slc1a3_Mt3	[111]	4.67717	9.00474e-62	3036		Cluster:44
177	Mlc1_Mt3_Phgdh	[111]	6.75802	5.64427e-58	2892		Cluster:44
181	Fjx1_Fam181b_Aldoc	[111]	2.91172	4.07973e-57	1345		Cluster:44
183	Ppp2r2b_Ddah1_Aldoc	[011]	1.59947	2.47351e-56	2307		Cluster:44
184	Myo6_Slc1a3_Aldoc	[011]	2.40233	5.79703e-56	2980		Cluster:44
189	Nkain4_Mmd2_Cd9	[011]	2.91371	1.33202e-54	1282		Cluster:44
191	Tle1_Sfrp1_Phgdh	[111]	2.58936	3.64378e-53	1607		Cluster:44
192	Camk2d_Plpp3_Hes5_Sparc	[1111]	9.70961	2.08061e-52	1159		Cluster:44
194	Psph_Phgdh_Aldoc	[011]	2.494	5.00583e-51	1591		Cluster:44
195	Selm_Vim_Mt3	[111]	2.82099	4.05352e-50	1423		Cluster:44
196	Myo6_Slc1a3_Aldoc	[111]	5.83266	1.85762e-49	1511		Cluster:44
197	1810037I17Rik_Slc1a3_Aldoc	[111]	4.26087	3.66437e-49	3881		Cluster:44
198	Polr3h_Mmd2_Aldoc	[111]	5.45824	4.75047e-49	2338		Cluster:44
199	Tpm1_Slc1a3_Mt3	[111]	2.70476	8.5337e-49	2155		Cluster:44
204	Tsc22d4_Sparc_Aldoc	[111]	5.36055	1.58769e-45	1975		Cluster:44
211	Ptx3_Cd9_Tnc	[111]	7.45983	6.19867e-42	1360		Cluster:44
213	Nrarp_Fam210b_Mt3	[111]	3.56144	6.61275e-41	1934		Cluster:44
221	Lhx2_Mt3_Aldoc	[011]	1.80659	7.94344e-39	1913		Cluster:44
222	Rcn1_1500015O10Rik_Aldoc	[111]	6.6944	2.67136e-38	1713		Cluster:44
223	Qk_Plpp3_Slc1a3_Aldoc	[1111]	8.38402	7.97578e-38	2932		Cluster:44
224	Ldha_Vim_Phgdh	[111]	2.20433	1.58732e-37	4082		Cluster:44
228	1810037I17Rik_Phgdh_Aldoc	[111]	4.28391	1.76486e-35	3986		Cluster:44
229	Efhd2_Mfge8_Mt3	[111]	4.3254	4.53754e-35	2544		Cluster:44
233	Gas1_Sfrp1_Slc1a3	[111]	2.76069	1.32333e-34	2617		Cluster:44
236	Gpm6b_Ddah1_Slc1a3	[111]	1.81035	2.94768e-34	4288		Cluster:44
238	Psph_Cd9_Phgdh	[111]	5.58496	3.22774e-34	2666		Cluster:44
239	Ptx3_Cd9_Tnc	[011]	3.05538	7.94262e-34	1337		Cluster:44
242	Prdx6_Vim_Phgdh	[111]	2.41923	1.65746e-32	4539		Cluster:44
243	Psph_Cd9_Aldoc	[111]	5.86889	1.89427e-32	2607		Cluster:44
246	Ppp2r2b_Ddah1_Sparc	[111]	3.81372	1.0679e-31	1844		Cluster:44
247	Efhd2_Ddah1_Mt3	[111]	2.85922	1.24351e-31	2741		Cluster:44
248	Cd63_Apoe_Vim	[111]	2.42713	1.78147e-31	3452		Cluster:44
249	Igfbp2_Fgfbp3_Sparc	[111]	3.49527	2.6172e-31	2482		Cluster:44
253	Gpm6b_Plpp3_Slc1a3	[111]	3.55278	5.16492e-30	3544		Cluster:44
257	1810037I17Rik_Slc1a3_Phgdh	[111]	3.40628	1.6221e-29	3946		Cluster:44
258	Polr3h_Sparc_Aldoc	[111]	4.92915	4.66034e-29	2182		Cluster:44				74
259	Psph_Acot1_Phgdh	[111]	3.89043	9.53643e-29	2829		Cluster:44
264	Prdx6_Mt1_Vim	[111]	1.75933	5.06247e-28	4343		Cluster:44
267	Efhd2_Mfge8_Mt3	[011]	1.91884	1.6349e-27	1952		Cluster:44
269	Tsc22d4_Mmd2_Slc1a3	[111]	4.58692	2.27366e-27	2060		Cluster:44
277	Fstl1_Sfrp1_Vim	[111]	1.90198	2.72963e-25	2867		Cluster:44
278	Ldha_Sfrp1_Ddah1_Vim	[1111]	2.47683	2.87154e-24	3277		Cluster:44
284	Camk2d_Plpp3_Hes5	[111]	6.16326	4.05029e-23	1446		Cluster:44
285	Gas1_Mfge8_Meg3	[110]	4.05031	4.1412e-23	2397		Cluster:44
286	Spry2_Notch2_Hes5	[011]	1.88361	1.51127e-22	781		Cluster:44
291	Rprm_Sp9_Phgdh	[101]	3.07702	3.94812e-21	1613		Cluster:44
294	Polr3h_Ddah1_Sparc	[111]	3.35509	7.77093e-21	2200		Cluster:44
297	Psph_Cd9_Aldoc	[011]	2.7035	1.41086e-20	1243		Cluster:44
300	Polr3h_Mmd2_Ddah1	[111]	3.5305	9.63991e-20	2339		Cluster:44
302	Qk_Mfge8_Aldoc	[111]	4.40213	1.63203e-19	3429		Cluster:44
310	Ddt_Dlx6os1_Mt3	[101]	1.60423	1.93406e-18	3145		Cluster:44
312	1810037I17Rik_Ddah1_Phgdh	[111]	2.36665	2.79364e-18	4006		Cluster:44
314	Tsc22d4_Sparc_Slc1a3	[111]	3.90781	2.28285e-17	1976		Cluster:44
319	Tsc22d4_Sparc_Aldoc	[011]	2.02565	8.74965e-16	1444		Cluster:44
321	Ctsl_Vim_Phgdh	[111]	1.98753	2.52291e-15	3774		Cluster:44
323	Qk_Mfge8_Slc1a3	[111]	3.55668	3.08305e-15	3427		Cluster:44
330	Gng5_Mt3_Aldoc	[111]	3.26266	4.2208e-14	4622		Cluster:44
335	Tsc22d4_Sparc_Slc1a3	[011]	1.62316	1.76926e-13	1460		Cluster:44
336	1810037I17Rik_Ddah1_Aldoc	[111]	2.46215	3.12829e-13	3917		Cluster:44
353	Cd63_Mfge8_Phgdh	[111]	5.64973	1.66253e-10	3283		Cluster:44
372	Limch1_Sfrp1_Mt3	[111]	2.47695	7.21654e-08	2029		Cluster:44
375	Msmo1_Idi1_Slc1a3	[111]	2.53508	9.7655e-08	2212		Cluster:44
378	Ncan_Tspan7_Notch2	[111]	2.3475	1.21044e-07	1219		Cluster:44
379	Qk_Plpp3_Slc1a3	[111]	3.63664	2.42794e-07	3075		Cluster:44
380	Fstl1_Sfrp1_Phgdh	[111]	3.20275	2.43841e-07	2743		Cluster:44
389	Efhd2_Rlbp1_Mt3	[111]	1.92169	3.48688e-06	2292		Cluster:44
391	Ldha_Ddah1_Phgdh	[111]	2.0712	1.93572e-05	3826		Cluster:44
406	Tmem47_Stmn2_Mt3	[101]	1.62154	0.0056533	1278		Cluster:44
408	Pea15a_Ddah1_Aldoc	[111]	1.69009	0.01667	4320		Cluster:44
74	Gas1_Mfge8_Meg3_Slc1a3	[0101]	4.77164	4.65439e-189	1097	0	Cluster:45	Gas1/Meg3		0.00729262	Embryonic RP (Mfge8, Slc1a3, Aldoc, Tnc, Cd9, Mt3, Phgdh, Pdpn, Mmd2, Apoe, Atp1a2, Plpp3, Ccdc80, Mlc1, Ptprz1, Sparc, Mt1, Slc9a3r1) PMID:29281841 Gas1-minus, Meg3-minus
95	Fstl1_Sfrp1_Vim_Phgdh	[0111]	2.0267	1.31936e-141	1249	3	Cluster:46	Fstl1	Early MSN	0.0360288	Embryonic RP (Phgdh, Sfrp1, Aldoc, Mt3, Mfge8, Slc1a3, Apoe, Mt2, Plpp3, Mt1, Rgcc, Cd9, Fgfbp3, Atp1a2, Ptprz1, Ddah1) PMID:29281841 Fstl1-minus
266	Kcnq1ot1_Nr2f1_Hes5	[111]	2.79094	1.08096e-27	484	5	Cluster:47		Penk+ D2-MSN	0.0144628	Embryonic RP (Kcnq1ot1, Hes5, Tnc, Id3, Ccdc80, Pdpn, Atp1a2, Mmd2, Aldoc, Mfge8, Cd9, Slc1a3, Lxn, Plpp3, Scrg1, Slc9a3r1, Id1, Phgdh) PMID:29281841 On LGE/CGE interneuron lineage: Nr2f1, Gabrb1
351	Gas1_Mfge8_Meg3_Slc1a3	[1111]	2.7265	7.19408e-11	431	0	Cluster:48			0.0185615	Embryonic RP (Gas1, Mfge8, Plpp3, Hes5, Atp1a2, Slc1a3, Apoe, Clu, Ttyh1, Aldoc, Mmd2, S100a1, Phgdh, Aldh1l1, Slc9a3r1) PMID:29281841
367	Ptx3_Cd9_Tnc	[110]	2.06307	4.61947e-08	472	5	Cluster:49	Tnc	D1-MSN	0.0148305	Embryonic RP (Ptx3, Cd9, Mfge8, Phgdh, Aldoc, Rgcc, Plpp3, Apoe, Mt3, Pdpn, Slc1a3, Ddah1, Fgfbp3, Mt2, Sparc, Acot1) PMID:29281841 Tnc-minus
178	St6galnac5_Hes5_Tnc_Luzp2	[1110]	1.80773	2.56954e-57	252	0	Cluster:50	Luzp2		0.00396825	Embryonic RP (St6galnac5, Hes5, Tnc, Id3, Id1, Mfge8, Aldoc, Atp1a2, Slc9a3r1, Cd9, Plpp3, Mmd2, Tst, Pdpn, Slc1a3, Ttyh1, Phgdh, Clu) PMID:29281841 Luzp2-minus
265	Smc2_Mcm3_Lig1	[111]	3.41547	7.83422e-28	205		Cluster:51			0.117073	G1/S (Mcm3, Lig1, Gins2, Smc2, Gmnn, Ung, Dhfr, Hells, Rrm2, Mcm6, Mcm5, Mcm4, Mcm2, Uhrf1, Rpa2, Pcna)
313	Prkcdbp_Phgdh_Aldoc_Tubb3	[1100]	2.37375	1.24896e-17	116	0	Cluster:52	Aldoc		0.0867347	Embryonic RP & G2/M (Phgdh, Ecrg4, Slc1a3, Mt2, Mt1, Mt3, Mfge8, Sparc, Cd9, Zfp36l1, Apoe, Plpp3) PMID:29281841 Aldoc-minus; Interneuron lineage: Neurog2; G2/M Cenpa, Cenpf, Knstrn, Cdca3, Lockd
326	Psph_Cd9_Phgdh_Aldoc	[1110]	2.98483	1.75725e-14	144		Cluster:52
338	1810037I17Rik_Slc1a3_Phgdh_Aldoc	[1110]	1.98691	4.01024e-13	256		Cluster:52
346	Prkcdbp_Sparc_Aldoc_Tubb3	[1100]	5.24952	6.62419e-12	79		Cluster:52
356	Qk_Mfge8_Slc1a3_Aldoc	[1110]	2.53487	2.33688e-09	172		Cluster:52
393	Qk_Plpp3_Slc1a3_Aldoc	[1110]	2.71796	6.64296e-05	143		Cluster:52
400	Polr3h_Mmd2_Sparc_Aldoc	[1110]	2.64266	0.00077735	82		Cluster:52
180	Cdc25c_Cks2_Cdca8_Cenpa	[1011]	4.70164	3.34153e-57	57		Cluster:53	Cks2		0.45977	G2/M (Cks2-)
385	Cdc25c_Cks2_Cenpa	[101]	1.6869	9.05169e-07	87		Cluster:53
210	Ube2c_Cenpf_Cks2_Cenpa	[1101]	4.88812	2.05899e-42	160		Cluster:54	Cks2		0.45625	G2/M (Cks2-)
255	Casc5_Cenpf_Cks2	[111]	4.77062	7.31526e-30	81		Cluster:55			0.376238	G2/M
331	Casc5_Cks2_2810417H13Rik	[111]	4.3609	7.09109e-14	61		Cluster:55
374	Ube2c_Cenpf_Cks2_Cenpa	[1011]	2.65239	7.99103e-08	105		Cluster:56	Cenpf		0.552381	G2/M (Cenpf)
394	Ube2c_Birc5_S100a10	[111]	2.08014	7.19612e-05	170		Cluster:57			0.864706	G2/M - not RP
261	Racgap1_Pbk_Cenpa	[011]	1.69476	1.32903e-28	270		Cluster:58	Racgap1		0.335013	Early (wrt 59) G2/M (Racgap1)
268	Racgap1_Cdca8_Cenpa	[011]	1.7838	2.05435e-27	255		Cluster:58
28	Cdc25c_Cks2_Cdca8_Cenpa	[1111]	9.19111	0	170		Cluster:59			0.326284	Late (wrt 58) G2/M
58	Cdc25c_Cks2_Cdca8_Cenpa	[0111]	4.45429	2.62461e-260	280		Cluster:59
96	Racgap1_Cdca8_Cenpa	[111]	5.24167	1.10928e-136	457		Cluster:59
117	Racgap1_Pbk_Cenpa	[111]	4.76489	5.01856e-105	425		Cluster:59
165	Cdc25c_Cks2_Cenpa	[111]	5.70176	4.42254e-66	221		Cluster:59
202	Ube2c_Cenpf_Cenpa	[111]	5.20243	4.63127e-46	448		Cluster:59
250	Ube2s_Cks2_Cdca8	[111]	2.01545	1.02294e-30	504		Cluster:59
309	Ube2c_Cenpf_Cks2_Cenpa	[1111]	6.50208	1.29581e-18	288		Cluster:59
311	Tacc3_Cenpa_Phgdh	[111]	3.13326	2.51192e-18	399		Cluster:59
324	Ube2c_Cenpf_Cks2_Cenpa	[0111]	3.32897	4.15869e-15	166		Cluster:60	Ube2c		0.0783133	G2/M (Ube2c) - eRP
230	Cdc25c_Cks2_Cdca8_Cenpa	[1101]	3.57361	5.4303e-35	51		Cluster:61	Cdca8		0.392157	G2/M (Cdca8) - neuronal IP
149	Hbb-bt_Hba-a2_Hbb-bs_Hba-a1	[1111]	3.60434	1.29967e-83	239		Cluster:62			0.623431	Contaminant - red blood cells
234	Negr1_Ly6h_Htr3a	[111]	2.17737	1.56906e-34	127		Cluster:63			0.984252	CGE-derived cortical interneurons (Htr3a)
339	Nxph1_Lhx6_Npy	[110]	3.40365	4.63299e-13	28		Cluster:64	Npy		0.857143	Npy- Interneurons (Lhx6)
352	E130006D01Rik_Mfng_Ccnd2	[111]	2.13209	1.22519e-10	374		Cluster:65			0.984334		Hrtlincr5
407	E130006D01Rik_Mfng_Dlx6os1	[111]	1.89721	0.0109774	350		Cluster:65
68	Pcdh9_Shtn1_Dlx6os1_Ccnd2	[1111]	1.87385	6.68407e-215	1238		Cluster:66			0.988423
283	Pcdh9_Shtn1_Ccnd2	[111]	1.76133	3.34368e-23	1382		Cluster:66
63	Elavl4_Dlx1_Tcf4_Ccnd2	[1111]	1.82357	1.57414e-226	1391		Cluster:67			0.979871
17	Slain1_Phgdh_Tubb3	[101]	2.15981	0	7272		Cluster:68	Phgdh		0.9989
403	E130006D01Rik_Mfng_Dlx6os1	[110]	1.97354	0.00211918	44		Cluster:69	Dlx6os1		0.886364
260	Fgf12_Pls3_Etv1	[111]	4.5126	1.16912e-28	93		Cluster:70			0.709677
299	Racgap1_Six3_Isl1	[111]	1.62356	5.94087e-20	105		Cluster:71			1	pre-D1-MSN (Six3, Isl1)
387	Tox_Sfrp1_Sp9_Isl1	[1111]	1.6545	1.38725e-06	52		Cluster:72			1	pre-D1-MSN (Isl1); Differentiating IPCs pre-D2 MSN (Sp9)
334	Gucy1b3_Foxp1_Isl1	[111]	3.36827	1.66996e-13	150		Cluster:73			1	pre-D1-MSN (Gucy1b3, Isl1)
392	Gucy1b3_Zfhx3_Dlx6os1_Isl1	[1011]	1.6477	2.61983e-05	98		Cluster:73
341	Gucy1b3_Zfhx3_Dlx6os1_Isl1	[1111]	4.10798	8.28753e-13	67		Cluster:74			1	pre-D1-MSN (Gucy1b3, Isl1); Immature D1 MSNs (Zfhx3)
345	Gucy1b3_Zfhx3_Isl1	[111]	4.41165	2.90557e-12	130		Cluster:74
366	Gucy1b3_Zfhx3_Dlx6os1_Isl1	[1101]	3.30063	2.90471e-08	63		Cluster:74
363	Csrp2_S100a10_Cntn5	[111]	2.18393	1.7141e-08	103		Cluster:75			0.990291
390	Nefl_Nefm_Ebf1	[111]	1.68567	6.48509e-06	66		Cluster:76			1	D1-MSN (Ebf1)
176	Brinp1_Ntm_Ebf1	[111]	4.8977	2.41955e-58	57		Cluster:77			1	D1-MSN (Ebf1)
271	Tox_Sfrp1_Sp9_Isl1	[1101]	2.94184	5.87656e-27	84		Cluster:78	Sp9		0.988095	pre-D1-MSN (Isl1)
287	Apbb2_Foxp1_Isl1	[101]	1.89911	2.04332e-22	240		Cluster:79	Foxp1		0.995833	pre-D1-MSN (Isl1)
274	Tox_Dlx1_Isl1	[101]	1.60503	2.56101e-26	350		Cluster:80			0.997354	pre-D1-MSN (Isl1)
276	Tox_Sfrp1_Sp9_Isl1	[1001]	1.60351	5.14688e-26	208		Cluster:80
218	Gucy1b3_Zfhx3_Dlx6os1_Isl1	[0111]	2.31479	1.49635e-39	360		Cluster:81	Gucy1b3		1	pre-D1-MSN (Gucy1b3, Isl1)
226	Gucy1b3_Zfhx3_Isl1	[011]	2.47177	4.53608e-36	680		Cluster:81
237	Klf6_Egr1_Hist1h2bc_Isl1	[1111]	3.21896	3.01871e-34	332		Cluster:82			0.998804	pre-D1-MSN (Isl1)
244	Klf6_Hist1h2bc_Isl1	[111]	1.93865	3.98595e-32	836		Cluster:82
137	Apbb2_Ebf1_Isl1	[011]	3.07088	4.03284e-90	500		Cluster:83			0.998776	pre-D1-MSN (Ebf1, Isl1)
142	Zcchc12_Ebf1_Isl1	[011]	2.67316	1.35534e-86	470		Cluster:83
254	Nrxn1_Ebf1_Isl1	[011]	1.83142	5.62696e-30	444		Cluster:83
52	Ntrk3_Ebf1_Foxp1	[111]	3.90122	1.07522e-295	400		Cluster:84			0.996022	D1-MSN (Ebf1); pre-D1-MSN (Isl1); MSN (Foxp1)
93	Nrxn1_Ebf1_Isl1	[111]	5.11454	7.71659e-144	540		Cluster:84
104	Apbb2_Ebf1_Foxp1	[111]	5.67109	1.89192e-119	498		Cluster:84
115	Apbb2_Ebf1_Isl1	[111]	6.30706	1.59499e-107	484		Cluster:84
170	Zcchc12_Ebf1_Isl1	[111]	5.33538	5.26381e-63	514		Cluster:84
214	Gucy1b3_Foxp1_Isl1	[011]	1.70948	2.76682e-40	788		Cluster:84
316	Apbb2_Foxp1_Isl1	[111]	3.03107	6.20212e-17	448		Cluster:84
361	Zcchc12_Foxp1_Isl1	[111]	2.05317	1.38084e-08	483		Cluster:84
217	Dmrtb1_A930011G23Rik_Ebf1	[101]	2.72976	6.41081e-40	97		Cluster:85	A930011G23Rik		0.989691	D1-MSN (Ebf1)
151	Klf6_Dusp1_Egr1_Hist1h2bc	[1111]	2.51724	3.66804e-81	887		Cluster:86			0.841594	pre-D1-MSNs (Zfp503); D2-MSNs (Gucy1a3); D1-MSNs (Ebf1); MSN (Foxp1, Nr4a1), Pre-MSN (Pou3f1)
289	Klf6_Dusp1_Egr1	[111]	2.44545	1.35337e-21	1029		Cluster:86
256	Nr4a1_Junb_Fos	[111]	2.40032	7.91804e-30	193		Cluster:87			0.502591	MSN (Nr4a1)
200	Smyd3_Clmp_Tmem108_Six3	[0111]	1.71177	3.58619e-48	384		Cluster:88	Smyd3		0.997396	D2-MSN (Six3)
315	Smyd3_Clmp_Adora2a	[011]	1.59241	4.16854e-17	464		Cluster:89	Smyd3		0.997845	D2-MSN (Adora2a)
179	Syt5_Ly6h_Meg3_Ccnd2	[1110]	2.35872	2.64563e-57	844		Cluster:90	Ccnd2		0.996536	D2-MSN (Foxp1, Rxrg, Gucy1a3, Gucy1b3, Adora2a) and D1-MSN (Ebf1)
405	Syt5_Ly6h_Ccnd2	[110]	1.6678	0.0042468	866		Cluster:90
7	Rasgef1b_Bcl11b_Gucy1a3_Foxp1	[1111]	3.75412	0	692		Cluster:91			0.99647	D2-MSN (Gucy1a3), MSN (Foxp1)
126	Rasgef1b_Bcl11b_Foxp1	[111]	2.31076	8.61627e-97	1046		Cluster:91
141	Rasgef1b_Bcl11b_Gucy1a3	[111]	2.75745	7.16633e-87	970		Cluster:91
167	A930011G23Rik_Bcl11b_Foxp1	[111]	2.41895	2.41958e-65	1078		Cluster:91
53	Rasgef1b_Bcl11b_Gucy1a3_Foxp1	[0111]	1.80467	3.08348e-275	1470		Cluster:92			0.996845	D2-MSN (Gucy1a3), MSN (Foxp1)
143	Gucy1b3_Gucy1a3_Foxp1	[111]	4.64549	5.58336e-86	874		Cluster:92
332	Gucy1b3_Zfhx3_Gucy1a3	[111]	4.54278	1.05791e-13	508		Cluster:92
368	Epha7_Mef2c_Foxp1	[111]	2.35898	4.73844e-08	381		Cluster:93			0.986877	MSN (Epha7, Foxp1), Neuron (Mef2c), MSN (Foxp1); Neural progenitor (Zfhx4)
327	Nap1l5_Calb1_Gucy1a3	[011]	1.79061	1.91319e-14	424		Cluster:94	Nap1l5		0.997642	D2-MSN (Gucy1a3)
399	Nap1l5_Calb1_Gucy1a3	[111]	2.20619	0.000543355	214		Cluster:95			1	D2-MSN (Gucy1a3)
108	Smyd3_Clmp_Tmem108_Six3	[1111]	4.29224	3.84163e-113	240		Cluster:96			0.996779	D2-MSN (Six3, Adora2)
169	Smyd3_Tmem108_Six3	[111]	2.73688	6.22295e-64	447		Cluster:96
270	Smyd3_Adora2a_Six3	[111]	4.03845	4.59439e-27	232		Cluster:96
296	Smyd3_Clmp_Adora2a	[111]	3.92481	1.40139e-20	223		Cluster:96
240	Smyd3_Clmp_Tmem108_Six3	[1011]	1.81066	2.55483e-33	207		Cluster:97	Clmp		1	D2-MSN (Six3)
303	Zfhx4_Tmem108_Zfhx3_Six3_Gucy1a3	[11111]	3.01109	1.90004e-19	134		Cluster:98			0.993865	D2-MSN (Six3, Gucy1a3); Immature D1 MSNs (Zfhx3)
318	Zfhx4_Tmem108_Six3_Gucy1a3	[1111]	2.86522	1.23375e-16	231		Cluster:98
322	Zfhx4_Zfhx3_Six3_Gucy1a3	[1111]	2.64769	3.07401e-15	227		Cluster:98
337	Zfhx4_Tmem108_Zfhx3_Six3	[1111]	2.86825	3.25836e-13	230		Cluster:98
397	Zfhx4_Zfhx3_Six3	[111]	1.63079	0.000121758	392		Cluster:98
376	Zfhx4_Tmem108_Zfhx3_Six3_Gucy1a3	[10111]	1.68945	1.15877e-07	93		Cluster:99	Tmem108		1	D2-MSN (Six3, Gucy1a3)
298	Gucy1b3_Zfhx3_Gucy1a3	[011]	2.06946	1.60198e-20	1182		Cluster:100	Gucy1b3		0.990694	D2-MSN (Gucy1a3); Immature D1 MSNs (Zfhx3)
245	Lrpprc_Tmem108_Tshz1_Bcl11b	[1111]	2.35858	6.34939e-32	309		Cluster:101			1	Immature D1 MSNs (Zfhx3); Motor neurons (Tshz1)
279	Lrpprc_Tmem108_Zfhx3_Bcl11b	[1111]	2.24669	3.08934e-24	363		Cluster:101
190	Sstr2_Six3_Vim	[110]	2.48282	2.06349e-53	369		Cluster:102	Vim		1	D2-MSN (Six3)
371	Zfhx4_Tmem108_Zfhx3_Six3_Gucy1a3	[11011]	1.76747	5.44508e-08	97		Cluster:103	Zfhx3		0.989691	D2-MSN (Six3, Gucy1a3); Neural progenitor (Zfhx4); Immature D1 MSNs (Zfhx3)
288	Smyd3_Clmp_Tmem108_Six3	[1101]	2.04084	1.04251e-21	137		Cluster:104	Tmem108		1	D2-MSN (Six3)
377	Zfhx4_Tmem108_Zfhx3_Six3_Gucy1a3	[11101]	1.68945	1.15877e-07	96		Cluster:105	Six3		1	D2-MSN (Gucy1a3); Neural progenitor (Zfhx4); Immature D1 MSNs (Zfhx3)
350	Dmrtb1_A930011G23Rik_Ebf1	[111]	3.73132	3.13412e-11	18		Cluster:106			1	D1-MSN (Ebf1)
343	Gng4_Pbx3_Tshz1	[111]	2.11123	1.14407e-12	110		Cluster:107			1	Motor neurons (Tshz1)
206	Nxph1_Lhx6_Npy	[111]	9.54808	4.45097e-44	25		Cluster:108			1	Npy+ cortical interneuron (Nxph1)
235	Nxph1_Lhx6_Npy	[011]	4.25946	2.50648e-34	56		Cluster:109	Nxph1		0.982143	Npy+ cortical interneuron
369	Nxph1_Lhx6_Npy	[101]	2.81415	4.85579e-08	23		Cluster:110			1	Npy+ cortical interneuron (Nxph1)

### Sheet: ZeroGenes
Cluster	ZeroGenes	TableS3Yuzwa	Neur/Astr	Initial Annotation	Phgdh	genes that were specific to RPs
Cluster:1	Cenpa		0.333333	G2/M (Cenpa-)	Hes5	specific to RPs with some expression in intermediate progenitors (IPs)
Cluster:2	Cenpa		0.333333	G2/M (Cenpa-)	Ddah1	specific to RPs with low level expression in neurons
Cluster:3	Gpm6b		0.0347222	Embryonic RP (Slc1a3, Ddah1, Ndrg2) PMID: 29281841	Rlbp1	broader general expression although they were enriched in the RP clusters
Cluster:4	Phgdh	Phgdh	0.0588235	Embryonic RP (Serpinh1, Sparc, Mfge8) PMID: 29281841 Phgdh-minus
Cluster:5	Phgdh	Phgdh	0	Embryonic RP (Aldoc, Sparc, Mt3, Fabp7, Dbi) PMID: 29281841
Cluster:6	Phgdh	Phgdh	0.0446429	Embryonic RP (1810037I17Rik, Slc1a3, Aldoc) PMID:29281841 - Phgdh- means not neuronal lineage: PMID: 37824650
Cluster:7			0.0289855	Embryonic RP (Gm11627, Slc9a3r1, Nr2e1, Mlc1, Pdpn, Aldh1l1) PMID:29281841
Cluster:8			0.564885	Projection pyramidal neurons (PyN) (Neurod2, Neurod6, Id2)
Cluster:9	Slc1a3	Slc1a3	0.00854701	Embryonic RP (Tsc22d4, Sparc, Aldoc) PMID:29281841; Slc1a3minus
Cluster:10	Slc1a3	Slc1a3	0.0388601	Embryonic RP (1810037I17Rik, Aldoc, Phgdh, Qk, Mfge8,Gas1) PMID:29281841, Slc1a3minus
Cluster:11	Ddah1	Ddah1	0.024024	Embryonic RP (1810037I17Rik, Aldoc, Phgdh, Slc1a3, Sparc) PMID:29281841, Ddah1minus
Cluster:12	Prdx6	Prdx6	0.0465116	Embryonic RP (Mt1, Vim, Phgdh, Mt3, Aldoc, Fabp7, Tnc, Dbi) PMID:29281841
Cluster:13			0.0517799	Embryonic RP (Mt1, Vim, Phgdh, Mt3, Fabp7, Dbi, Mt2, Slc1a3) PMID:29281841
Cluster:14	Tcf4		0.0238908	Embryonic RP (Pax6, Rlbp1, Slc1a3, Ecrg4, Aldoc, Mt3, Mfge8, Phgdh) PMID:29281841
Cluster:15	Mfge8	Mfge8	0.103268	Embryonic RP (Phgdh, Mt3, Slc1a3, Mt2, Aldoc, Mt1, Dbi, Vim, Fabp7, Cd63) Mfge8-minus means not late NB
Cluster:16	Plpp3		0.0110497	Embryonic RP (Sparc, Aldoc, Hes5, Mt3, Phgdh, Slc1a3, Mt1, Tnc) Plpp3-minus
Cluster:17	Plpp3		0.00728863	Embryonic RP (Qk, Slc1a3, Aldoc, Phgdh, Mfge8, Fabp7, Ptprz1) Plpp3-minus
Cluster:18	Cd9		0.00706215	Embryonic RP (Serpinh1, Mfge8, Sparc, Phgdh, Psph, Mt1, Mt2, Mt3, Ddah1) Cd9-minus
Cluster:19	Cd9		0.0483092	Embryonic RP (Tnc, Aldoc, Mt3, Fabp7, Ptprz1, Mt1, Slc1a3, Dbi) Cd9-minus
Cluster:20	Rlbp1	Rlbp1	0.0172043	Embryonic RP (Pax6, Ecrg4, Tcf4, Slc1a3, Mt1, Mt2, Mt3, Sparc, Phgdh) PMID:29281841; PMC5029574 Rlbp1-minus
Cluster:21			0.013986	Embryonic RP (Rmst, Tmem47, Ecrg4, Hes5, Id3, Sparc, Slc1a2) PMID:29281841; PMC5029574 Rlbp1-minus
Cluster:22			0.00873362	Embryonic RP (Dbi, Phgdh, Ptprz1, Mfge8, Fabp7, Mt3, Aldoc, Slc1a3, Tnc, Mt1) PMID:29281841
Cluster:23	Sparc	Sparc	0.0229008	Embryonic RP (Dbi, Atp1a2, Vim, Fam210b, Phgdh, 1810037I17Rik, Ddah1, Tnc, Hes5, Sparcl1, Mt1, Mt2, Mt3) PMID:29281841
Cluster:24	Mmd2		0.0194175	Embryonic RP (Phgdh, Mt3, Rgcc, Aldoc, Slc1a3, Fabp7, Ptprz1, Ddah1, Mt1, Mt2, Dbi) PMID:29281841 ; Mmd2-minus
Cluster:25	1810037I17Rik	1810037I17Rik	0.0162003	Embryonic RP (Phgdh, Mt3, Aldoc, Slc1a3, Fabp7, Dbi, Mfge8, Mt1, Mt2, Apoe, Ptprz1, Ddah1) PMID:29281841 1810037I17Rik-minus
Cluster:26	Hes5	Hes5	0.00447094	Embryonic RP (Sparc, Aldoc, 1500015O10Rik/Ecrg4, Rgcc, Phgdh, Mt2, Mfge8, Slca13, Mt3, Clu, Mlc1) PMID:29281841 Hes5-minus
Cluster:27	Hes5	Hes5	0.0103448	Embryonic RP (Sparc, Aldoc, 1500015O10Rik/Ecrg4, Rgcc, Phgdh, Mt2, Mfge8, Slca13, Mt3, Clu, Mlc1) PMID:29281841 Hes5-minus, Camk2d-minus
Cluster:28	Meg3		0.178122	Neuronal intermediate progenitor cell (Insm1, Neurog2, Ascl1, Mdk, Gadd45g, Gm29260, Ecrg4) Meg3-minus
Cluster:29	Qk	Qk	0.0151515	Embryonic RP (Dbi, Phgdh, Mfge8, Fabp7, Mt3, Mt2, Mt1, Aldoc, Slc1a3, Ptprz1, Apoe, Vim) PMID:29281841 Qk-minus
Cluster:30			0.00533333	Embryonic RP (Atp1a2, Tgfb2, Id1, Bcan, Tnc, Plpp3, Hes5, Slc1a2, Sparcl1) PMID:29281841 APC2 (Sparcl1)?
Cluster:31			0.00326797	Embryonic RP (Atp1a2, Lxn, Tnc, Hes5, Apoe, Mfge8, Aldoc, Slc9a3r1) PMID:29281841
Cluster:32			0.00447427	Embryonic RP (Hes5, Atp1a2, Pdpn, Aldoc, Tnc, Mfge8, Ttyh1, Slc1a3, Slc9a3r1) PMID:29281841 . Expresses astrocyte marker Sfxn5: PMC8504955.
Cluster:33	Igfbp2		0.00694444	Embryonic RP (Phgdh, Sparc, Aldoc, Slc1a3, Plpp3, Mfge8, Apoe, Mt3, Ttyh1, Atp1a2, Clu, Mlc1) PMID:29281841 . Igfbp2-minus.
Cluster:34	Pax6	Pax6	0.00886918	Embryonic RP (Ecrg4, Rlbp1, Phgdh, Sparc, Ttyh1, Aldoc, Mfge8, Ccdc80, Mt2, Mt3) PMID:29281841 . Pax6-minus.
Cluster:35	Rmst		0.004245	Embryonic RP (Dbi, Atp1a3, Tgfb2, Vim, Pax6) / Neuronal intermediate progenitor cell (Gm29260, Ecrg4, Lhx2)
Cluster:36			0.349112	Embryonic RP (Sparc, Ecrg4, Tead2, Mt2, Dct, Fstl1, Zfp36l1, Rcn, Phgdh, Vim, Mfge8, Clu, Ttyh1) PMID:29281841
Cluster:37			0.00143472	Embryonic RP (Aldoc, Phgdh, Pdpn, Slc9a3r1, Sparc, Ttyh1, Mlc1, Clu, Atp1a2, Mfge8, Slc1a3, Tnc, Hes5) PMID:29281841 on neuronal lineage (Tubb3+) PMID: 29281841
Cluster:38	Cd63	Cd63	0.0213849	Embryonic RP (Phgdh, Ddah1, Tnc, Plpp3, Ptprz1, Mfge8, Fabp7, Mt3, Mt1, Aldoc, Slc1a3, Pdpn, Apoe) PMID:29281841 Cd63-minus
Cluster:39	Ecrg4		0.2402	Embryonic RP (Pax6, Rlbp1, Aldoc, Tnc, Plpp3, Atp1a2, Mfge8, Slc9a3r1, Slc1a3, Tgfb2, Acsbg1, Hes5, Rgcc) PMID:29281841 Ecrg4-minus
Cluster:40			0.00874891	Embryonic RP (Hes5, Tnc, Aldoc, Atp1a2, Mfge8, Plpp3, Slc1a3, Mt3, pdpn, Phgdh, Ptprz1, Apoe, Slc9a3r1, Fgfbp3, Ttyh1) PMID:29281841 St6galnac5-low
Cluster:41	Pol3rh		0.00804598	Embryonic RP (Aldoc, Mmd2, Sparc, Mt3, Phgdh, Mfge8, Slc1a3, Mt2, Apoe, Ecgr4, Pdpn, Plpp3, Mt1, Atp1a2, Rgcc, Fgfbp3, Ttyh1, Clu) PMID:29281841 Polr3h-minus
Cluster:42	Camk2d		0.00722348	Embryonic RP (Aldoc, Sparc, Phgdh, Hes5, Mfge8, Mt3, Slc1a3, Cd9, Apoe, Plpp3, Mmd2, Mt2, Pdpn, Fgfbp3, Ttyh1, Rgcc) PMID:29281841 Camk2d-minus
Cluster:43	Serpinh1	Serpinh1	0.00634371	Embryonic RP (Phgdh, Aldoc, Mfge8, Cd9, Sparc, Mt3, Slc1a3, Plpp3, Apoe, Rgcc, Pdpn, Atp1a2, Ptprz1, Mmd2, Mt2, Tnc) PMID:29281841 Serpinh1-minus
Cluster:44			0.164859	Embryonic RP (Aldoc, Mt3, Phgdh, Slc1a3, Mfge8, Cd9, Apoe, Plpp3, Mt1, Mt2, Pdpn, Mmd2, Tnc, Atp1a2, Rgcc, Ptprz1, Fgfbp3, Ttyh1, Sparc, Slc9a3r1) PMID:29281841
Cluster:45	Gas1/Meg3	Gas1	0.00729262	Embryonic RP (Mfge8, Slc1a3, Aldoc, Tnc, Cd9, Mt3, Phgdh, Pdpn, Mmd2, Apoe, Atp1a2, Plpp3, Ccdc80, Mlc1, Ptprz1, Sparc, Mt1, Slc9a3r1) PMID:29281841 Gas1-minus, Meg3-minus
Cluster:46	Fstl1	Fstl1	0.0360288	Embryonic RP (Phgdh, Sfrp1, Aldoc, Mt3, Mfge8, Slc1a3, Apoe, Mt2, Plpp3, Mt1, Rgcc, Cd9, Fgfbp3, Atp1a2, Ptprz1, Ddah1) PMID:29281841 Fstl1-minus
Cluster:47			0.0144628	Embryonic RP (Kcnq1ot1, Hes5, Tnc, Id3, Ccdc80, Pdpn, Atp1a2, Mmd2, Aldoc, Mfge8, Cd9, Slc1a3, Lxn, Plpp3, Scrg1, Slc9a3r1, Id1, Phgdh) PMID:29281841 On LGE/CGE interneuron lineage: Nr2f1, Gabrb1
Cluster:48			0.0185615	Embryonic RP (Gas1, Mfge8, Plpp3, Hes5, Atp1a2, Slc1a3, Apoe, Clu, Ttyh1, Aldoc, Mmd2, S100a1, Phgdh, Aldh1l1, Slc9a3r1) PMID:29281841
Cluster:49	Tnc	Tnc	0.0148305	Embryonic RP (Ptx3, Cd9, Mfge8, Phgdh, Aldoc, Rgcc, Plpp3, Apoe, Mt3, Pdpn, Slc1a3, Ddah1, Fgfbp3, Mt2, Sparc, Acot1) PMID:29281841 Tnc-minus
Cluster:50	Luzp2		0.00396825	Embryonic RP (St6galnac5, Hes5, Tnc, Id3, Id1, Mfge8, Aldoc, Atp1a2, Slc9a3r1, Cd9, Plpp3, Mmd2, Tst, Pdpn, Slc1a3, Ttyh1, Phgdh, Clu) PMID:29281841 Luzp2-minus
Cluster:51			0.117073	G1/S (Mcm3, Lig1, Gins2, Smc2, Gmnn, Ung, Dhfr, Hells, Rrm2, Mcm6, Mcm5, Mcm4, Mcm2, Uhrf1, Rpa2, Pcna)
Cluster:52	Aldoc	Aldoc	0.0867347	Embryonic RP & G2/M (Phgdh, Ecrg4, Slc1a3, Mt2, Mt1, Mt3, Mfge8, Sparc, Cd9, Zfp36l1, Apoe, Plpp3) PMID:29281841 Aldoc-minus; Interneuron lineage: Neurog2; G2/M Cenpa, Cenpf, Knstrn, Cdca3, Lockd
Cluster:53	Cks2		0.45977	G2/M (Cks2-)
Cluster:54	Cks2		0.45625	G2/M (Cks2-)
Cluster:55			0.376238	G2/M
Cluster:56	Cenpf		0.552381	G2/M (Cenpf)
Cluster:57			0.864706	G2/M
Cluster:58	Racgap1		0.335013	G2/M (Racgap1)
Cluster:59			0.326284	G2/M
Cluster:60	Ube2c		0.0783133	G2/M (Ube2c)
Cluster:61	Cdca8		0.392157	G2/M (Cdca8)
Cluster:62			0.623431	Contaminant - red blood cells
Cluster:63			0.984252	CGE-derived cortical interneurons (Htr3a)
Cluster:64	Npy		0.857143	Npy- Interneurons (Lhx6)
Cluster:65			0.984334
Cluster:66			0.988423
Cluster:67			0.979871
Cluster:68	Phgdh		0.9989
Cluster:69	Dlx6os1		0.886364
Cluster:70			0.709677
Cluster:71			1	pre-D1-MSN (Six3, Isl1)
Cluster:72			1	pre-D1-MSN (Isl1); Differentiating IPCs pre-D2 MSN (Sp9)
Cluster:73			1	pre-D1-MSN (Gucy1b3, Isl1)
Cluster:74			1	pre-D1-MSN (Gucy1b3, Isl1); Immature D1 MSNs (Zfhx3)
Cluster:75			0.990291
Cluster:76			1	D1-MSN (Ebf1)
Cluster:77			1	D1-MSN (Ebf1)
Cluster:78	Sp9		0.988095	pre-D1-MSN (Isl1)
Cluster:79	Foxp1		0.995833	pre-D1-MSN (Isl1)
Cluster:80			0.997354	pre-D1-MSN (Isl1)
Cluster:81	Gucy1b3		1	pre-D1-MSN (Gucy1b3, Isl1)
Cluster:82			0.998804	pre-D1-MSN (Isl1)
Cluster:83			0.998776	pre-D1-MSN (Ebf1, Isl1)
Cluster:84			0.996022	D1-MSN (Ebf1); pre-D1-MSN (Isl1); MSN (Foxp1)
Cluster:85	A930011G23Rik		0.989691	D1-MSN (Ebf1)
Cluster:86			0.841594	pre-D1-MSNs (Zfp503); D2-MSNs (Gucy1a3); D1-MSNs (Ebf1); MSN (Foxp1, Nr4a1), Pre-MSN (Pou3f1)
Cluster:87			0.502591	MSN (Nr4a1)
Cluster:88	Smyd3		0.997396	D2-MSN (Six3)
Cluster:89	Smyd3		0.997845	D2-MSN (Adora2a)
Cluster:90	Ccnd2		0.996536	D2-MSN (Foxp1, Rxrg, Gucy1a3, Gucy1b3, Adora2a) and D1-MSN (Ebf1)
Cluster:91			0.99647	D2-MSN (Gucy1a3), MSN (Foxp1)
Cluster:92			0.996845	D2-MSN (Gucy1a3), MSN (Foxp1)
Cluster:93			0.986877	MSN (Epha7, Foxp1), Neuron (Mef2c), MSN (Foxp1); Neural progenitor (Zfhx4)
Cluster:94	Nap1l5		0.997642	D2-MSN (Gucy1a3)
Cluster:95			1	D2-MSN (Gucy1a3)
Cluster:96			0.996779	D2-MSN (Six3, Adora2)
Cluster:97	Clmp		1	D2-MSN (Six3)
Cluster:98			0.993865	D2-MSN (Six3, Gucy1a3); Immature D1 MSNs (Zfhx3)
Cluster:99	Tmem108		1	D2-MSN (Six3, Gucy1a3)
Cluster:100	Gucy1b3		0.990694	D2-MSN (Gucy1a3); Immature D1 MSNs (Zfhx3)
Cluster:101			1	Immature D1 MSNs (Zfhx3); Motor neurons (Tshz1)
Cluster:102	Vim		1	D2-MSN (Six3)
Cluster:103	Zfhx3		0.989691	D2-MSN (Six3, Gucy1a3); Neural progenitor (Zfhx4); Immature D1 MSNs (Zfhx3)
Cluster:104	Tmem108		1	D2-MSN (Six3)
Cluster:105	Six3		1	D2-MSN (Gucy1a3); Neural progenitor (Zfhx4); Immature D1 MSNs (Zfhx3)
Cluster:106			1	D1-MSN (Ebf1)
Cluster:107			1	Motor neurons (Tshz1)
Cluster:108			1	Npy+ cortical interneuron (Nxph1)
Cluster:109	Nxph1		0.982143	Npy+ cortical interneuron
Cluster:110			1	Npy+ cortical interneuron (Nxph1)

### Sheet: Annotation
Cluster:1	G2/M
Cluster:2	G2/M
Cluster:3	eRP
Cluster:4	eRP
Cluster:5	eRP
Cluster:6	eRP
Cluster:7	eRP
Cluster:8	eRP
Cluster:9	eRP
Cluster:10	eRP
Cluster:11	eRP
Cluster:12	eRP
Cluster:13	eRP
Cluster:14	eRP
Cluster:15	eRP
Cluster:16	eRP
Cluster:17	eRP
Cluster:18	eRP
Cluster:19	eRP
Cluster:20	eRP
Cluster:21	eRP
Cluster:22	eRP
Cluster:23	eRP
Cluster:24	eRP
Cluster:25	eRP
Cluster:26	eRP
Cluster:27	eRP
Cluster:28	NIPC
Cluster:29	eRP
Cluster:30	eRP
Cluster:31	eRP
Cluster:32	eRP
Cluster:33	eRP
Cluster:34	eRP
Cluster:35	eRP
Cluster:36	eRP
Cluster:37	eRP
Cluster:38	eRP
Cluster:39	eRP
Cluster:40	eRP
Cluster:41	eRP
Cluster:42	eRP
Cluster:43	eRP
Cluster:44	eRP
Cluster:45	eRP
Cluster:46	eRP
Cluster:47	eRP
Cluster:48	eRP
Cluster:49	eRP
Cluster:50	eRP
Cluster:51	G1/S
Cluster:52	eRP
Cluster:53	G2/M
Cluster:54	G2/M
Cluster:55	G2/M
Cluster:56	G2/M
Cluster:57	G2/M
Cluster:58	G2/M
Cluster:59	G2/M
Cluster:60	G2/M
Cluster:61	G2/M
Cluster:62	RBC
Cluster:63	Interneurons
Cluster:64	Interneurons
Cluster:65	Interneurons
Cluster:66	Interneurons
Cluster:67	Interneurons
Cluster:68	Interneurons
Cluster:69	Interneurons
Cluster:70	Interneurons
Cluster:71	MSN
Cluster:72	MSN
Cluster:73	MSN
Cluster:74	MSN
Cluster:75	MSN
Cluster:76	MSN
Cluster:77	MSN
Cluster:78	MSN
Cluster:79	MSN
Cluster:80	MSN
Cluster:81	MSN
Cluster:82	MSN
Cluster:83	MSN
Cluster:84	MSN
Cluster:85	MSN
Cluster:86	MSN
Cluster:87	MSN
Cluster:88	MSN
Cluster:89	MSN
Cluster:90	MSN
Cluster:91	MSN
Cluster:92	MSN
Cluster:93	MSN
Cluster:94	MSN
Cluster:95	MSN
Cluster:96	MSN
Cluster:97	MSN
Cluster:98	MSN
Cluster:99	MSN
Cluster:100	MSN
Cluster:101	MSN
Cluster:102	MSN
Cluster:103	MSN
Cluster:104	MSN
Cluster:105	MSN
Cluster:106	MSN
Cluster:107	Motor
Cluster:108	Interneurons
Cluster:109	Interneurons
Cluster:110	Interneurons
