## Supplementary Table 14 for "High order expression dependencies finely resolve cryptic states and subtypes in single cell data"

### Sheet: main dataset
Genes	D-tuple	Log2Enrichment	Pval_corrected	No.Cells	Cluster
Cacna2d3_Pxylp1_Isl1	[111]	2.4703	5.09151e-07	45	Cluster:1
Epb41l4a_Lhx6_Npy	[110]	2.57895	8.37369e-06	13	Cluster:2
Tenm4_Cttnbp2_Neurod2	[111]	3.29093	2.23029e-27	47	Cluster:3
Adgrl2_Rbfox1_Ccnd2	[110]	1.79705	9.55045e-20	198	Cluster:4
Smyd3_Clmp_Six3	[111]	2.08498	4.60169e-34	546	Cluster:5
Dach2_Zfhx3_Six3	[111]	2.92186	1.48651e-32	169	Cluster:5
Syt1_Pnmal2_Ccnd2	[110]	2.13597	5.731e-32	713	Cluster:5
Sstr2_Six3_Ccnd2	[110]	2.36555	4.80944e-28	435	Cluster:5
Mef2c_Tmem108_Gucy1a3_Six3	[0111]	2.19371	1.10131e-27	754	Cluster:5
Phlda1_Six3_Ccnd2	[110]	1.62914	4.21703e-26	722	Cluster:5
Smyd3_Id4_Six3	[111]	1.74481	2.30431e-18	500	Cluster:5
Gpc6_Six3_Ccnd2	[110]	2.02202	1.56028e-16	289	Cluster:5
Mef2c_Tmem108_Gucy1a3_Six3	[1111]	3.24689	2.37384e-13	239	Cluster:5
Mef2c_Tmem108_Six3	[111]	2.06943	1.28199e-11	467	Cluster:5
Lrpprc_Tle4_Tmem108_Ccnd2	[1110]	1.80533	1.29304e-09	274	Cluster:5
Rmst_Pnmal2_Ccnd2	[110]	1.7132	1.6693e-06	231	Cluster:5
Pcdh8_Hist3h2a_Arrdc3_Hist1h2bc	[1111]	1.71602	3.14466e-77	716	Cluster:6
Apbb2_Gucy1a3_Foxp1	[111]	2.68154	9.86131e-212	676	Cluster:7
Dusp26_Gucy1a3_Foxp1	[111]	1.72065	1.13803e-187	876	Cluster:7
Cadm1_Zfp503_Gucy1a3	[111]	2.61671	4.38611e-110	526	Cluster:7
Lmo4_Gucy1a3_Foxp1	[111]	2.48479	4.03711e-88	2599	Cluster:7
Lmo4_Robo2_Gucy1a3_Foxp1	[1111]	3.02183	1.54301e-82	802	Cluster:7
Lmo4_Robo2_Gucy1a3_Foxp1	[1011]	2.27516	4.37828e-76	1797	Cluster:7
Cadm1_Zfp503_Gucy1a3_Isl1	[1110]	1.97813	1.05385e-70	335	Cluster:7
Shtn1_Gucy1a3_Foxp1_Ccnd2	[0110]	2.77914	7.22752e-68	2126	Cluster:7
Cdh13_Ly6h_Foxp1	[111]	2.22025	6.39658e-65	314	Cluster:7
Gucy1b3_Adora2a_Foxp1	[111]	4.20982	5.62018e-61	614	Cluster:7
Gucy1b3_Adora2a_Gucy1a3	[111]	4.21935	5.11396e-56	612	Cluster:7
Cadm1_Rxrg_Gucy1a3	[111]	2.92575	3.59813e-50	232	Cluster:7
Lsamp_Zfp503_Foxp1	[011]	1.70229	1.61282e-46	1398	Cluster:7
Nab2_Ppm1j_Adora2a	[011]	2.13567	3.16059e-43	230	Cluster:7
Sox9_Gucy1a3_Foxp1	[111]	2.10467	2.18391e-36	606	Cluster:7
Lmo4_Adora2a_Six3_Foxp1	[1111]	3.71607	1.14024e-32	508	Cluster:7
A930011G23Rik_Ly6h_Foxp1	[111]	2.63719	2.38431e-19	1184	Cluster:7
Lmo4_Adora2a_Six3_Foxp1	[1101]	1.76882	3.00013e-10	739	Cluster:7
Gap43_Ikzf2_Foxp1	[111]	1.88246	8.31532e-10	795	Cluster:7
Epha7_Gucy1a3_Ccnd2	[110]	2.08936	1.14754e-09	669	Cluster:7
Flrt3_Ly6h_Foxp1	[111]	1.71197	8.92714e-08	1324	Cluster:7
Lmo4_Adora2a_Six3_Foxp1	[0111]	2.12984	3.31848e-07	146	Cluster:7
Mef2c_Tmem108_Gucy1a3_Six3	[1011]	1.68084	0.000549852	352	Cluster:7
Epha7_Mef2c_Foxp1	[111]	1.63609	0.013397	513	Cluster:7
Fam19a2_Epha7_Cxcl14	[111]	3.04648	5.83135e-24	54	Cluster:8
Nab2_Ppm1j_Adora2a	[111]	5.1494	1.50068e-29	67	Cluster:9
Apbb2_Isl1_Ebf1_Foxp1	[1011]	2.27044	3.79825e-41	152	Cluster:10
Nrxn1_Rprm_Isl1_Ebf1	[1101]	2.37805	6.67514e-25	67	Cluster:10
Zcchc12_Isl1_Ebf1_Foxp1	[1011]	1.90635	5.92111e-22	159	Cluster:10
Cadm1_Rxrg_Isl1_Ebf1	[1101]	3.14015	2.86191e-13	47	Cluster:10
Tnik_Fut9_Isl1	[011]	1.65453	1.60971e-56	441	Cluster:11
Zfp804a_Tshz2_Isl1	[111]	3.87477	4.57034e-55	138	Cluster:11
Zfp804a_Tshz2_Isl1_Foxp1	[1110]	2.75745	1.70322e-33	97	Cluster:11
Zfp804a_Tshz2_Foxp1	[111]	2.27696	4.44205e-28	138	Cluster:11
Nrxn1_Rprm_Isl1_Ebf1	[1110]	2.14274	4.89695e-27	86	Cluster:11
Zfp804a_Isl1_Foxp1	[111]	1.95971	1.30464e-17	121	Cluster:11
Zfp804a_Tshz2_Isl1_Foxp1	[1111]	2.30082	1.57538e-11	41	Cluster:11
Tex9_Nrp1_Socs2	[111]	1.9769	2.47459e-08	125	Cluster:12
Khdrbs2_Mpped2_Isl1	[101]	2.725	7.066e-47	126	Cluster:13
Khdrbs2_Mpped2_Epha5_Isl1	[1001]	2.46826	2.91257e-40	110	Cluster:13
Khdrbs2_Mpped2_Epha5_Isl1	[1011]	2.02701	0.000214247	16	Cluster:13
Nrxn1_Isl1_Ebf1	[111]	5.01413	0	776	Cluster:14
Nrxn1_Rprm_Isl1_Ebf1	[1011]	3.94806	0	445	Cluster:14
Nrxn1_Rprm_Isl1_Ebf1	[1111]	7.31104	0	331	Cluster:14
Zcchc12_Isl1_Ebf1_Foxp1	[1111]	6.54297	0	631	Cluster:14
Apbb2_Isl1_Ebf1_Foxp1	[1111]	6.71662	0	581	Cluster:14
Zfp521_Gucy1a3_Isl1_Ebf1	[0011]	2.37587	6.19691e-302	904	Cluster:14
Cadm1_Isl1_Ebf1	[111]	5.62242	6.42412e-298	828	Cluster:14
Zfp521_Gucy1a3_Isl1_Ebf1	[1011]	5.46941	3.43045e-288	261	Cluster:14
Cadm1_Gucy1a3_Isl1_Ebf1	[1011]	5.43064	1.6282e-284	677	Cluster:14
Zfp521_Isl1_Ebf1	[111]	5.40081	9.43034e-284	335	Cluster:14
Zfp521_Isl1_Ebf1	[011]	2.16657	6.24237e-263	1081	Cluster:14
Cadm1_Rxrg_Isl1_Ebf1	[1011]	4.85865	1.63628e-245	620	Cluster:14
Cadm1_Rxrg_Isl1_Ebf1	[1111]	8.66909	3.3468e-206	208	Cluster:14
Ephb1_Ebf1_Foxp1	[111]	4.26122	2.0653e-188	376	Cluster:14
Lsamp_Zfp503_Isl1	[011]	2.66868	3.26654e-174	1024	Cluster:14
Apbb2_Isl1_Ebf1_Foxp1	[0111]	2.94552	8.19628e-164	407	Cluster:14
Apbb2_Isl1_Ebf1	[111]	5.88978	1.535e-150	733	Cluster:14
Gap43_Stmn4_Ebf1_Foxp1	[1111]	2.20201	4.64388e-150	1059	Cluster:14
Cadm1_Zfp503_Isl1	[111]	4.78436	4.80219e-145	678	Cluster:14
Spats2l_Isl1_Ebf1	[111]	5.92506	6.05179e-145	263	Cluster:14
Lsamp_Gucy1a3_Foxp1	[111]	2.40967	5.08581e-134	662	Cluster:14
Rgs2_Tubb2a_Ebf1	[111]	1.61257	1.25719e-129	673	Cluster:14
Nrxn1_Isl1_Ebf1	[011]	1.93324	4.9673e-125	640	Cluster:14
Spats2l_Isl1_Ebf1	[011]	2.42598	3.27081e-124	1153	Cluster:14
Zcchc12_Isl1_Ebf1	[011]	2.64091	1.48e-123	685	Cluster:14
Arl4a_Isl1_Ebf1	[011]	2.49028	3.16188e-114	1027	Cluster:14
Nefl_Syt4_Ebf1	[111]	4.72315	2.18156e-113	174	Cluster:14
Zcchc12_Isl1_Ebf1_Foxp1	[0111]	2.69455	2.2567e-112	357	Cluster:14
Nrxn1_Rprm_Isl1_Ebf1	[0111]	3.46178	3.08336e-108	167	Cluster:14
Zcchc12_Isl1_Ebf1	[111]	5.42024	2.14e-107	731	Cluster:14
Ntrk3_Ebf1_Foxp1	[111]	2.69906	7.95281e-104	549	Cluster:14
Arl4a_Isl1_Ebf1	[111]	4.42953	7.70887e-97	389	Cluster:14
Nrxn1_Rprm_Ebf1	[111]	5.93018	7.24261e-91	398	Cluster:14
Cadm1_Zfp503_Gucy1a3_Isl1	[1101]	3.3841	4.38702e-89	487	Cluster:14
Apbb2_Isl1_Ebf1	[011]	2.48306	3.88032e-87	683	Cluster:14
Cadm1_Gucy1a3_Isl1_Ebf1	[0011]	2.63542	6.42887e-82	488	Cluster:14
Nrxn1_Rprm_Isl1	[111]	4.51884	2.80605e-81	417	Cluster:14
Cadm1_Zfp503_Gucy1a3_Isl1	[1111]	4.26003	2.72977e-79	191	Cluster:14
Zcchc12_Ebf1_Foxp1	[111]	4.35491	1.78788e-75	790	Cluster:14
Cadm1_Isl1_Ebf1	[011]	2.47727	1.53304e-74	588	Cluster:14
Cadm1_Zfp503_Isl1	[011]	2.37978	4.52929e-74	595	Cluster:14
Nrxn1_Rprm_Isl1	[101]	1.78391	1.44522e-73	763	Cluster:14
Zfp521_Gucy1a3_Isl1_Ebf1	[1111]	5.03334	3.2942e-72	74	Cluster:14
Lsamp_Zfp503_Isl1	[111]	4.10142	4.75798e-67	249	Cluster:14
Cadm1_Rxrg_Isl1_Ebf1	[0111]	5.21458	2.01194e-65	138	Cluster:14
Zcchc12_Isl1_Ebf1_Foxp1	[1110]	3.70133	1.22726e-63	100	Cluster:14
Kcnq1ot1_Tcf4_Ebf1_Foxp1	[1011]	2.35223	2.89796e-59	202	Cluster:14
Zcchc12_Isl1_Ebf1_Foxp1	[0110]	1.65275	4.13849e-58	328	Cluster:14
Lsamp_Isl1_Foxp1	[111]	3.03293	5.66456e-53	258	Cluster:14
Apbb2_Isl1_Ebf1_Foxp1	[1110]	2.72864	4.67642e-51	152	Cluster:14
Cadm1_Rxrg_Isl1_Ebf1	[0011]	1.83444	3.38072e-46	450	Cluster:14
Lmo4_Isl1_Foxp1	[111]	1.79245	6.85093e-44	940	Cluster:14
Ntrk3_Ebf1_Ccnd2	[110]	3.03755	2.34009e-41	518	Cluster:14
Gucy1b3_Isl1_Foxp1	[111]	2.53926	6.52559e-41	230	Cluster:14
Zfp521_Gucy1a3_Ebf1	[101]	3.83488	9.41223e-41	319	Cluster:14
Apbb2_Gucy1a3_Isl1	[111]	3.39682	4.61717e-38	227	Cluster:14
Cadm1_Rxrg_Ebf1	[111]	6.42575	9.9448e-35	255	Cluster:14
Cadm1_Gucy1a3_Isl1_Ebf1	[1111]	4.55706	1.13774e-33	151	Cluster:14
Nrxn1_Rprm_Ebf1	[101]	2.01792	7.08479e-32	557	Cluster:14
Gucy1b3_Gucy1a3_Isl1	[111]	2.93677	8.68935e-32	179	Cluster:14
Plcb1_Bcl11b_Pcp4	[111]	1.87366	8.18785e-28	197	Cluster:14
Rbp1_Mpped2_Ebf1	[101]	1.71839	1.19318e-26	519	Cluster:14
Cadm1_Gucy1a3_Isl1	[111]	2.31142	1.245e-26	352	Cluster:14
Glra2_Ina_Isl1	[111]	1.70546	4.97587e-26	140	Cluster:14
Pak3_Ebf1_Foxp1	[111]	1.69366	4.43392e-23	453	Cluster:14
Zfp521_Gucy1a3_Isl1	[101]	2.32748	5.67516e-22	323	Cluster:14
Cadm1_Rxrg_Ebf1	[011]	3.62303	4.23724e-21	203	Cluster:14
Racgap1_Isl1_Foxp1	[111]	3.29886	6.86794e-21	290	Cluster:14
Apbb2_Isl1_Foxp1	[110]	1.6765	9.73698e-20	310	Cluster:14
Cadm1_Zfp503_Gucy1a3_Isl1	[0111]	1.72716	9.874e-19	158	Cluster:14
Phlda1_Socs2_Ebf1_Ccnd2	[1110]	1.89818	2.78589e-18	184	Cluster:14
Spats2l_Ly6h_Isl1	[111]	2.19469	1.73756e-17	209	Cluster:14
Apbb2_Isl1_Foxp1	[111]	2.83834	3.05651e-17	664	Cluster:14
Lsamp_Gucy1a3_Isl1	[111]	2.71435	4.88591e-17	181	Cluster:14
Ptn_Rprm_Ebf1	[111]	2.23755	3.86842e-16	459	Cluster:14
Zfp521_Gucy1a3_Isl1	[111]	2.68886	3.96776e-14	106	Cluster:14
Brinp1_Ina_Ebf1	[111]	2.19042	6.61043e-14	116	Cluster:14
Gap43_Ebf1_Foxp1	[111]	2.17424	7.43199e-14	1116	Cluster:14
Cadm2_Ebf1_Foxp1	[111]	2.93959	1.38537e-13	187	Cluster:14
Spats2l_Ly6h_Ebf1	[111]	2.78375	4.49513e-12	177	Cluster:14
Lsamp_Zfp503_Foxp1	[111]	2.50167	1.67343e-11	302	Cluster:14
Cadm1_Gucy1a3_Ebf1	[101]	1.60824	1.06503e-10	837	Cluster:14
Gpc6_Isl1_Ccnd2	[110]	1.7921	1.21223e-10	142	Cluster:14
Ptn_Rxrg_Ebf1	[111]	1.95424	7.83245e-10	340	Cluster:14
Zfp521_Gucy1a3_Ebf1	[111]	3.36902	1.07018e-09	90	Cluster:14
Nrxn1_Rprm_Ebf1	[011]	1.61768	1.93551e-09	213	Cluster:14
Spats2l_Ly6h_Ebf1	[101]	2.26011	1.5841e-08	137	Cluster:14
Pak3_Arx_Ebf1_Ccnd2	[1110]	1.61851	9.92488e-07	224	Cluster:14
Cadm1_Gucy1a3_Ebf1	[111]	1.84909	0.000137787	184	Cluster:14
Mgat4c_Isl1_Foxp1	[111]	1.89133	4.57846e-11	56	Cluster:15
Epb41l4a_Lhx6_Npy	[111]	9.07983	1.15678e-43	21	Cluster:16
Spats2l_Npy_Ly6h	[110]	2.54044	2.61262e-07	19	Cluster:16
Epb41l4a_Lhx6_Npy	[011]	4.29695	2.92516e-51	65	Cluster:17
Spats2l_Npy_Ly6h	[111]	3.11202	2.47527e-10	27	Cluster:17
Epb41l4a_Lhx6_Npy	[101]	2.56304	8.22005e-08	19	Cluster:18
Khdrbs2_Mpped2_Epha5_Htr3a	[1111]	1.68134	4.83984e-05	30	Cluster:18
Khdrbs2_Mpped2_Epha5_Htr3a	[0011]	2.81506	4.28401e-71	173	Cluster:19
Khdrbs2_Mpped2_Epha5_Htr3a	[1011]	5.62595	1.83972e-68	59	Cluster:19
Sox5_Gm17750_Tcf4	[111]	1.62339	1.30265e-31	210	Cluster:19
Rbp1_Nr2f1_Mpped2	[010]	2.05863	1.78082e-31	368	Cluster:19
Kcnq1ot1_Nr2f1_Tcf4	[111]	1.68021	3.30717e-30	228	Cluster:19
Khdrbs2_Mpped2_Epha5	[101]	2.629	1.30072e-28	144	Cluster:19
Khdrbs2_Mpped2_Epha5_Htr3a	[1010]	2.18394	1.65191e-21	85	Cluster:19
Npas3_Epha5_Tcf4	[111]	2.37275	4.3234e-20	159	Cluster:19
Khdrbs2_Mpped2_Epha5_Isl1	[1010]	1.83405	2.5644e-16	128	Cluster:19
Cdk14_Mpped2_Tcf4	[101]	1.74127	3.22881e-10	261	Cluster:19
Khdrbs2_Mpped2_Htr3a	[101]	2.79558	8.41382e-10	82	Cluster:19
Khdrbs2_Mpped2_Epha5_Htr3a	[1001]	1.87757	1.89862e-05	23	Cluster:20
Dusp26_Pls3_Etv1	[111]	2.24548	3.5518e-52	167	Cluster:21
Pik3r1_Pls3_Hist1h2bc_Tcf4	[1111]	1.69875	1.40279e-36	171	Cluster:21
Fgf12_Etv1_Tcf4	[111]	1.96053	2.01088e-29	188	Cluster:21
Pik3r1_Pls3_Hist1h2bc_Tcf4	[1101]	1.8104	3.06788e-27	114	Cluster:21
Cadm2_Spon1_Pls3	[111]	3.30045	1.20595e-13	79	Cluster:21
Cadm2_Pls3_Ly6h	[111]	1.6628	8.955e-06	98	Cluster:21
Nab1_Tiam2_Zfp704_Ccnd2	[1111]	2.00686	1.65603e-63	411	Cluster:22
Tle2_Zfp704_Tcf4	[111]	1.88272	2.53235e-51	253	Cluster:22
Nab1_Zfp704_Ccnd2	[111]	1.65954	8.4001e-29	643	Cluster:22
Il1rapl1_Zfp704_Tcf4_Ccnd2	[1111]	2.0078	1.72111e-22	224	Cluster:22
Tgfb1i1_Sp8_Ccnd2	[111]	1.99465	3.32206e-11	188	Cluster:23
Aldoc_Fabp7_Vim	[111]	1.60308	2.85738e-05	83	Cluster:24
Apoe_Sparc_Mdk	[111]	2.17095	0.00144382	16	Cluster:25
S100a16_Ezr_Vim_Ccnd2	[1111]	2.50705	8.84251e-153	979	Cluster:26
Gm3764_Zeb2_Tcf4_Isl1	[1110]	1.69933	2.01102e-148	2177	Cluster:26
Racgap1_Cdc20_Cenpa	[111]	5.55369	3.21731e-127	228	Cluster:26
Pou3f2_Mdk_Vim	[111]	1.78038	3.18608e-109	706	Cluster:26
Hmgn3_Ube2c_Cenpa	[111]	4.12734	2.99987e-99	372	Cluster:26
Knstrn_Ube2c_Cenpa	[111]	5.8521	5.45628e-88	207	Cluster:26
Cdca3_Ube2c_Cenpa	[111]	6.09102	1.99373e-81	245	Cluster:26
Ccdc109b_Vim_Ccnd2	[111]	2.80961	8.69316e-74	723	Cluster:26
Lockd_Vim_Ccnd2	[111]	1.74022	4.98459e-64	744	Cluster:26
Knstrn_Ube2c_Cenpa	[011]	1.94226	5.05531e-55	354	Cluster:26
Phgdh_Mdk_Vim	[111]	2.62491	1.72443e-54	258	Cluster:26
S100a16_Vim_Ccnd2	[111]	1.58677	6.9108e-52	1681	Cluster:26
Chd7_Gm17750_Tcf4_Ccnd2	[1111]	1.68437	4.36698e-48	889	Cluster:26
Rgs16_Gadd45g_Mdk	[111]	1.63305	3.17914e-44	230	Cluster:26
Cdca3_Ube2c_Cenpa	[011]	1.79731	3.18981e-36	316	Cluster:26
Grb10_Mdk_Vim	[111]	2.63849	1.04692e-35	369	Cluster:26
Phgdh_Ube2c_Vim	[111]	3.57979	1.37488e-33	165	Cluster:26
Dlx1as_Tcf4_Ccnd2	[111]	1.71785	1.5609e-31	525	Cluster:26
Cdca3_Cdca8_Cenpa	[111]	6.49927	3.88654e-26	198	Cluster:26
Nes_Vim_Ccnd2	[111]	1.66777	3.65883e-25	462	Cluster:26
Nrip1_Txnip_Hist1h2bc_Ccnd2	[1111]	1.58522	6.79413e-24	318	Cluster:26
Gsx2_Gadd45g_Btg2	[111]	1.6112	2.3884e-23	274	Cluster:26
Dll1_Btg2_Txnip_Mdk	[1111]	2.89443	3.13973e-19	69	Cluster:26
Dll1_Btg2_Mdk	[111]	1.97876	1.07772e-18	158	Cluster:26
Dll1_Txnip_Mdk	[111]	2.12628	1.88602e-11	123	Cluster:26
Chd7_Gm17750_Tcf4	[111]	1.59524	2.07829e-11	1049	Cluster:26
S100a16_Ezr_Vim	[111]	1.95058	8.7705e-10	1027	Cluster:26
Nrip1_Txnip_Ccnd2	[111]	2.01726	4.76079e-08	408	Cluster:26
Cdca3_Cdca8_Cenpa	[011]	1.64809	6.57722e-08	190	Cluster:26
Lockd_Ube2c_Vim	[111]	3.2574	4.20355e-05	323	Cluster:26
Baz1a_Hmgb2_Mdk	[111]	1.79315	2.31914e-29	125	Cluster:27
Vax1_Shtn1_Pcdh9	[111]	2.42055	7.99122e-07	264	Cluster:28
Adarb2_Erbb4_Pbx3	[111]	1.78612	8.17419e-11	64	Cluster:29

### Sheet: Annotation
Cluster	Code	Description
1	Early Direct MSN	Early Direct MSNs: Isl1 hi, Tshz2 hi, Zfp503 hi, Tshz3 hi, Nrxn1 hi.
2	Npy- / Htra3+ IN	Npy- Interneuron: Lhx6 hi, Epb41l4a hi, Khx6 hi, Metrnl hi, Cancg3 hi, Maf hi, Nptx2 hi
3	Late	Late born neurons: Neurod2 hi, Cttnbp2 hi, Sparcl1 hi, Nr2f1 hi, Chl1 hi, Unc5d hi, Neurod1 hi, Neurod6 hi, Sema3c hi, Satb2 hi. (PMID: 31073041)
4	Early Direct MSN	Early direct MSNs: Ebf1 hi, Dlx1 hi, Dlx2 hi, Dlx6os1 hi, Rxrg hi
5	Early Indirect MSN	Early Indirect MSNs: Gucy1a3 hi, Six3 hi, Lrpprc hi, Adora2a hi, Zfhx3 hi, Pcdh8 hi, Ccnd2 hi, Zfhx4 hi
6	Direct/Indirect MSN	Direct/Indirect MSNs: Pcdh8 hi, Zfp503 hi, Isl1 hi, Id4 hi, Six3 hi, Pou3f1 hi, Tshz2 hi, Zfhx4 hi, Zfhx3 hi, Epha4 hi.
7	Late indirect MSN	Late indirect MSNs: Rxrg hi, Dlx6 hi, Isl1 hi, Dcx hi, Gucy1a3 hi, Gucy1b3 hi, Foxp1 hi, Adora2a hi, Zfp503 hi, Mef2c hi
8	Mid Indirect MSN	Mid Indirect MSNs: Epha7 hi, Ngef hi, Epha8 hi, Cdh13 hi, Gpr88 hi, Mef2c hi, Adora2a hi, Gucy1b3 hi, Gucy1a3 hi
9	Mid Indirect MSN	Mid Indirect MSNs: Adora2a hi, Vsnl1 hi, Slit3 hi, Calb1 hi, Skap2 hi, Foxp1 hi, Gucy1b3 hi, Gucy1a3 hi, Pou3f1 hi
10	Mid direct MSN	Mid direct MSNs: Ebf1 hi, Zcchc12 hi, Cntn5 hi, Cntnap2 hi, Rxrg hi, Foxp1 hi, Ikzf1 hi, Zfp521 hi, Dlx1 hi, Dlx2 hi
11	Mid direct MSN	Mid direct MSNs: Isl1 hi, Nrxn1 hi, Rprm hi, Tshz2 hi, Ebf1 hi, Cntnap2 hi, Zfp503 hi, Zcchc12 hi, Rxrg hi, Foxp1 hi
12	Mid direct MSN	Mid direct MSNs: Isl1 hi, Sp9 low, Tshz2 hi, Pou3f1 hi, Dlx1 low, Dlx2 low
13	Mid direct MSN	Mid direct MSNs: Ebf1 hi, Zfp521 hi, Isl1 hi, Dlx6 hi, Zfp503 hi, Nrxn1 hi, Sp9 low
14	Mid direct MSN	Mid direct MSNs: Ebf1 hi, Zfp521 hi, Isl1 hi, Dlx6 hi, Dlx6os1 low, Zfp503 hi, Dlx1 low, Dlx2 low, Foxp1 hi, Sp9 low
15	Late Direct MSNs	Late Direct MSNs: Isl1 hi, Ebf1 hi, Zfp521 hi, Isl1 hi, Zfp503 hi, Foxp1 hi, Sp9 low
16	NPY+ / Htra3+ IN	NPY+ / Htra3+ CGE-derived interneurons & Nkx2-1+ MGE-derived interneurons: Lhx6 hi, Sox6 hi, Arx hi, Spats2l hi, Epha5 hi, Epb41l4a hi, Ly6h low
17	NPY+ / Htra3+ IN	NPY+ / Htra3+ CGE-derived interneurons & Nkx2-1+ MGE-derived interneurons: Lhx6 hi, Sox6 hi, Arx hi, Spats2l hi, Sox5 hi, Arl4d hi, Epb41l4a low, Ly6h hi, Khdrbs2 hi, Sox1 hi, Sox5 hi
18	NPY+ / Htra3+ IN	NPY+ / Htr3a+ CGE-derived interneurons & Nkx2-1+ MGE-derived interneurons: Nr2f2 hi, Nr2f1 hi, Epha5 hi, Npy hi, Epb41l4a hi, Sox6 hi, Sox1 hi, Khdrbs2 hi, Pls3 hi; Lhx6 low
19	Npy- / Htra3+ IN	Npy- / Htra3+ CGE-derived interneurons: Htr3a hi, Prox1 hi, Nr2f1 hi, Nr2f2 hi, Pax6 hi, Sp8 hi, Epha5 hi, Ly6h hi, Sox1 hi, Arx hi, Khdrbs2 hi, Khdrbs3 hi, Pls3 hi; Mpped2 low
20	Npy- / Htra3+ IN	Npy- / Htra3+ CGE-derived interneurons: Htr3a hi, Prox1 hi, Nr2f1 hi, Nr2f2 hi, Khdrbs2 hi, Pls3 hi; Mpped2 low, Epha5 low
21	Npy- / Htra3+ IN	Npy- / Htra3+ CGE-derived interneurons: Htr3a hi, Nr2f1 hi, Khdrbs3 hi, Pax6 hi, Sp8 hi, Arx hi, Pls3.
22	Npy- / Htra3+ IN	Npy- / Htra3+ CGE-derived interneurons: Htr3a hi, Khdrbs3 hi, Pax6 hi, Sp8 hi, Arx hi, Pls3 hi; Mpped1 low
23	Npy- / Htra3+ IN	Npy- / Htra3+ CGE-derived interneurons: Htr3a hi, Khdrbs3 hi, Pax6 hi, Sp8 hi, Arx hi, Pls3 hi; Mpped1 low
24	RP	Radial precursors: Vim hi, Aldoc hi. Also among 50 significantly upregulated genes in cluster 24, 13 are among 32 radial precurosor core genes that are up-regulated >1.8 fold between E13.5 and E17.5 PMID: 29281841. Namely, Ccdc80, Atp1a2, Fabp7, Tnc, Slc9a3r1, Mt3, Mfge8, Id3, Slc1a3, Ptprz1, Apoe, Rhoc, Fgfbp3
25	RP	Radial precursors: Slc1a2 hi, Tnc hi. Also among 69 significantly upregulated genes in cluster 25, 9 are among 32 radial precurosor core genes that are up-regulated >1.8 fold between E13.5 and E17.5 PMID: 29281841. Namely, Ccdc80, Apoe, Mt3, Sparc, Atp1a2, Mlc1, Slc9a3r1, Gng12, Tnc
26	NPC	Neural precursor cell: Zeb2 hi, Mdk hi, Ctnna1 hi, Arx hi, Prox1 hi; Exit from cell cycle phase transition: Ube2c hi, Cks1b hi, Cdca3 hi, Cdca8 hi
27	RP	Radial precursors: Mdk1 hi, Hmgb2 hi, Tead2 hi, 2810417H13Rik hi, Vim hi, Phgdh hi, Sox21 hi, Cdca8 hi, Slc1a3 hi, Dbi hi, Cd63 hi, Fabp7 hi, Mt2 hi, Serpinh1 hi (cite: PMID: 29281841)
28	MNP	Migratory neuronal precursors: Vax1 hi (PMID:32762844), Shtn1 hi (PMID:23864681), Pcdh9 hi (PMID:22982106), Tiam2 hi (PMID:12912917), Dlx1 hi, Dlx2 hi, Dlx6os1 hi
29	IC	Intercalated cells of amygdala: Erbb4 hi, Tshz1 hi, Foxp2 hi, Pbx3 hi (PMID:37224253, PMID: 29255003)
