## Supplementary Table 21 for "High order expression dependencies finely resolve cryptic states and subtypes in single cell data"

### Sheet: 4_5
	p_val	avg_log2FC	pct.1	pct.2	p_val_adj	gene	cluster
RNF152	2.08194e-68	-1.48402	0.004	1	4.89214e-64	RNF152	up_cluster_C:32
ADIRF	1.21364e-10	-1.14223	0.569	1	2.85182e-06	ADIRF	up_cluster_C:32
RERGL	1.71655e-09	-1.01524	0.004	0.159	4.03355e-05	RERGL	up_cluster_C:32
TPM2	3.56119e-09	-1.84029	0.059	0.317	8.36809e-05	TPM2	up_cluster_C:32
NOTCH3	1.61832e-08	-0.485694	0.004	0.143	0.000380272	NOTCH3	up_cluster_C:32
PDPN	1.88408e-08	-0.699559	0.012	0.175	0.000442722	PDPN	up_cluster_C:32
PLSCR4	5.21596e-08	-0.446986	0.106	0.397	0.00122565	PLSCR4	up_cluster_C:32
PLPP3	7.27739e-08	1.29309	0.69	0.381	0.00171004	PLPP3	up_cluster_C:44
B2M	8.44684e-08	0.523903	1	1	0.00198484	B2M	up_cluster_C:44
ID4	8.58558e-08	-0.366717	0.02	0.19	0.00201744	ID4	up_cluster_C:32
HLA-C	1.1488e-07	0.639771	1	1	0.00269944	HLA-C	up_cluster_C:44
FOXC2	1.2632e-07	-0.453409	0.004	0.127	0.00296827	FOXC2	up_cluster_C:32
EHD2	1.27288e-07	-0.60049	0.137	0.429	0.00299102	EHD2	up_cluster_C:32
TSPAN5	1.52967e-07	-0.585146	0.067	0.302	0.00359442	TSPAN5	up_cluster_C:32
PROX1	2.15529e-07	-0.840565	0.055	0.27	0.0050645	PROX1	up_cluster_C:32
PCBD1	2.42094e-07	-0.514507	0.129	0.413	0.00568873	PCBD1	up_cluster_C:32
CCL21	7.21096e-07	-3.30167	0.192	0.492	0.0169443	CCL21	up_cluster_C:32
ESM1	8.54019e-07	1.21464	0.349	0.032	0.0200677	ESM1	up_cluster_C:44
FCN3	1.06021e-06	1.83223	0.624	0.349	0.0249128	FCN3	up_cluster_C:44
ATP6AP1L	1.25791e-06	-0.250143	0.008	0.127	0.0295583	ATP6AP1L	up_cluster_C:32
CLU	1.41652e-06	-0.647605	0.4	0.762	0.0332854	CLU	up_cluster_C:32
PLVAP	1.97243e-06	0.906463	0.855	0.571	0.0463482	PLVAP	up_cluster_C:44

### Sheet: 4_6
	p_val	avg_log2FC	pct.1	pct.2	p_val_adj	gene	cluster
LPL	4.76417e-66	-2.61409	0	1	1.11949e-61	LPL	up_cluster_C:33
FABP4	1.66926e-22	-3.23651	0.352	1	3.92242e-18	FABP4	up_cluster_C:33
NR2F1	8.85808e-21	-1.70712	0.195	0.833	2.08147e-16	NR2F1	up_cluster_C:33
SELE	1.65653e-18	-2.50409	0.086	0.595	3.89251e-14	SELE	up_cluster_C:33
POU4F1	3.03864e-18	-1.23957	0	0.286	7.14019e-14	POU4F1	up_cluster_C:33
CD300LG	1.42869e-16	-1.7876	0.117	0.619	3.35714e-12	CD300LG	up_cluster_C:33
PLAT	2.23598e-16	-1.66999	0.328	0.881	5.2541e-12	PLAT	up_cluster_C:33
FABP5	6.00773e-16	-2.21144	0.422	0.976	1.4117e-11	FABP5	up_cluster_C:33
VWF	3.93989e-15	-1.91455	0.43	0.905	9.25795e-11	VWF	up_cluster_C:33
AP005530.2	4.82897e-15	-1.00746	0.043	0.429	1.13471e-10	AP005530.2	up_cluster_C:33
CRHBP	6.50018e-15	-1.39223	0.41	1	1.52741e-10	CRHBP	up_cluster_C:33
ENG	1.29068e-14	-1.69488	0.875	1	3.03284e-10	ENG	up_cluster_C:33
MAFB	6.87044e-14	-1.76505	0.367	0.857	1.61442e-09	MAFB	up_cluster_C:33
FHL1	6.03885e-13	-1.48262	0.242	0.714	1.41901e-08	FHL1	up_cluster_C:33
CD36	1.38223e-12	-1.6006	0.527	0.929	3.24796e-08	CD36	up_cluster_C:33
FN1	1.48282e-12	-2.26323	0.277	0.738	3.48432e-08	FN1	up_cluster_C:33
IL13RA1	6.87271e-12	-1.09321	0.156	0.595	1.61495e-07	IL13RA1	up_cluster_C:33
MARCKS	1.11973e-10	-1.40108	0.633	0.905	2.63115e-06	MARCKS	up_cluster_C:33
SMAD6	5.08121e-10	-1.21297	0.105	0.452	1.19398e-05	SMAD6	up_cluster_C:33
SMAD7	6.36693e-10	-1.09799	0.164	0.548	1.4961e-05	SMAD7	up_cluster_C:33
OR51E1	1.2633e-09	-0.604949	0.008	0.19	2.96851e-05	OR51E1	up_cluster_C:33
DNASE1L3	2.26425e-09	-1.35617	0.84	0.929	5.32053e-05	DNASE1L3	up_cluster_C:33
NR2F2	2.6914e-09	-1.22863	0.434	0.786	6.32426e-05	NR2F2	up_cluster_C:33
CLDN5	6.00266e-09	2.2069	0.691	0.262	0.00014105	CLDN5	up_cluster_C:44
CCDC80	7.78419e-09	-0.94073	0.152	0.524	0.000182913	CCDC80	up_cluster_C:33
IL7R	9.90386e-09	-0.624358	0.031	0.262	0.000232721	IL7R	up_cluster_C:33
TIMP1	1.28113e-08	-0.574396	0.902	1	0.000301039	TIMP1	up_cluster_C:33
PLIN2	1.28426e-08	-1.19236	0.41	0.714	0.000301775	PLIN2	up_cluster_C:33
MYL6	1.73387e-08	-0.700588	0.992	1	0.000407424	MYL6	up_cluster_C:33
FMO2	1.75088e-08	-1.09442	0.094	0.405	0.000411421	FMO2	up_cluster_C:33
P3H2	2.22029e-08	-0.772014	0.09	0.405	0.000521725	P3H2	up_cluster_C:33
PDLIM1	2.3049e-08	1.2847	0.73	0.286	0.000541605	PDLIM1	up_cluster_C:44
CETP	3.00688e-08	-1.04284	0.137	0.476	0.000706558	CETP	up_cluster_C:33
BRINP1	3.39968e-08	-0.455694	0.004	0.143	0.000798856	BRINP1	up_cluster_C:33
NOG	3.54507e-08	-0.586952	0.004	0.143	0.000833022	NOG	up_cluster_C:33
CCL14	4.26151e-08	-1.29924	0.59	0.881	0.00100137	CCL14	up_cluster_C:33
TIMP3	4.31901e-08	1.9097	0.746	0.429	0.00101488	TIMP3	up_cluster_C:44
SLC9A3R2	6.92105e-08	2.15495	0.832	0.571	0.00162631	SLC9A3R2	up_cluster_C:44
PASK	1.02336e-07	-1.39593	0.141	0.476	0.00240469	PASK	up_cluster_C:33
BCAM	1.07658e-07	1.26522	0.793	0.5	0.00252975	BCAM	up_cluster_C:44
COTL1	1.16923e-07	-0.82045	0.453	0.833	0.00274747	COTL1	up_cluster_C:33
SIGLEC7	1.78448e-07	-0.887453	0.012	0.167	0.00419318	SIGLEC7	up_cluster_C:33
RP11-557H15.4	2.60436e-07	-0.8498	0.07	0.333	0.00611973	RP11-557H15.4	up_cluster_C:33
MGP	2.75006e-07	1.58903	0.836	0.595	0.00646209	MGP	up_cluster_C:44
HBA2	2.8396e-07	-1.3038	0.012	0.167	0.00667248	HBA2	up_cluster_C:33
RNASE1	2.93392e-07	-1.13441	0.867	0.929	0.00689413	RNASE1	up_cluster_C:33
PRCP	2.9478e-07	-1.15498	0.688	0.857	0.00692673	PRCP	up_cluster_C:33
STAB1	4.07628e-07	-1.05248	0.285	0.643	0.00957844	STAB1	up_cluster_C:33
ABCC9	4.98588e-07	-0.541631	0.008	0.143	0.0117158	ABCC9	up_cluster_C:33
RCAN3	5.55553e-07	-0.305736	0.02	0.19	0.0130544	RCAN3	up_cluster_C:33
TMEM2	5.89575e-07	-0.93265	0.289	0.643	0.0138538	TMEM2	up_cluster_C:33
PPARG	6.03461e-07	-0.982122	0.211	0.548	0.0141801	PPARG	up_cluster_C:33
AQP1	8.0801e-07	1.15544	0.699	0.262	0.0189866	AQP1	up_cluster_C:44
BST2	1.26571e-06	-0.887656	0.883	1	0.0297416	BST2	up_cluster_C:33
CYP1B1	1.45416e-06	-0.405562	0.016	0.167	0.0341697	CYP1B1	up_cluster_C:33
GPX4	1.46774e-06	-0.833239	0.742	0.929	0.0344891	GPX4	up_cluster_C:33
XXYLT1	1.83731e-06	-0.406637	0.031	0.214	0.0431732	XXYLT1	up_cluster_C:33

### Sheet: 4_23
	p_val	avg_log2FC	pct.1	pct.2	p_val_adj	gene	cluster
CLEC4M	4.36339e-33	-1.36932	0.098	1	1.02531e-28	CLEC4M	up_cluster_C:11
CLEC4G	4.44583e-30	-1.42442	0.122	1	1.04468e-25	CLEC4G	up_cluster_C:11
PLAC8	6.63679e-15	-2.0059	0.134	0.641	1.55951e-10	PLAC8	up_cluster_C:11
GBP5	1.08085e-14	-0.556913	0.004	0.256	2.53977e-10	GBP5	up_cluster_C:11
VWA1	3.38756e-14	2.2845	0.736	0	7.9601e-10	VWA1	up_cluster_C:44
MS4A6A	7.58351e-14	-2.40867	0.228	0.744	1.78197e-09	MS4A6A	up_cluster_C:11
PLVAP	2.63631e-13	2.56461	0.854	0.231	6.19479e-09	PLVAP	up_cluster_C:44
NDST3	2.83935e-13	-0.439042	0	0.205	6.6719e-09	NDST3	up_cluster_C:11
HCAR2	2.83935e-13	-0.574707	0	0.205	6.6719e-09	HCAR2	up_cluster_C:11
TIMD4	5.2682e-13	-0.480228	0.004	0.231	1.23792e-08	TIMD4	up_cluster_C:11
FCGR3A	9.24958e-13	-1.51439	0.051	0.41	2.17347e-08	FCGR3A	up_cluster_C:11
FYB	9.80324e-12	-1.30988	0.071	0.436	2.30357e-07	FYB	up_cluster_C:11
FTL	1.21224e-11	-2.77196	1	1	2.84851e-07	FTL	up_cluster_C:11
PTPRC	2.01713e-11	-1.35623	0.083	0.462	4.73986e-07	PTPRC	up_cluster_C:11
IGFBP7	2.10627e-11	1.94133	0.969	0.718	4.94931e-07	IGFBP7	up_cluster_C:44
LCP1	6.21299e-11	-1.03786	0.067	0.41	1.45993e-06	LCP1	up_cluster_C:11
MSR1	7.00811e-11	-0.846322	0.024	0.282	1.64677e-06	MSR1	up_cluster_C:11
SCIMP	8.55953e-11	-0.744528	0.024	0.282	2.01132e-06	SCIMP	up_cluster_C:11
CRIP2	1.95278e-10	1.64439	0.854	0.385	4.58864e-06	CRIP2	up_cluster_C:44
EVI2A	2.22569e-10	-0.527677	0.031	0.308	5.22993e-06	EVI2A	up_cluster_C:11
EVI2B	2.34002e-10	-1.01934	0.059	0.385	5.49858e-06	EVI2B	up_cluster_C:11
SLC16A9	2.9612e-10	-0.417677	0	0.154	6.95822e-06	SLC16A9	up_cluster_C:11
VSIG4	3.45071e-10	-1.14989	0.02	0.256	8.10847e-06	VSIG4	up_cluster_C:11
FOLR2	3.80237e-10	-1.47548	0.055	0.359	8.9348e-06	FOLR2	up_cluster_C:11
C1QA	3.90146e-10	-3.93666	0.335	0.718	9.16765e-06	C1QA	up_cluster_C:11
GPNMB	4.23383e-10	-0.736657	0.02	0.256	9.94866e-06	GPNMB	up_cluster_C:11
NCF2	4.44245e-10	-0.374083	0.004	0.179	1.04389e-05	NCF2	up_cluster_C:11
SLC8A1	6.94444e-10	-0.529549	0.028	0.282	1.6318e-05	SLC8A1	up_cluster_C:11
SPARCL1	7.78351e-10	2.26277	0.78	0.282	1.82897e-05	SPARCL1	up_cluster_C:44
CD44	8.91718e-10	-0.908807	0.067	0.385	2.09536e-05	CD44	up_cluster_C:11
CD34	1.02718e-09	1.7137	0.705	0.179	2.41367e-05	CD34	up_cluster_C:44
HMOX1	1.05884e-09	-1.09186	0.071	0.385	2.48807e-05	HMOX1	up_cluster_C:11
LILRB5	1.12488e-09	-0.627513	0.016	0.231	2.64325e-05	LILRB5	up_cluster_C:11
ANXA2	1.31043e-09	1.17828	0.945	0.718	3.07925e-05	ANXA2	up_cluster_C:44
LYVE1	1.37849e-09	-1.06504	0.075	0.41	3.23916e-05	LYVE1	up_cluster_C:11
PLPP1	1.5302e-09	1.94695	0.846	0.41	3.59567e-05	PLPP1	up_cluster_C:44
GSN	2.02965e-09	1.31979	0.878	0.59	4.76926e-05	GSN	up_cluster_C:44
ACP5	3.15648e-09	-1.45025	0.118	0.513	7.4171e-05	ACP5	up_cluster_C:11
SPARC	3.18456e-09	1.7388	0.87	0.59	7.48308e-05	SPARC	up_cluster_C:44
FPR3	3.25454e-09	-0.589648	0.031	0.282	7.64752e-05	FPR3	up_cluster_C:11
PLA2G7	3.39927e-09	-0.532472	0.012	0.205	7.98761e-05	PLA2G7	up_cluster_C:11
MS4A7	3.41547e-09	-2.67595	0.118	0.462	8.02568e-05	MS4A7	up_cluster_C:11
ATP8B4	3.52883e-09	-0.394941	0.012	0.205	8.29205e-05	ATP8B4	up_cluster_C:11
GPSM3	3.82233e-09	-0.898656	0.142	0.513	8.98171e-05	GPSM3	up_cluster_C:11
CD84	4.51755e-09	-0.519996	0.024	0.256	0.000106153	CD84	up_cluster_C:11
CDC37	4.88243e-09	1.25972	0.823	0.462	0.000114727	CDC37	up_cluster_C:44
CYBB	4.99959e-09	-1.01676	0.063	0.359	0.00011748	CYBB	up_cluster_C:11
CD163	5.22917e-09	-2.20432	0.055	0.333	0.000122875	CD163	up_cluster_C:11
DMXL2	6.01508e-09	-0.370353	0.008	0.179	0.000141342	DMXL2	up_cluster_C:11
SAMSN1	6.04233e-09	-0.965329	0.035	0.282	0.000141983	SAMSN1	up_cluster_C:11
NCF4	6.54614e-09	-0.304159	0.024	0.256	0.000153821	NCF4	up_cluster_C:11
GPR65	7.9674e-09	-0.753814	0.035	0.282	0.000187218	GPR65	up_cluster_C:11
RGCC	9.42924e-09	2.5766	0.681	0.205	0.000221568	RGCC	up_cluster_C:44
CR1	1.24238e-08	-0.469999	0.004	0.154	0.000291935	CR1	up_cluster_C:11
CD180	1.29949e-08	-0.281882	0.004	0.154	0.000305353	CD180	up_cluster_C:11
CCDC85B	1.66081e-08	1.24802	0.862	0.641	0.000390258	CCDC85B	up_cluster_C:44
PRKCB	1.68833e-08	-0.381431	0.028	0.256	0.000396724	PRKCB	up_cluster_C:11
GLIPR1	2.17671e-08	-0.792083	0.059	0.333	0.000511484	GLIPR1	up_cluster_C:11
BASP1	2.45544e-08	-0.799335	0.039	0.282	0.00057698	BASP1	up_cluster_C:11
HLA-DQA2	2.58508e-08	-1.1416	0.031	0.256	0.000607442	HLA-DQA2	up_cluster_C:11
RNASE6	2.63912e-08	-0.802039	0.047	0.308	0.00062014	RNASE6	up_cluster_C:11
CD53	2.77538e-08	-0.682603	0.067	0.359	0.000652159	CD53	up_cluster_C:11
PTAFR	3.42003e-08	-0.399992	0.016	0.205	0.000803638	PTAFR	up_cluster_C:11
PLEK	3.4406e-08	-0.766693	0.039	0.282	0.000808473	PLEK	up_cluster_C:11
MPEG1	3.78091e-08	-1.03331	0.051	0.308	0.000888438	MPEG1	up_cluster_C:11
CECR1	5.06212e-08	-0.722104	0.071	0.359	0.0011895	CECR1	up_cluster_C:11
IRF8	5.16577e-08	-0.472267	0.031	0.256	0.00121385	IRF8	up_cluster_C:11
SNX10	5.21449e-08	-0.93937	0.075	0.359	0.0012253	SNX10	up_cluster_C:11
CTSD	6.37062e-08	-1.3735	0.61	0.872	0.00149697	CTSD	up_cluster_C:11
ITGB2	6.68426e-08	-0.862574	0.075	0.359	0.00157067	ITGB2	up_cluster_C:11
SPRY1	7.70417e-08	1.95949	0.65	0.179	0.00181033	SPRY1	up_cluster_C:44
RAMP2	8.94762e-08	1.17843	0.906	0.564	0.00210251	RAMP2	up_cluster_C:44
MERTK	9.40945e-08	-0.632525	0.043	0.282	0.00221103	MERTK	up_cluster_C:11
ESAM	1.0073e-07	1.16067	0.768	0.231	0.00236696	ESAM	up_cluster_C:44
CSF1R	1.11604e-07	-0.937382	0.055	0.308	0.00262248	CSF1R	up_cluster_C:11
CALCRL	1.16179e-07	1.2912	0.764	0.333	0.00272996	CALCRL	up_cluster_C:44
VMO1	1.16284e-07	-1.20402	0.122	0.436	0.00273244	VMO1	up_cluster_C:11
SLC7A7	1.3472e-07	-0.724177	0.067	0.333	0.00316566	SLC7A7	up_cluster_C:11
IL1B	1.37102e-07	-0.793214	0.035	0.256	0.00322162	IL1B	up_cluster_C:11
COL4A1	1.45431e-07	1.2374	0.673	0.205	0.00341734	COL4A1	up_cluster_C:44
TAGAP	1.55677e-07	-0.418584	0.02	0.205	0.0036581	TAGAP	up_cluster_C:11
BIN2	1.55681e-07	-0.544596	0.02	0.205	0.0036582	BIN2	up_cluster_C:11
CCL4	1.6342e-07	-2.93444	0.445	0.718	0.00384005	CCL4	up_cluster_C:11
SH3BP1	1.64895e-07	-0.412269	0.028	0.231	0.00387471	SH3BP1	up_cluster_C:11
ZEB2	1.67127e-07	-1.07614	0.154	0.487	0.00392716	ZEB2	up_cluster_C:11
AOAH	1.76746e-07	-0.44751	0.043	0.282	0.00415318	AOAH	up_cluster_C:11
HCST	1.78786e-07	-1.31821	0.15	0.462	0.00420112	HCST	up_cluster_C:11
FAM26F	1.87161e-07	-1.10818	0.146	0.462	0.00439791	FAM26F	up_cluster_C:11
ITGAX	1.96913e-07	-0.289577	0.008	0.154	0.00462706	ITGAX	up_cluster_C:11
ARHGAP30	1.9908e-07	-0.325891	0.02	0.205	0.00467798	ARHGAP30	up_cluster_C:11
QPRT	2.05265e-07	-0.37899	0.02	0.205	0.00482332	QPRT	up_cluster_C:11
NFIB	2.2845e-07	1.18507	0.681	0.205	0.00536811	NFIB	up_cluster_C:44
P2RY13	2.39083e-07	-0.315707	0.02	0.205	0.00561798	P2RY13	up_cluster_C:11
IFITM3	2.47041e-07	0.854454	0.996	0.923	0.00580498	IFITM3	up_cluster_C:44
LINC00704	2.97115e-07	-0.355449	0	0.103	0.00698161	LINC00704	up_cluster_C:11
SH2D2A	3.23332e-07	-0.389686	0.004	0.128	0.00759766	SH2D2A	up_cluster_C:11
FCGR2B	3.39835e-07	-0.797657	0.075	0.359	0.00798544	FCGR2B	up_cluster_C:11
S100A10	3.49391e-07	0.955282	0.949	0.846	0.00821	S100A10	up_cluster_C:44
SC5D	3.52018e-07	-0.885582	0.098	0.385	0.00827173	SC5D	up_cluster_C:11
MS4A4A	4.0192e-07	-1.42881	0.063	0.308	0.00944432	MS4A4A	up_cluster_C:11
BCAM	4.02123e-07	1.08791	0.795	0.436	0.00944908	BCAM	up_cluster_C:44
IGFBP2	4.13851e-07	1.65531	0.472	0.026	0.00972467	IGFBP2	up_cluster_C:44
IGFBP4	4.28964e-07	1.12023	0.925	0.59	0.0100798	IGFBP4	up_cluster_C:44
RAC2	4.30269e-07	-0.816578	0.071	0.333	0.0101105	RAC2	up_cluster_C:11
LILRB2	4.68264e-07	-0.464538	0.016	0.179	0.0110033	LILRB2	up_cluster_C:11
TRIM14	4.81723e-07	-0.538007	0.024	0.205	0.0113195	TRIM14	up_cluster_C:11
AXL	5.23507e-07	-0.972384	0.031	0.231	0.0123014	AXL	up_cluster_C:11
MARCO	5.27669e-07	-2.82235	0.091	0.359	0.0123992	MARCO	up_cluster_C:11
CD14	5.36203e-07	-1.28036	0.291	0.641	0.0125997	CD14	up_cluster_C:11
IFI30	5.36234e-07	-0.871914	0.083	0.359	0.0126004	IFI30	up_cluster_C:11
TNFSF13B	6.78597e-07	-0.618338	0.031	0.231	0.0159457	TNFSF13B	up_cluster_C:11
CCR1	7.38056e-07	-0.514459	0.024	0.205	0.0173428	CCR1	up_cluster_C:11
HSPG2	7.39101e-07	1.02284	0.858	0.436	0.0173674	HSPG2	up_cluster_C:44
TNFAIP8L2	7.80185e-07	-0.289809	0.016	0.179	0.0183328	TNFAIP8L2	up_cluster_C:11
TMEM204	8.2899e-07	1.1782	0.614	0.179	0.0194796	TMEM204	up_cluster_C:44
PRKCDBP	9.92734e-07	1.26771	0.559	0.128	0.0233273	PRKCDBP	up_cluster_C:44
IL10RA	1.10168e-06	-0.513768	0.071	0.333	0.0258874	IL10RA	up_cluster_C:11
TSC22D1	1.13651e-06	1.32896	0.732	0.385	0.0267056	TSC22D1	up_cluster_C:44
CD48	1.14407e-06	-0.593574	0.063	0.308	0.0268834	CD48	up_cluster_C:11
MRC1	1.18222e-06	-1.03032	0.201	0.538	0.0277798	MRC1	up_cluster_C:11
SOX18	1.18403e-06	1.49052	0.618	0.179	0.0278224	SOX18	up_cluster_C:44
MGP	1.25389e-06	1.56887	0.835	0.615	0.0294638	MGP	up_cluster_C:44
EGFL7	1.39079e-06	0.846917	0.878	0.462	0.0326807	EGFL7	up_cluster_C:44
EVL	1.40993e-06	-0.825534	0.185	0.513	0.0331306	EVL	up_cluster_C:11
TMEM37	1.53883e-06	-0.500535	0.11	0.41	0.0361593	TMEM37	up_cluster_C:11
A2M	1.54605e-06	0.969242	0.898	0.564	0.0363291	A2M	up_cluster_C:44
VIM	1.6865e-06	0.982906	0.961	0.872	0.0396294	VIM	up_cluster_C:44
FABP3	1.8065e-06	-0.392065	0.012	0.154	0.0424491	FABP3	up_cluster_C:11
FAM105A	1.86845e-06	-0.286503	0.012	0.154	0.0439047	FAM105A	up_cluster_C:11
EMP1	1.91786e-06	1.31578	0.626	0.231	0.0450658	EMP1	up_cluster_C:44
CELF2	1.92302e-06	-0.477115	0.055	0.282	0.0451872	CELF2	up_cluster_C:11
RBP7	1.93391e-06	1.72081	0.713	0.308	0.045443	RBP7	up_cluster_C:44
TNF	1.95706e-06	-0.692656	0.035	0.231	0.045987	TNF	up_cluster_C:11
RCSD1	1.97898e-06	-0.452143	0.075	0.333	0.0465022	RCSD1	up_cluster_C:11

### Sheet: 4_32
	p_val	avg_log2FC	pct.1	pct.2	p_val_adj	gene	cluster
CYBB	7.8389e-36	-1.46604	0.058	1	1.84199e-31	CYBB	up_cluster_C:36
CCL23	5.95602e-26	-1.83977	0.128	1	1.39955e-21	CCL23	up_cluster_C:36
MAN1C1	2.8757e-12	-0.691546	0.047	0.458	6.75733e-08	MAN1C1	up_cluster_C:36
CLEC1B	1.91703e-10	-2.13391	0.105	0.583	4.50464e-06	CLEC1B	up_cluster_C:36
IL1R1	2.9866e-09	-0.653835	0.144	0.667	7.0179e-05	IL1R1	up_cluster_C:36
LILRB5	3.19948e-09	-0.591372	0.016	0.25	7.51814e-05	LILRB5	up_cluster_C:36
FCGR2B	5.74716e-09	-1.25797	0.074	0.458	0.000135047	FCGR2B	up_cluster_C:36
ACP5	1.27669e-08	-1.16532	0.125	0.583	0.000299997	ACP5	up_cluster_C:36
LYVE1	1.28211e-08	-1.25477	0.082	0.458	0.00030127	LYVE1	up_cluster_C:36
BASP1	1.81557e-08	-0.648171	0.039	0.333	0.000426622	BASP1	up_cluster_C:36
ATRNL1	3.38359e-08	-0.37223	0.012	0.208	0.000795076	ATRNL1	up_cluster_C:36
NPL	3.90433e-08	-0.492886	0.051	0.375	0.000917439	NPL	up_cluster_C:36
MS4A6A	4.65804e-08	-1.8519	0.23	0.75	0.00109455	MS4A6A	up_cluster_C:36
ELK1	1.11749e-07	-0.35846	0.031	0.292	0.00262588	ELK1	up_cluster_C:36
TMED3	1.47324e-07	-0.683364	0.156	0.625	0.00346181	TMED3	up_cluster_C:36
IL13RA1	1.58605e-07	-0.629363	0.163	0.625	0.00372691	IL13RA1	up_cluster_C:36
IL33	1.63749e-07	-1.11446	0.428	0.917	0.00384777	IL33	up_cluster_C:36
CLEC4G	1.81092e-07	-2.32965	0.136	0.542	0.0042553	CLEC4G	up_cluster_C:36
MYRIP	1.87399e-07	-0.588523	0.078	0.417	0.00440351	MYRIP	up_cluster_C:36
MRC1	1.87888e-07	-1.5604	0.21	0.667	0.004415	MRC1	up_cluster_C:36
PALLD	1.91732e-07	-0.608899	0.062	0.375	0.00450533	PALLD	up_cluster_C:36
CCDC39	2.25899e-07	-0.343375	0.008	0.167	0.00530818	CCDC39	up_cluster_C:36
CR1L	2.99811e-07	-0.422278	0.016	0.208	0.00704495	CR1L	up_cluster_C:36
VWA1	3.21379e-07	1.89919	0.728	0.208	0.00755177	VWA1	up_cluster_C:44
NPC2	3.28483e-07	-1.01675	0.732	0.958	0.0077187	NPC2	up_cluster_C:36
LHFPL2	4.00145e-07	-0.479922	0.062	0.375	0.0094026	LHFPL2	up_cluster_C:36
TSPAN7	5.1608e-07	-1.24229	0.506	0.917	0.0121268	TSPAN7	up_cluster_C:36
PVALB	5.80668e-07	-0.771821	0.027	0.25	0.0136445	PVALB	up_cluster_C:36
ARRB2	7.93306e-07	-0.365721	0.078	0.417	0.0186411	ARRB2	up_cluster_C:36
ANPEP	8.37231e-07	-0.787687	0.086	0.417	0.0196733	ANPEP	up_cluster_C:36
PLEK	1.05057e-06	-1.3329	0.039	0.292	0.0246863	PLEK	up_cluster_C:36
NTN4	1.33577e-06	-0.919618	0.265	0.708	0.031388	NTN4	up_cluster_C:36
PLPP1	1.50842e-06	2.04315	0.844	0.5	0.0354447	PLPP1	up_cluster_C:44
SLC52A1	1.63427e-06	-0.302789	0.004	0.125	0.0384021	SLC52A1	up_cluster_C:36
RELN	1.98648e-06	-0.931812	0.031	0.25	0.0466783	RELN	up_cluster_C:36

### Sheet: 4_33
	p_val	avg_log2FC	pct.1	pct.2	p_val_adj	gene	cluster
COL3A1	2.44915e-31	-1.40265	0.05	1	5.75502e-27	COL3A1	up_cluster_C:50
ACKR1	3.85469e-10	-2.8852	0.217	0.867	9.05775e-06	ACKR1	up_cluster_C:50
ADGRG6	4.78542e-10	-1.05182	0.066	0.533	1.12448e-05	ADGRG6	up_cluster_C:50
ERICH6-AS1	7.73613e-10	-0.389484	0.004	0.2	1.81784e-05	ERICH6-AS1	up_cluster_C:50
GPR143	8.56504e-10	-0.421485	0.004	0.2	2.01261e-05	GPR143	up_cluster_C:50
DGKG	4.50392e-09	-0.420738	0	0.133	0.000105833	DGKG	up_cluster_C:50
POU4F1	4.50392e-09	-0.385479	0	0.133	0.000105833	POU4F1	up_cluster_C:50
COL6A2	2.20433e-08	-0.847174	0.252	1	0.000517972	COL6A2	up_cluster_C:50
C7	3.5172e-08	-1.7674	0.155	0.667	0.000826472	C7	up_cluster_C:50
VWF	4.23152e-08	-1.97236	0.434	1	0.000994322	VWF	up_cluster_C:50
CADM3-AS1	5.82189e-08	-0.407085	0.008	0.2	0.00136803	CADM3-AS1	up_cluster_C:50
ZNF555	6.31293e-08	-0.396908	0.008	0.2	0.00148341	ZNF555	up_cluster_C:50
SELP	7.08881e-08	-1.12794	0.07	0.467	0.00166573	SELP	up_cluster_C:50
WNT2	9.43492e-08	-0.378065	0.008	0.2	0.00221702	WNT2	up_cluster_C:50
AC108488.4	2.00835e-07	-0.436916	0.019	0.267	0.00471922	AC108488.4	up_cluster_C:50
ZNF543	2.2571e-07	-0.396781	0.019	0.267	0.00530373	ZNF543	up_cluster_C:50
APOBEC3D	2.39239e-07	-0.339401	0.019	0.267	0.00562163	APOBEC3D	up_cluster_C:50
POSTN	6.11865e-07	-1.75295	0.058	0.4	0.0143776	POSTN	up_cluster_C:50
CRTAC1	7.17962e-07	-0.568869	0.023	0.267	0.0168707	CRTAC1	up_cluster_C:50
FZD8	1.1538e-06	-0.323979	0.023	0.267	0.027112	FZD8	up_cluster_C:50
SERPINB9P1	1.2886e-06	-0.404979	0.012	0.2	0.0302795	SERPINB9P1	up_cluster_C:50
ACTN1	2.10344e-06	-1.04828	0.26	0.8	0.0494266	ACTN1	up_cluster_C:50

### Sheet: 4_34
	p_val	avg_log2FC	pct.1	pct.2	p_val_adj	gene	cluster
AEBP1	8.82514e-21	-1.70744	0.101	1	2.07373e-16	AEBP1	up_cluster_C:49
PVALB	7.18276e-20	-1.79949	0.027	0.615	1.6878e-15	PVALB	up_cluster_C:49
MRO	2.4773e-19	-2.40218	0.019	0.538	5.82115e-15	MRO	up_cluster_C:49
RELN	3.70545e-18	-1.60366	0.031	0.615	8.70706e-14	RELN	up_cluster_C:49
STAB2	3.4581e-17	-2.16532	0.066	0.769	8.12585e-13	STAB2	up_cluster_C:49
RFPL1	9.68582e-17	-0.94046	0.008	0.385	2.27597e-12	RFPL1	up_cluster_C:49
PRUNE2	1.24641e-16	-0.634326	0.016	0.462	2.92881e-12	PRUNE2	up_cluster_C:49
CCDC80	1.51209e-14	-1.52757	0.155	1	3.55312e-10	CCDC80	up_cluster_C:49
FCGR2B	1.01403e-13	-2.13948	0.074	0.692	2.38276e-09	FCGR2B	up_cluster_C:49
RP11-557H15.4	2.98924e-13	-1.63363	0.074	0.692	7.02411e-09	RP11-557H15.4	up_cluster_C:49
LYVE1	1.57356e-12	-2.02484	0.081	0.692	3.69755e-08	LYVE1	up_cluster_C:49
MRC1	2.35537e-11	-1.9306	0.209	0.923	5.53464e-07	MRC1	up_cluster_C:49
FAM102A	2.71379e-11	-1.27218	0.07	0.615	6.37687e-07	FAM102A	up_cluster_C:49
RP11-66B24.4	3.49465e-11	-0.594723	0.004	0.231	8.21172e-07	RP11-66B24.4	up_cluster_C:49
NXPE3	8.31342e-11	-1.03052	0.097	0.692	1.95349e-06	NXPE3	up_cluster_C:49
DGKG	2.98401e-10	-0.304812	0	0.154	7.01183e-06	DGKG	up_cluster_C:49
HPSE	2.98401e-10	-0.755306	0	0.154	7.01183e-06	HPSE	up_cluster_C:49
SLC18A2	2.98401e-10	-0.409097	0	0.154	7.01183e-06	SLC18A2	up_cluster_C:49
POU4F1	2.98401e-10	-0.397805	0	0.154	7.01183e-06	POU4F1	up_cluster_C:49
C2orf88	4.90459e-10	-1.08423	0.027	0.385	1.15248e-05	C2orf88	up_cluster_C:49
MEST	5.58292e-10	-0.727277	0.027	0.385	1.31187e-05	MEST	up_cluster_C:49
SLC7A8	7.2071e-10	-1.31429	0.043	0.462	1.69352e-05	SLC7A8	up_cluster_C:49
CD200R1	1.03299e-09	-0.545763	0.016	0.308	2.42733e-05	CD200R1	up_cluster_C:49
REEP1	1.03299e-09	-1.11106	0.016	0.308	2.42733e-05	REEP1	up_cluster_C:49
DIXDC1	1.83502e-09	-0.799801	0.047	0.462	4.31194e-05	DIXDC1	up_cluster_C:49
SH3TC1	2.1368e-09	-1.05249	0.066	0.538	5.02106e-05	SH3TC1	up_cluster_C:49
VMO1	2.34928e-09	-1.36299	0.124	0.692	5.52033e-05	VMO1	up_cluster_C:49
CLEC4G	3.28447e-09	-3.34162	0.136	0.692	7.71786e-05	CLEC4G	up_cluster_C:49
MAN1C1	3.96271e-09	-1.37531	0.047	0.462	9.31158e-05	MAN1C1	up_cluster_C:49
ACP5	4.59879e-09	-1.91021	0.124	0.692	0.000108062	ACP5	up_cluster_C:49
ELK1	5.45943e-09	-1.00426	0.031	0.385	0.000128286	ELK1	up_cluster_C:49
HS3ST3A1	5.64905e-09	-0.463049	0.008	0.231	0.000132741	HS3ST3A1	up_cluster_C:49
ANKS1A	8.00949e-09	-0.779801	0.05	0.462	0.000188207	ANKS1A	up_cluster_C:49
NPL	1.07092e-08	-1.3788	0.05	0.462	0.000251644	NPL	up_cluster_C:49
CLEC1B	1.28083e-08	-2.5058	0.105	0.615	0.000300968	CLEC1B	up_cluster_C:49
HTR2B	1.66936e-08	-0.482661	0.019	0.308	0.000392266	HTR2B	up_cluster_C:49
CLEC4M	2.34427e-08	-2.87455	0.112	0.615	0.000550858	CLEC4M	up_cluster_C:49
CD4	2.77396e-08	-1.99866	0.213	0.769	0.000651825	CD4	up_cluster_C:49
FCN2	4.71736e-08	-2.59857	0.155	0.692	0.00110849	FCN2	up_cluster_C:49
ENC1	5.33856e-08	-1.07296	0.105	0.615	0.00125445	ENC1	up_cluster_C:49
MS4A4A	7.15497e-08	-1.28393	0.062	0.462	0.00168127	MS4A4A	up_cluster_C:49
KALRN	7.41894e-08	-1.05777	0.14	0.692	0.0017433	KALRN	up_cluster_C:49
CFP	8.58094e-08	-1.27744	0.143	0.692	0.00201635	CFP	up_cluster_C:49
CD14	8.70922e-08	-2.80022	0.291	0.846	0.00204649	CD14	up_cluster_C:49
ADAM12	1.07467e-07	-0.868816	0.023	0.308	0.00252525	ADAM12	up_cluster_C:49
ACSM3	1.38246e-07	-1.48817	0.066	0.462	0.00324851	ACSM3	up_cluster_C:49
DNASE1L3	1.42073e-07	-2.24582	0.841	1	0.00333843	DNASE1L3	up_cluster_C:49
KLHL35	1.45723e-07	-0.636279	0.012	0.231	0.00342419	KLHL35	up_cluster_C:49
MAF	2.12868e-07	-1.66596	0.403	1	0.00500196	MAF	up_cluster_C:49
ANKRD55	2.21256e-07	-0.590656	0.043	0.385	0.00519908	ANKRD55	up_cluster_C:49
NR2F1	2.62713e-07	-1.79817	0.198	0.769	0.00617323	NR2F1	up_cluster_C:49
MGP	3.19392e-07	4.44317	0.837	0	0.00750508	MGP	up_cluster_C:44
STAB1	3.53768e-07	-2.64451	0.291	0.769	0.00831283	STAB1	up_cluster_C:49
AP006285.6	4.58124e-07	-0.518814	0.004	0.154	0.010765	AP006285.6	up_cluster_C:49
SLC16A10	5.08555e-07	-0.25568	0.004	0.154	0.01195	SLC16A10	up_cluster_C:49
IFITM10	8.90053e-07	-0.736349	0.047	0.385	0.0209145	IFITM10	up_cluster_C:49
PLTP	1.14842e-06	-1.67827	0.136	0.615	0.0269855	PLTP	up_cluster_C:49
MAG	1.40622e-06	-0.645891	0.016	0.231	0.0330434	MAG	up_cluster_C:49
IL1R1	1.489e-06	-1.51786	0.143	0.615	0.0349885	IL1R1	up_cluster_C:49
CTC-526N19.1	1.49718e-06	-0.871124	0.074	0.462	0.0351807	CTC-526N19.1	up_cluster_C:49
HOXA1	1.50235e-06	-0.602491	0.016	0.231	0.0353023	HOXA1	up_cluster_C:49
GNS	1.98111e-06	-1.20806	0.155	0.615	0.0465521	GNS	up_cluster_C:49
