## Supplementary Table 22 for "High order expression dependencies finely resolve cryptic states and subtypes in single cell data"

### Sheet: 4_(5,6,23,32,33,34)
	p_val	avg_log2FC	pct.1	pct.2	p_val_adj
RNF152	2.13096e-22	-0.451632	0.004	0.337	5.00732e-18
ESM1	5.06216e-18	0.834344	0.344	0.01	1.18951e-13
LPL	2.15259e-15	-0.664931	0	0.228	5.05816e-11
PLPP1	2.26447e-14	1.14637	0.848	0.58	5.32104e-10
TIMP1	8.09484e-14	-1.02606	0.904	0.964	1.90212e-09
VWA1	5.87355e-13	0.595271	0.736	0.316	1.38017e-08
NR2F1	6.02957e-13	-0.759576	0.192	0.492	1.41683e-08
SLC9A3R2	1.42483e-12	1.01627	0.828	0.653	3.34806e-08
C2orf40	2.46779e-12	0.325563	0.328	0.052	5.79881e-08
PLVAP	1.33119e-11	0.767984	0.852	0.523	3.12804e-07
CD34	3.62791e-10	0.58328	0.704	0.43	8.52487e-06
PODXL	3.80479e-10	0.511352	0.576	0.29	8.94049e-06
IL13RA1	7.30241e-10	-0.406713	0.156	0.415	1.71592e-05
CLEC4M	4.36972e-09	-0.971091	0.1	0.332	0.00010268
STAB2	5.30243e-09	-0.684456	0.064	0.264	0.000124596
MRC1	9.20269e-09	-0.658622	0.2	0.44	0.000216245
CYBB	1.90702e-08	-0.461103	0.06	0.244	0.000448111
GSN	4.11027e-08	0.553937	0.88	0.777	0.000965832
LYVE1	5.45406e-08	-0.625654	0.072	0.259	0.0012816
BCAM	6.87839e-08	0.426825	0.792	0.591	0.00161629
AKAP12	1.10467e-07	-0.466265	0.272	0.523	0.00259574
TFPI	1.31094e-07	-0.892424	0.476	0.674	0.00308045
COTL1	1.36556e-07	-0.641816	0.456	0.663	0.0032088
ACTN1	2.37351e-07	-0.457096	0.264	0.492	0.00557726
GAS6	4.26782e-07	0.512001	0.632	0.404	0.0100285
CLEC4G	4.64492e-07	-0.924867	0.124	0.321	0.0109146
ACP5	4.80793e-07	-0.652945	0.12	0.316	0.0112977
NR2F2	5.41629e-07	-0.554774	0.424	0.611	0.0127272
HIF1A	6.52376e-07	-0.447129	0.276	0.497	0.0153295
TPT1	7.52021e-07	-0.539033	1	1	0.017671
CRIP2	9.84065e-07	0.383801	0.856	0.699	0.0231236
CA2	1.01251e-06	0.431657	0.288	0.093	0.0237919
FTL	1.0569e-06	-1.61866	1	1	0.0248351
TSPAN5	1.13719e-06	-0.32944	0.068	0.223	0.0267217
HMOX1	1.33321e-06	-0.455204	0.068	0.223	0.0313277
RAMP2	1.4222e-06	0.393063	0.912	0.824	0.0334189
NPC2	1.69644e-06	-0.77852	0.732	0.824	0.0398631
C1QA	1.8022e-06	-2.05332	0.332	0.523	0.042348
