## Supplementary Table 23 for "High order expression dependencies finely resolve cryptic states and subtypes in single cell data"

	Genes	D-tuple	Log2Enrichment	Pval_corrected	No.Cells	Cluster
265	MB_NDUFA4L2_TFF2	[111]	6.33098325317114	1.37735377964015e-16	68	Cluster:1
336	CD36_TM4SF1_GRN_TFF2	[1101]	3.55595016124662	1.46877208477119e-08	67	Cluster:2
71	IGFBP3_TM4SF1_FN1	[111]	3.8520688681808	9.60256383543514e-95	221	Cluster:3
146	ZDHHC9_TM4SF1_FN1	[111]	3.73954811495834	9.86897192159611e-47	144	Cluster:3
251	PKD2_TM4SF1_GRN	[111]	3.34011621336739	6.45838243256446e-19	73	Cluster:4
202	SERPINE1_CYP3A5_FN1	[111]	3.69847095379516	1.12454362240158e-29	278	Cluster:5
314	GBP1_STAT1_CYP3A5	[111]	3.1511722118849	1.17666276029291e-10	175	Cluster:5
149	CXCL1_IER3_CXCL3	[111]	6.64498445502967	8.89853106430196e-46	260	Cluster:6
327	CXCL1_TFF1_IER3	[111]	3.88733766185149	7.06585848633993e-09	118	Cluster:6
65	G0S2_C15orf48_S100P_CYP3A5	[1111]	6.43770655728142	4.17015935192214e-101	211	Cluster:7
117	AKR1C2_AGR2_ITIH2	[111]	4.26859757833971	1.25500510925022e-60	295	Cluster:7
151	ADIRF_CAV1_NDUFA4L2	[111]	5.2261651014652	3.46061830940556e-45	134	Cluster:7
152	ADIRF_TFF3_NDUFA4L2	[111]	5.01757576746803	5.27526263952482e-45	205	Cluster:7
158	CD36_GSTA2_TFF2	[111]	5.01527675064142	8.32409998223318e-43	502	Cluster:7
185	CD36_TM4SF1_GRN_TFF2	[1111]	6.71083198748014	1.15325421173318e-33	309	Cluster:7
188	AKR1C2_AGR2_VIM	[110]	3.31239114050477	1.25082703606472e-32	326	Cluster:7
209	ADIRF_GSTA2_TFF3	[111]	4.42094927127791	6.42914717383339e-28	259	Cluster:7
216	ADIRF_GSTA2_NDUFA4L2	[111]	4.98881112762145	2.49652909726559e-26	170	Cluster:7
239	C15orf48_TFF3_NDUFA4L2	[111]	3.86155052468026	5.32893498723263e-21	601	Cluster:7
258	CD36_GSTA2_GRN	[111]	3.21988190742479	2.23441732812374e-17	523	Cluster:7
269	G0S2_C15orf48_S100P	[111]	3.94596282478144	4.28236056290323e-16	255	Cluster:7
275	AKR1C2_ALDH1A1_AGR2	[111]	3.12840800587839	5.26320986976359e-15	246	Cluster:7
286	CD36_TM4SF1_TFF2	[111]	5.06606743551059	1.19541044932704e-13	376	Cluster:7
291	TFF1_TFF3_TFF2	[111]	5.58695562041359	5.88475812780843e-13	933	Cluster:7
304	CD36_TM4SF1_GRN	[111]	3.1991457243306	4.89119613154177e-12	485	Cluster:7
312	CD36_GRN_TFF2	[111]	3.29416763998762	9.8747380202856e-11	486	Cluster:7
232	CD36_TM4SF1_GRN_TFF2	[0111]	3.12389400371598	2.62321579142695e-23	266	Cluster:8
292	IL33_TM4SF1_TFF2	[111]	4.84635786925311	6.81205509037605e-13	50	Cluster:8
176	ADIRF_ACKR1_CAV1	[111]	6.65106350531465	1.99365603740248e-36	43	Cluster:9
218	IGFBP5_TFF3_SPARC	[111]	3.8372770181995	5.38543915473961e-26	40	Cluster:9
135	NFIA_FN1_SPARC	[111]	3.61878454800676	1.9503467114113e-49	110	Cluster:10
319	MYLK_IGFBP7_FN1	[111]	3.23464031272429	7.18772877331115e-10	80	Cluster:10
348	DLC1_FN1_SPARC	[111]	3.09621394097698	2.05658475507027e-05	84	Cluster:10
234	RAB31_CD74_IGFBP7	[101]	3.33874876874061	3.28215132932375e-23	46	Cluster:11
13	ADAMTS4_COL4A1_IGFBP7	[011]	3.33376782251758	8.89047161997942e-251	444	Cluster:12
23	PODXL_EMCN_SPARC	[111]	8.44442947480121	3.88398170792511e-183	234	Cluster:12
37	ADAMTS4_COL4A1_IGFBP7	[111]	7.57408550540015	1.77872296162706e-149	114	Cluster:12
59	FSCN1_COL4A1_PLVAP	[011]	3.8434122907761	2.96049084864465e-104	378	Cluster:12
66	THY1_MGP_SPARC	[011]	3.30013979510708	9.07777054727798e-99	324	Cluster:12
70	FSCN1_COL4A1_PLVAP	[111]	9.00133975911882	1.62312229611737e-95	138	Cluster:12
77	THY1_MGP_SPARC	[111]	8.10074619028301	3.11164049598476e-90	206	Cluster:12
110	DOCK9_IGFBP4_IGFBP7	[111]	5.42150597320728	3.10095615425367e-64	141	Cluster:12
114	CD36_COL4A1_TM4SF1	[111]	6.69606761357337	5.18238420711239e-62	124	Cluster:12
127	INHBB_FLT1_VWF	[011]	3.50028151827385	1.0596077907318e-53	198	Cluster:12
156	INHBB_FLT1_VWF	[111]	8.40680423008176	3.18518672518251e-44	104	Cluster:12
184	DAB2_RNASE1_PLVAP	[111]	5.0365479509506	2.59716408651112e-34	155	Cluster:12
214	FSCN1_RNASE1_PLVAP	[111]	5.97384370640338	2.25789866872502e-26	113	Cluster:12
230	NOSTRIN_TM4SF1_SPARC	[111]	5.93111626938864	1.97869142575798e-23	187	Cluster:12
231	HBEGF_GRN_SPARC	[111]	3.71408925157931	2.09989176362275e-23	150	Cluster:12
238	EPAS1_IGFBP4_SPARC	[111]	6.34186410450664	4.71500226305308e-21	364	Cluster:12
242	UNC5B_GRN_IGFBP7	[111]	4.71504182902835	1.93394510126544e-20	73	Cluster:12
257	CD36_COL4A1_GRN	[111]	4.52932270111141	1.72485734860669e-17	107	Cluster:12
267	IL33_TM4SF1_SPARC	[111]	7.29135491039127	3.54502103478345e-16	156	Cluster:12
282	FSCN1_RNASE1_COL4A1	[111]	5.96784232336665	4.71820626295076e-14	105	Cluster:12
213	GPRC5B_TM4SF1_SPARC	[111]	4.08782883819386	9.8875037315556e-27	69	Cluster:13
299	NFIA_SPARC_SELENOP	[111]	3.47837385561222	3.15483507212855e-12	37	Cluster:13
290	RAB31_CD74_IGFBP7	[111]	3.63934867825456	5.12315961255444e-13	99	Cluster:14
166	TMEM150C_PLPP1_INSR	[111]	5.64629450783717	8.39030213843e-40	62	Cluster:15
260	LYVE1_DAB2_PLVAP	[111]	5.38516883869313	3.84865702506486e-17	16	Cluster:16
200	FGF19_APOB_MLXIPL	[111]	4.18767229948374	3.52687141663097e-30	42	Cluster:17
261	COLEC11_SAA1_CPS1	[111]	4.2769575249089	4.47650649061394e-17	19	Cluster:17
123	CYP2C9_CPS1_GC_MLXIPL	[1101]	4.97723345511996	2.13257792869511e-57	87	Cluster:18
237	DHRS2_ATF5_MLXIPL	[111]	6.0502902404936	2.99546424167251e-21	188	Cluster:19
208	SELENOF_ATP5MC2_RACK1_ATP5F1E_SELENOP	[11101]	7.56345742915278	6.2121108555746e-28	17	Cluster:20
240	SELENOF_RACK1_ATP5F1E_SELENOP	[1101]	6.31321825916198	6.18879675646524e-21	35	Cluster:20
256	SELENOF_ATP5MC2_RACK1_ATP5F1E	[1110]	6.67934921099473	1.03274509776251e-17	30	Cluster:20
313	SELENOF_ATP5MC2_ATP5F1E	[110]	4.81520237992354	1.00836288627981e-10	48	Cluster:20
330	SELENOF_ATP5MC2_RACK1_ATP5F1E_SELENOP	[10101]	3.26412047015133	8.29785533006847e-09	18	Cluster:20
332	SELENOF_RACK1_ATP5F1E	[110]	3.23727662446395	1.04120047015076e-08	64	Cluster:20
344	SELENOF_ATP5MC2_RACK1_ATP5F1E_SELENOP	[11100]	3.23749945722926	6.15226567949642e-07	13	Cluster:20
345	SELENOF_ATP5F1E_SELENOP	[101]	3.15542383659924	1.07011203712837e-06	59	Cluster:20
167	ATP5F1B_RACK1_ATP5F1E_SELENOP	[1101]	4.9129064205513	1.8464434548624e-38	41	Cluster:21
182	SELENOF_ATP5MC2_RACK1_ATP5F1E_SELENOP	[01101]	4.0100675269223	8.46200557034052e-35	47	Cluster:21
203	ATP5PB_RACK1_ATP5F1E_SELENOP	[1101]	4.4698033142772	3.00187671588213e-29	31	Cluster:21
243	ATP5MPL_RACK1_ATP5F1E_SELENOP	[1101]	5.2753578345079	3.48154552019991e-20	35	Cluster:21
245	ATP5F1A_RACK1_ATP5F1E_SELENOP	[1101]	7.36322635967176	6.26822950089577e-20	62	Cluster:21
250	MATR3_RACK1_ATP5F1E_SELENOP	[1101]	5.275830763328	5.04203065895351e-19	25	Cluster:21
268	ATP5MPL_RACK1_ATP5F1E	[110]	3.20458917358984	4.26032897651703e-16	64	Cluster:21
273	SELENOK_RACK1_SELENOP	[101]	4.4165792085876	4.41305003189427e-15	50	Cluster:21
284	SELENOK_ATP5F1E_SELENOP	[101]	4.18483273992131	4.87595328267931e-14	57	Cluster:21
285	ATP5MPL_ATP5F1E_SELENOP	[101]	3.40461881535753	9.26190242642458e-14	59	Cluster:21
303	ATP5F1B_ATP5F1E_SELENOP	[101]	3.00824721050752	4.40676812775589e-12	66	Cluster:21
311	ATP5F1A_RACK1_ATP5F1E	[110]	4.26218881450674	6.66271936499074e-11	103	Cluster:21
322	MATR3_ATP5F1E_SELENOP	[101]	3.18971261226915	1.11188350867639e-09	48	Cluster:21
325	RTRAF_RACK1_ATP5F1E	[110]	3.54765239869389	3.36980071030111e-09	48	Cluster:21
331	SELENOK_RACK1_ATP5F1E	[110]	4.11149607320607	9.83558678571946e-09	55	Cluster:21
335	OGA_RACK1_ATP5F1E	[110]	4.048924442439	1.46419830103834e-08	67	Cluster:21
328	CRYBG1_RACK1_ATP5F1E	[110]	3.45289861119018	7.24147932219948e-09	25	Cluster:22
225	DOK3_ADA2_S100A8	[101]	4.02836413447903	1.39638724169351e-24	44	Cluster:23
276	DOK3_S100A8_MS4A7	[111]	4.82549001197449	6.99415130147029e-15	20	Cluster:23
281	DOK3_ADA2_S100A8	[111]	8.10175595053195	2.487155424924e-14	13	Cluster:23
340	VSIR_SPI1_ATP5F1E	[110]	3.15722143669708	7.6559041174212e-08	18	Cluster:24
133	CD36_FCN1_GRN	[111]	4.92395741003671	3.10089062545607e-50	79	Cluster:25
136	ATP5F1A_RACK1_ATP5F1E_SELENOP	[1011]	8.24341358049982	2.64741364711252e-49	92	Cluster:26
138	ATP5F1B_RACK1_ATP5F1E_SELENOP	[1011]	5.07675541054015	5.60512255668291e-49	51	Cluster:26
143	ATP5PB_RACK1_ATP5F1E_SELENOP	[1011]	4.89057171687877	1.15651636000605e-47	45	Cluster:26
145	SELENOF_ATP5MC2_RACK1_ATP5F1E_SELENOP	[01011]	4.23392299012725	5.69628685303194e-47	63	Cluster:26
163	SELENOF_ATP5MC2_RACK1_ATP5F1E_SELENOP	[11011]	7.94411697206659	2.45757532749068e-41	25	Cluster:26
189	ATP5MPL_RACK1_ATP5F1E_SELENOP	[1011]	5.69770868213986	1.49560020594736e-32	46	Cluster:26
210	SELENOF_RACK1_ATP5F1E_SELENOP	[1011]	6.49726760483794	8.89980343808609e-28	48	Cluster:26
219	ATP5F1A_RACK1_SELENOP	[101]	5.09786654497126	5.69930667559422e-26	144	Cluster:26
221	MATR3_RACK1_ATP5F1E_SELENOP	[1011]	5.53603763862316	3.52087094754126e-25	35	Cluster:26
244	ATP5MPL_RACK1_ATP5F1E	[101]	3.39953922615146	5.03070833174852e-20	84	Cluster:26
262	ATP5F1A_RACK1_ATP5F1E	[101]	4.61369407620242	5.9691172324048e-17	137	Cluster:26
264	ATP5MPL_RACK1_SELENOP	[101]	3.89821230880558	1.35490352884198e-16	70	Cluster:26
270	SELENOF_ATP5MC2_RACK1_ATP5F1E	[1101]	6.56327533098993	8.50074542799329e-16	38	Cluster:26
272	ATP5F1B_RACK1_SELENOP	[101]	3.53392307481131	3.7009703867261e-15	76	Cluster:26
279	OGA_RACK1_ATP5F1E	[101]	4.48946500376498	1.76342835442348e-14	69	Cluster:26
293	SELENOF_RACK1_ATP5F1E	[101]	3.59354716341903	8.67680605975928e-13	84	Cluster:26
294	MATR3_RACK1_ATP5F1E	[101]	3.01880421467436	1.14220117577408e-12	60	Cluster:26
297	SELENOF_ATP5MC2_RACK1_ATP5F1E_SELENOP	[10011]	3.52192326527961	1.95034860238668e-12	23	Cluster:26
305	ATP5PB_RACK1_SELENOP	[101]	3.31738269260131	1.90539270923235e-11	63	Cluster:26
308	MATR3_RACK1_SELENOP	[101]	3.55290896982793	3.02337064429563e-11	58	Cluster:26
316	SELENOF_ATP5MC2_RACK1	[110]	4.77809063298019	1.28553977303311e-10	56	Cluster:26
324	ATP5PO_RACK1_SELENOP	[101]	3.81064106613265	2.15985537460416e-09	112	Cluster:26
338	SELENOF_RACK1_SELENOP	[101]	3.68613448979083	2.85524431053678e-08	72	Cluster:26
341	RTRAF_RACK1_ATP5F1E	[101]	3.38928486131413	2.20470624551245e-07	63	Cluster:26
296	SELENOK_RACK1_ATP5F1E	[101]	4.44657857676949	1.88975901384085e-12	51	Cluster:27
58	SELENOF_ATP5MC2_RACK1_ATP5F1E_SELENOP	[01110]	4.97814021563314	1.08284397094466e-104	105	Cluster:28
74	SELENOF_ATP5MC2_RACK1_ATP5F1E_SELENOP	[11110]	8.84330885754883	1.53651407427285e-93	47	Cluster:28
80	IGLL5_MZB1_RACK1	[111]	9.91846445092526	1.08477075217391e-86	41	Cluster:28
82	ATP5F1B_RACK1_ATP5F1E_SELENOP	[1110]	5.60242481199311	1.27680295343393e-84	81	Cluster:28
95	ATP5MPL_RACK1_ATP5F1E_SELENOP	[1110]	6.58182398677881	3.85622294993007e-76	82	Cluster:28
115	ATP5PB_RACK1_ATP5F1E_SELENOP	[1110]	5.112144297123	1.10029224498455e-61	55	Cluster:28
126	SELENOF_RACK1_ATP5F1E_SELENOP	[1110]	7.31683270737291	4.74871837201812e-55	81	Cluster:28
147	ATP5F1A_RACK1_ATP5F1E_SELENOP	[0110]	3.48881509136509	2.97830239308184e-46	175	Cluster:28
165	MATR3_RACK1_ATP5F1E_SELENOP	[1110]	5.82605913403984	4.21136477021733e-40	42	Cluster:28
195	ATP5F1A_RACK1_ATP5F1E_SELENOP	[1110]	7.85979119739568	3.55099599792035e-31	112	Cluster:28
212	SELENOF_ATP5MC2_RACK1_ATP5F1E_SELENOP	[10110]	4.2053864597064	6.28166309800225e-27	34	Cluster:28
220	ATP5MPL_ATP5F1E_SELENOP	[110]	4.06168190662302	1.12031087474812e-25	120	Cluster:28
222	ATP5MPL_RACK1_SELENOP	[110]	4.38478521441036	6.97886034213457e-25	111	Cluster:28
263	MATR3_ATP5F1E_SELENOP	[110]	3.68077821128621	9.47847449462866e-17	67	Cluster:28
278	SELENOF_ATP5F1E_SELENOP	[110]	3.97260562380472	1.15126490398608e-14	117	Cluster:28
295	ATP5F1A_RACK1_SELENOP	[110]	4.74572545827625	1.51650384503526e-12	153	Cluster:28
298	SELENOF_RACK1_SELENOP	[110]	4.17903422232054	2.55850729683534e-12	110	Cluster:28
302	MATR3_RACK1_SELENOP	[110]	3.59814613183812	3.9613098727146e-12	61	Cluster:28
307	SELENOK_ATP5F1E_SELENOP	[110]	4.1485535506764	2.31283061825216e-11	89	Cluster:28
309	ATP5PO_RACK1_SELENOP	[110]	4.34476466585509	3.46841847224728e-11	121	Cluster:28
326	ATP5PB_RACK1_SELENOP	[110]	3.15002817116411	6.03352500760702e-09	70	Cluster:28
334	SELENOK_RACK1_SELENOP	[110]	4.08856372902954	1.13840570702788e-08	86	Cluster:28
229	POU2F2_CD79A_SRGN	[111]	5.32112622650532	6.06263492633346e-24	37	Cluster:29
139	DOK3_ADA2_MS4A7	[111]	6.46301774275138	1.00490105162009e-48	38	Cluster:30
342	DOK3_ADA2_S100A8	[110]	3.34595493940567	2.95582261142413e-07	43	Cluster:30
84	FSCN1_MPEG1_RNASE1	[111]	5.96215521888632	1.59765917404858e-83	78	Cluster:31
190	PLBD1_SPI1_LYZ	[111]	6.51240463430895	1.94142522044476e-32	68	Cluster:32
254	PLBD1_SPI1_MS4A6A	[111]	8.12367324017405	2.16817907120716e-18	57	Cluster:32
349	PLBD1_SPI1_MS4A6A	[110]	3.48360253196241	5.07601432578827e-05	28	Cluster:32
132	CRYBG1_RACK1_ATP5F1E	[111]	9.42257036918233	1.47864604843362e-50	73	Cluster:33
186	VSIR_SPI1_ATP5F1E	[111]	7.458373034254	6.87467662269962e-33	51	Cluster:33
130	IGLL5_RACK1_SELENOP	[111]	7.91360633430235	8.87811342838025e-53	80	Cluster:34
207	IGLL5_FYB1_RACK1	[111]	8.70966289945684	1.12832751925982e-28	37	Cluster:34
306	IGLL5_FYB1_RACK1	[101]	3.43412324450233	2.26494536174013e-11	113	Cluster:34
317	IGLL5_MZB1_RACK1	[101]	3.26200187239791	1.38348783876623e-10	109	Cluster:34
83	SELENOF_ATP5MC2_RACK1_ATP5F1E_SELENOP	[10111]	8.45161723915919	1.97819100518889e-84	53	Cluster:35
124	SELENOF_ATP5MC2_RACK1_ATP5F1E	[1011]	7.52568881767718	5.59039606336359e-57	87	Cluster:35
253	SELENOF_ATP5MC2_ATP5F1E	[101]	4.71888229391614	1.84891519738021e-18	133	Cluster:35
289	SELENOF_ATP5MC2_RACK1	[101]	4.38484172145825	3.93710582764101e-13	121	Cluster:35
1	SELENOF_ATP5MC2_RACK1_ATP5F1E_SELENOP	[11111]	14.0574108842856	0	125	Cluster:36
4	ATP5PB_RACK1_ATP5F1E_SELENOP	[1111]	10.1475798812693	0	129	Cluster:36
5	ATP5PB_RACK1_ATP5F1E_SELENOP	[0111]	5.87414607915755	0	295	Cluster:36
7	ATP5F1B_RACK1_ATP5F1E_SELENOP	[1111]	10.6322699788531	0	164	Cluster:36
8	SELENOF_ATP5MC2_RACK1_ATP5F1E_SELENOP	[01111]	9.30112048775676	1.05770782738794e-311	153	Cluster:36
9	ATP5F1B_RACK1_ATP5F1E_SELENOP	[0111]	5.97534534149186	1.01241747878606e-294	260	Cluster:36
12	MATR3_RACK1_ATP5F1E_SELENOP	[0111]	6.52167817050407	1.2268936238333e-263	340	Cluster:36
15	SELENOS_ATP5F1E_SELENOP	[011]	3.25240573748941	7.89862069795186e-250	561	Cluster:36
17	ATP5MPL_RACK1_ATP5F1E_SELENOP	[0111]	6.76093228125985	2.08113009311855e-216	248	Cluster:36
18	SELENOF_ATP5MC2_RACK1_ATP5F1E	[0111]	8.33954635032771	3.98969997671707e-201	258	Cluster:36
19	ATP5MPL_RACK1_ATP5F1E_SELENOP	[1111]	11.5295406069663	7.3560491149758e-200	176	Cluster:36
24	ATP5PB_RACK1_ATP5F1E	[011]	3.92458597577216	1.98334042122514e-180	527	Cluster:36
28	MATR3_RACK1_ATP5F1E	[011]	3.95430930840476	3.30028139910299e-161	585	Cluster:36
29	CRYBG1_RACK1_ATP5F1E	[011]	4.44715559790198	3.24840688101891e-159	638	Cluster:36
31	ATP5F1B_RACK1_ATP5F1E	[111]	9.22631211248575	1.06804655556182e-156	245	Cluster:36
34	SELENOF_ATP5MC2_RACK1_ATP5F1E	[1111]	13.4675763479422	1.36360832797849e-151	172	Cluster:36
35	IGLL5_RACK1_SELENOP	[011]	3.61879753480812	4.5421537653091e-151	485	Cluster:36
38	ATP5F1B_RACK1_ATP5F1E	[011]	3.88986436244507	1.92693259034852e-147	466	Cluster:36
39	SELENOF_RACK1_ATP5F1E_SELENOP	[0111]	7.28735268747687	2.40511286161529e-144	246	Cluster:36
45	ATP5PB_ATP5F1E_SELENOP	[011]	3.89421504187704	3.75677807780944e-136	472	Cluster:36
48	SELENOF_RACK1_ATP5F1E_SELENOP	[1111]	12.5129531138032	5.46917057158567e-133	178	Cluster:36
50	ATP5ME_RACK1_ATP5F1E	[111]	7.72432791819654	9.34882750985751e-127	286	Cluster:36
51	ATP5MPL_RACK1_ATP5F1E	[011]	4.14252490099297	4.8320094396778e-125	453	Cluster:36
52	ATP5PB_RACK1_ATP5F1E	[111]	8.90844871412892	1.74836077264747e-123	184	Cluster:36
54	RTRAF_RACK1_ATP5F1E	[011]	4.51791338142772	3.45960501246759e-120	521	Cluster:36
55	ATP5F1B_ATP5F1E_SELENOP	[011]	3.94539950171249	4.04614080106198e-119	431	Cluster:36
56	ATP5MPL_RACK1_ATP5F1E	[111]	9.34338017947615	2.11938281675978e-116	258	Cluster:36
57	ATP5ME_RACK1_ATP5F1E	[011]	3.2354238778682	3.73566999640464e-109	425	Cluster:36
61	ATP5PB_ATP5F1E_SELENOP	[111]	9.07759034978082	2.46838105251429e-103	174	Cluster:36
62	ATP5F1B_ATP5F1E_SELENOP	[111]	9.20685890009851	9.64266554723281e-103	215	Cluster:36
64	ATP5MPL_ATP5F1E_SELENOP	[011]	4.21085613765243	2.45782433742319e-101	424	Cluster:36
67	IGLL5_FYB1_RACK1	[011]	4.14582922083522	2.36164594418388e-98	256	Cluster:36
68	SELENOS_ATP5F1E_SELENOP	[111]	7.40982485993996	4.20175079841738e-97	85	Cluster:36
72	ATP5F1A_RACK1_ATP5F1E_SELENOP	[0111]	8.22162852405274	6.86501492389358e-94	193	Cluster:36
75	ATP5F1A_RACK1_ATP5F1E_SELENOP	[1111]	13.842181880746	4.00970993625682e-93	231	Cluster:36
76	ATP5F1B_RACK1_SELENOP	[111]	9.78406506504239	2.53308792611975e-90	205	Cluster:36
78	SELENOF_ATP5F1E_SELENOP	[011]	4.43345066867828	1.5914107475469e-89	420	Cluster:36
85	SELENOF_RACK1_ATP5F1E	[011]	4.36827005081431	3.2161601853995e-83	452	Cluster:36
86	ATP5PB_RACK1_SELENOP	[011]	3.8372801328004	5.81931243859598e-83	405	Cluster:36
88	SELENOK_RACK1_ATP5F1E	[011]	4.99615022059394	1.56128401528985e-82	550	Cluster:36
89	SELENOK_ATP5F1E_SELENOP	[011]	4.67717035025983	1.73936380623621e-80	523	Cluster:36
90	MATR3_ATP5F1E_SELENOP	[011]	3.95628225852432	2.20237766388867e-80	527	Cluster:36
91	SELENOF_RACK1_ATP5F1E	[111]	10.055575914634	2.36450236137743e-80	259	Cluster:36
92	ATP5F1A_RACK1_ATP5F1E	[011]	5.14482059332616	4.43279392335219e-79	368	Cluster:36
97	SELENOF_ATP5MC2_RACK1_ATP5F1E_SELENOP	[00111]	4.41447708756585	2.62779520807739e-75	93	Cluster:36
98	ATP5PB_RACK1_SELENOP	[111]	9.50389213812332	2.97453737071412e-75	160	Cluster:36
105	OGA_RACK1_ATP5F1E	[011]	4.96166139852592	7.01943928159842e-68	533	Cluster:36
107	MATR3_RACK1_ATP5F1E_SELENOP	[1111]	9.9625979669876	1.00953773818513e-66	84	Cluster:36
109	ATP5F1B_RACK1_SELENOP	[011]	3.78417228476975	1.98576919216072e-64	360	Cluster:36
116	MATR3_RACK1_ATP5F1E	[111]	8.21936252421859	2.43053420470124e-61	126	Cluster:36
119	MATR3_RACK1_SELENOP	[011]	3.86403964131418	8.52751974071129e-59	456	Cluster:36
121	ATP5MPL_ATP5F1E_SELENOP	[111]	9.19188315529998	2.05147617554656e-58	222	Cluster:36
125	ATP5MPL_RACK1_SELENOP	[011]	4.0571049113942	1.89990196117224e-56	354	Cluster:36
129	SELENOK_RACK1_SELENOP	[011]	4.56121864566156	5.94535717776123e-53	435	Cluster:36
150	ATP5F1A_RACK1_ATP5F1E	[111]	10.866565810867	1.73595612463967e-45	343	Cluster:36
153	MATR3_ATP5F1E_SELENOP	[111]	8.82688873680806	1.25280070797585e-44	119	Cluster:36
154	RTRAF_RACK1_ATP5F1E	[111]	9.614187465015	2.02747511413696e-44	190	Cluster:36
155	SELENOF_ATP5F1E_SELENOP	[111]	9.58973670712361	2.73024940036349e-44	226	Cluster:36
159	SELENOF_ATP5MC2_RACK1	[011]	5.05054777812382	4.27656287797525e-42	347	Cluster:36
160	SELENOF_RACK1_SELENOP	[011]	4.17396113143119	7.46976928508661e-42	352	Cluster:36
164	ATP5MPL_RACK1_SELENOP	[111]	9.45735292198483	3.51365575152861e-41	211	Cluster:36
171	FOXO1_ITM2B_RACK1	[111]	4.02174675361575	2.40741193092799e-37	164	Cluster:36
174	SELENOF_RACK1_SELENOP	[111]	10.143428015709	8.04220292971754e-37	213	Cluster:36
175	MATR3_RACK1_SELENOP	[111]	9.02248514587077	1.06179678474999e-36	109	Cluster:36
179	OGA_RACK1_ATP5F1E	[111]	10.460193702727	1.93024399905279e-35	178	Cluster:36
181	SELENOF_ATP5MC2_ATP5F1E	[011]	4.97877515151836	7.52136322356595e-35	358	Cluster:36
191	SELENOF_ATP5MC2_RACK1	[111]	11.1357975436134	3.01442007312675e-32	202	Cluster:36
193	ATP5F1A_RACK1_SELENOP	[111]	10.89147568681	1.91256950220789e-31	293	Cluster:36
196	ATP5PO_RACK1_SELENOP	[111]	9.94694451075539	6.59115736751619e-31	278	Cluster:36
198	CHCHD10_ATP5MG_SELENOP	[011]	3.28146562125795	2.04948484383786e-30	198	Cluster:36
201	ATP5F1A_RACK1_SELENOP	[011]	4.56389502625402	4.36034397731702e-30	272	Cluster:36
204	SELENOF_ATP5MC2_ATP5F1E	[111]	11.0909008793985	3.32431510769438e-29	210	Cluster:36
206	SELENOK_RACK1_SELENOP	[111]	10.1865622032345	3.8569869568186e-29	130	Cluster:36
223	ATP5PO_RACK1_SELENOP	[011]	4.14265044116122	1.01081605287254e-24	287	Cluster:36
224	SELENOK_ATP5F1E_SELENOP	[111]	9.55103214548088	1.26508823576887e-24	123	Cluster:36
241	SELENOK_RACK1_ATP5F1E	[111]	9.88679926556552	1.46878332354106e-20	161	Cluster:36
2	CYP2C9_HPX_CPS1_GC	[1111]	6.2373899891579	0	600	Cluster:37
6	FUCA1_EPHX1_GPC3_GRN	[1111]	5.80844901499038	0	352	Cluster:37
10	PALLD_GJB1_SCD_FN1	[1111]	6.36542265995769	2.91336049102901e-294	211	Cluster:37
11	CEBPB_IRS2_CD14_ATP1B1_DUSP1	[11111]	6.42023230781309	1.79201924854505e-291	194	Cluster:37
16	MT1G_PLA2G2A_FGG_HPD	[1111]	4.45106795990102	3.95382776361861e-231	1110	Cluster:37
22	CYP2C9_HPX_GC	[111]	3.37153252079654	2.90027198733828e-192	1042	Cluster:37
27	IL6R_LYZ_APOB_SELENOP	[1111]	6.51037681037395	4.17534391647647e-165	270	Cluster:37
32	MSMO1_F5_SCD_SERPINC1	[1111]	6.76559614095388	1.18055341355041e-155	481	Cluster:37
33	AKAP12_GLUL_A2M_HPD	[1111]	5.81470042995427	7.45489295872414e-155	175	Cluster:37
40	CEBPB_IRS2_CD14_ATP1B1	[1111]	6.56234194390932	1.04814402246031e-143	287	Cluster:37
42	SDS_TAT_INSIG1_MLXIPL	[1111]	6.48626855695603	3.34263542321056e-140	329	Cluster:37
43	CYP2C9_HPX_GC_MLXIPL	[1111]	4.81907638716407	1.97855303298308e-139	491	Cluster:37
46	SDS_TAT_INSIG1_HPD	[1111]	5.31154500968295	2.86354673748525e-134	406	Cluster:37
49	CEBPB_IRS2_CD14_DUSP1	[1111]	5.30782792397503	3.97050003083418e-128	303	Cluster:37
60	APCS_EPHX1_FGG_HP	[1111]	4.3178413245469	3.96398051350307e-104	1093	Cluster:37
63	CEBPB_CD14_ATP1B1_DUSP1	[1111]	4.05980909918686	5.22907856695412e-102	319	Cluster:37
73	CEBPB_IRS2_ATP1B1_DUSP1	[1111]	4.61674757458894	1.23315203507861e-93	290	Cluster:37
79	FUCA1_EPHX1_GPC3	[111]	4.71468115300487	2.21917456573682e-89	454	Cluster:37
100	CYP2C9_CPS1_MLXIPL	[111]	5.91725071979872	5.80872624480136e-72	466	Cluster:37
122	CEBPB_IRS2_ATP1B1	[111]	3.95248035683237	2.26319706870403e-58	457	Cluster:37
134	SDS_TAT_HPD	[111]	3.720570866653	4.64473734326198e-50	498	Cluster:37
137	MT1M_MT1G_PLA2G2A	[111]	5.08908274596367	3.14341845591277e-49	679	Cluster:37
140	FUCA1_GPC3_GRN	[111]	4.24081307961918	5.94659502959138e-48	412	Cluster:37
141	GPT2_TF_MLXIPL	[111]	3.88748863091622	7.84284791407072e-48	439	Cluster:37
142	CFHR5_KNG1_CYP2E1	[111]	4.74557904189297	8.24996136327014e-48	479	Cluster:37
144	IL6R_LYZ_SELENOP	[111]	4.08349897715095	3.82455672656097e-47	329	Cluster:37
168	UGT2B7_CES2_GC	[111]	3.18209643657521	3.17114380531258e-38	1018	Cluster:37
170	CEBPB_IRS2_CD14	[111]	4.56026534909493	1.0861405932413e-37	435	Cluster:37
173	SDS_TAT_MLXIPL	[111]	4.50215299311341	4.57105012196354e-37	392	Cluster:37
177	SDS_INSIG1_HPD	[111]	3.04414188596795	2.20270272088873e-36	502	Cluster:37
178	SHISA4_GGH_SCD	[111]	4.24639730770012	6.3066740329059e-36	157	Cluster:37
187	TBX3_MLXIPL_FN1	[111]	4.04639804631968	8.03731117798577e-33	233	Cluster:37
192	ZDHHC9_C4BPA_FN1	[111]	3.9318942255647	1.54640135226908e-31	286	Cluster:37
194	NR3C1_HLA-B_SELENOP	[111]	3.39344564522554	2.71630286737274e-31	435	Cluster:37
199	CYP2C9_CPS1_GC_MLXIPL	[1111]	5.73571922026829	3.07347265236351e-30	379	Cluster:37
205	CYP2C9_HPX_MLXIPL	[111]	4.45895483338962	3.67199404045093e-29	556	Cluster:37
211	FASN_SCD_FN1	[111]	3.60146329173513	3.35852622907812e-27	361	Cluster:37
217	ALDH3A2_ITIH2_FN1	[111]	4.21947880619317	3.35037259813238e-26	829	Cluster:37
226	IL6R_APOB_SELENOP	[111]	4.72551514286352	1.65791919764611e-24	322	Cluster:37
228	IGFBP1_SCD_HP_APOB	[1111]	5.13246656657834	5.75879318116911e-24	634	Cluster:37
233	FASN_MLXIPL_FN1	[111]	3.22341811707434	3.2243192828916e-23	298	Cluster:37
235	ALDH6A1_GC_FN1	[111]	3.13029349676006	2.40571415377794e-22	1187	Cluster:37
246	CHCHD10_ATP5MG_SELENOP	[111]	6.27322063432943	2.57795047880258e-19	261	Cluster:37
249	SHISA4_GGH_SELENOP	[111]	4.83641893991897	4.57228878910715e-19	134	Cluster:37
255	SHISA4_SCD_SELENOP	[111]	5.12760259079739	2.44132506109296e-18	132	Cluster:37
259	IGF1_SLC40A1_ITIH2	[111]	4.30516898429331	3.16176576251084e-17	232	Cluster:37
271	CFHR5_KNG1_ITIH2	[111]	4.70036324679837	2.22766229955329e-15	542	Cluster:37
283	ABCC2_C3_MLXIPL	[111]	3.06703060320803	4.76937837357228e-14	222	Cluster:37
288	CTH_ALDH6A1_CYP2E1	[111]	4.92991730882091	3.5086409875544e-13	467	Cluster:37
333	IGFBP1_SCD_APOB	[111]	4.09277284140603	1.1049699467067e-08	680	Cluster:37
339	CYP2C9_CPS1_GC	[111]	3.02635317700479	6.25446871306662e-08	637	Cluster:37
343	AR_PAH_APOB	[111]	4.10067144556332	4.83982884280516e-07	482	Cluster:37
346	AQP9_SCD_C4BPA	[111]	3.13879674482063	1.19220103217299e-06	567	Cluster:37
347	IGFBP4_SERPINC1_SELENOP	[111]	3.59531887427297	6.33949379717883e-06	349	Cluster:37
350	GNAS_ATP1B1_DUSP1	[111]	3.161289236204	5.3553704880612e-05	675	Cluster:37
94	CEBPB_IRS2_CD14_ATP1B1_DUSP1	[11110]	4.16576472241553	8.80701834942864e-79	93	Cluster:38
41	AREG_FOS_FCER1G_CXCR4	[1111]	3.08360898370589	3.81437649323574e-142	463	Cluster:39
47	IL2RB_KLRB1_CCL5	[111]	5.25280937300625	2.69656902314816e-133	297	Cluster:39
81	AREG_KLRB1_FOS_CXCR4	[1111]	3.35945258329923	1.61942620355244e-85	330	Cluster:39
87	IL2RB_KLRB1_IL7R_CCL5	[1101]	3.70737866535304	1.44791708778094e-82	228	Cluster:39
112	XCL1_CD69_CCL5	[111]	5.57860297867878	5.16085617722897e-63	404	Cluster:39
169	AREG_KLRB1_CXCR4	[111]	3.16827298548608	4.4420104958038e-38	474	Cluster:39
14	IL2RB_KLRB1_IL7R_CCL5	[0111]	3.63724911120454	3.33184669076065e-250	398	Cluster:40
26	EMB_CCL5_SRGN	[111]	3.58533069606268	1.50941057735356e-168	693	Cluster:40
36	PRDM1_CXCR4_VIM_SRGN	[1111]	3.66577629352433	1.13601438527991e-150	558	Cluster:40
69	SLC2A3_FOS_CXCR4_SRGN	[1111]	4.38969110886075	8.86839578657148e-96	860	Cluster:40
106	PRDM1_CXCR4_SRGN	[111]	3.87467883116016	9.40898919185801e-67	776	Cluster:40
111	PRDM1_VIM_SRGN	[111]	3.33801508264442	8.97146252291332e-64	754	Cluster:40
118	SLC2A3_CXCR4_SRGN	[111]	4.00926452087036	6.75842289813885e-59	1183	Cluster:40
162	EMB_LTB_SRGN	[111]	5.19355202443412	2.08957571248371e-41	333	Cluster:40
197	PIM2_LTB_SRGN	[111]	3.44837305290047	9.928106604151e-31	210	Cluster:40
274	PRDM1_CXCR4_VIM	[111]	4.41444399647361	4.4549139539029e-15	600	Cluster:40
321	SLC2A3_FOS_CXCR4	[111]	3.7203864491081	8.10898280066175e-10	922	Cluster:40
172	PLEK_NKG7_SRGN	[111]	3.25399209606091	3.44262800794604e-37	643	Cluster:41
108	IL2RB_KLRB1_IL7R_CCL5	[1111]	5.61300346603293	6.08276600325769e-66	69	Cluster:42
120	IL2RB_IL7R_CCL5	[111]	4.35266429375526	1.22887646189201e-58	142	Cluster:42
280	IL2RB_KLRB1_IL7R	[111]	5.26503482085012	2.45115950364321e-14	82	Cluster:42
99	BCL11B_BTG1_IL7R_CCL5	[1111]	3.97596656992914	1.08698004314903e-74	113	Cluster:43
161	BCL11B_BTG1_IL7R	[111]	4.215938479767	1.28166760788224e-41	173	Cluster:43
252	CD4_IL7R_SRGN	[111]	4.41876889765377	9.27046168405794e-19	302	Cluster:43
315	BCL11B_IL7R_CCL5	[111]	3.15080602416475	1.18342330826997e-10	131	Cluster:43
320	RGS16_KLRB1_VIM	[111]	3.53526012650235	7.9051135796804e-10	97	Cluster:44
3	RNF130_ITM2B_CST3_FCER1G	[1111]	5.02168664844607	0	524	Cluster:45
20	TTYH3_CTSB_MS4A7	[111]	4.36250710069439	2.91219171270882e-199	392	Cluster:45
21	FUCA1_MS4A4A_GRN	[111]	4.73514873647138	7.24707863713368e-198	374	Cluster:45
25	CREG1_CTSB_GRN_SELENOP	[1111]	6.54424838185273	6.29020900088783e-174	216	Cluster:45
30	DUSP2_RGS1_LCP1_SRGN	[1111]	4.72535832954596	6.56745290030238e-157	430	Cluster:45
44	CTSZ_APOE_CTSB_PSAP	[1111]	3.8940678842203	3.38333872217787e-136	947	Cluster:45
53	DUSP2_NFKBIA_LCP1_SRGN	[1111]	5.06159397499038	2.62127415699454e-120	383	Cluster:45
93	RNF130_ITM2B_CST3	[111]	3.18277591207473	7.62973402818731e-79	768	Cluster:45
101	EMB_MS4A6A_SRGN	[111]	4.74270906738205	5.55649031201964e-71	288	Cluster:45
102	GBP1_STAT1_HSPH1_VIM	[1111]	3.99807018151022	1.66240304936038e-70	336	Cluster:45
103	DUSP2_RGS1_SRGN	[111]	3.31833508558441	5.24000757987857e-68	670	Cluster:45
104	DUSP2_LCP1_SRGN	[111]	3.89293114995245	6.96856748278891e-68	627	Cluster:45
113	DNAJA4_HSPH1_HSPA1B	[111]	3.16150193069227	7.75568356441237e-63	1300	Cluster:45
128	RNF130_CST3_FCER1G	[111]	3.49981151750455	4.88012148223896e-53	607	Cluster:45
131	PLEK_TYROBP_SRGN	[111]	3.90642802082888	3.99967358198804e-52	1157	Cluster:45
148	CCL3_CCL4_TYROBP	[111]	4.27297295741178	6.93642269001467e-46	1020	Cluster:45
157	PLBD1_SPI1_MS4A6A	[011]	3.44640062376596	1.41889383030727e-43	287	Cluster:45
183	TTYH3_CTSB_SELENOP	[111]	3.74946781840746	1.38408352787369e-34	217	Cluster:45
215	IL1RN_GLUL_CTSB	[111]	3.14420073778098	2.49652909726559e-26	548	Cluster:45
227	GBP1_STAT1_HSPH1	[111]	3.15300042265311	3.3156128987808e-24	499	Cluster:45
236	PTGS2_HLA-DRA_TYROBP	[111]	3.57378343848099	1.69855624735347e-21	281	Cluster:45
266	SDC3_LGMN_GRN	[111]	3.44695935211534	1.43317301400788e-16	376	Cluster:45
300	DUSP2_RGS1_LCP1	[111]	5.77441374138114	3.49169460018721e-12	446	Cluster:45
301	IER5_HSPH1_JUN	[111]	3.33638451997223	3.60568071857362e-12	1080	Cluster:45
310	GBP5_STAT1_SRGN	[111]	3.21237459607131	5.98408866258299e-11	396	Cluster:45
318	CCL3_AIF1_TYROBP	[111]	4.68066279268017	2.43466353822433e-10	868	Cluster:45
329	DUSP2_NFKBIA_LCP1	[111]	4.14826705678657	7.78735497029893e-09	400	Cluster:45
96	CEBPB_IRS2_CD14_ATP1B1_DUSP1	[11101]	3.6113392557361	2.10711554860767e-75	109	Cluster:46
323	IGLL5_MZB1_RACK1	[110]	3.28437946772452	1.76054679015145e-09	20	Cluster:47
337	IGLL5_FYB1_RACK1	[110]	3.48401629502822	2.52709898758033e-08	19	Cluster:47
247	IGHG4_IGKC_FGFBP2	[111]	4.65762017324311	3.94698285144174e-19	35	Cluster:48
248	IGHG4_IGHG1_IGKC	[111]	7.68744169002768	4.16432978053637e-19	38	Cluster:48
180	S100B_FGFBP2_TYROBP	[111]	4.33331234631028	3.41251011514843e-35	54	Cluster:49
287	COL1A1_GZMB_IGKC	[111]	4.45336606201404	2.11542971511387e-13	33	Cluster:50
277	IGHG4_IGHG1_IGKC	[110]	4.54755700662472	9.99096202308725e-15	24	Cluster:51
