## Supplementary Table 26 for "High order expression dependencies finely resolve cryptic states and subtypes in single cell data"

### Sheet: 37_7_annotated
X	p_val	avg_log2FC	pct.1	pct.2	p_val_adj	gene_type	5-year survival high(%)	5-year survival low(%)	Prognostic
APOA2	3.81e-27	2.80968	0.717	0.267	6.75e-23	Intrinsic	49	43	APOA2 is not prognostic in liver cancer
APOA1	6.71e-24	3.23047	0.547	0.103	1.19e-19	Intrinsic	54	30	APOA1 is prognostic, high expression is favorable in liver cancer
HP	1.01e-18	3.01245	0.425	0.056	1.78e-14	Intrinsic	50	45	HP is not prognostic in liver cancer
APOC3	1.69e-18	1.40447	0.78	0.364	3e-14	Intrinsic	55	38	APOC3 is prognostic, high expression is favorable in liver cancer
KNG1	1.37e-17	2.46478	0.437	0.077	2.42e-13	Intrinsic	57	31	KNG1 is prognostic, high expression is favorable in liver cancer
AHSG	1.66e-17	3.68015	0.311	0	2.94e-13	Intrinsic	56	36	AHSG is not prognostic in liver cancer
APOC1	2.03e-16	1.34824	0.85	0.585	3.6e-12	Intrinsic	57	31	APOC1 is prognostic, high expression is favorable in liver cancer
HPX	1.63e-12	1.8497	0.449	0.149	2.89e-08	Intrinsic	52	35	HPX is prognostic, high expression is favorable in liver cancer
SERPINC1	3.52e-12	3.03784	0.24	0.01	6.24e-08	Intrinsic	53	31	SERPINC1 is prognostic, high expression is favorable in liver cancer
TF	2.35e-11	0.956514	0.783	0.503	4.16e-07	Intrinsic	49	46	TF is not prognostic in liver cancer
PLA2G2A	1.24e-10	3.53155	0.22	0.015	2.2e-06	Intrinsic	49	48	PLA2G2A is not prognostic in liver cancer
CYP2E1	1.53e-10	3.39656	0.189	0	2.72e-06	Intrinsic	60	40	CYP2E1 is not prognostic in liver cancer
RBP4	2.27e-10	0.702338	0.941	0.821	4.02e-06	Intrinsic	54	33	RBP4 is prognostic, high expression is favorable in liver cancer
HPD	2.49e-10	3.332	0.185	0	4.41e-06	Intrinsic	55	45	HPD is not prognostic in liver cancer
APOE	2.63e-10	2.93028	0.232	0.026	4.66e-06	Intrinsic	50	39	APOE is not prognostic in liver cancer
AGXT	7.64e-10	2.20734	0.268	0.051	1.36e-05	Intrinsic	54	31	AGXT is prognostic, high expression is favorable in liver cancer
FGA	3.77e-09	1.09287	0.661	0.441	6.69e-05	Intrinsic	63	42	FGA is prognostic, high expression is favorable in liver cancer
C3	5.37e-09	1.20934	0.555	0.292	9.53e-05	Intrinsic	61	42	C3 is prognostic, high expression is favorable in liver cancer
FABP1	9.53e-09	2.08557	0.406	0.174	0.000169072	Intrinsic	53	45	FABP1 is not prognostic in liver cancer
APOB	1.26e-08	1.77131	0.311	0.097	0.000222873	Intrinsic	50	40	APOB is not prognostic in liver cancer
CYP2C9	1.47e-08	1.67818	0.248	0.051	0.000260999	Intrinsic	53	34	CYP2C9 is prognostic, high expression is favorable in liver cancer
UGT2B7	2.48e-08	1.36018	0.291	0.077	0.000440393	Intrinsic	54	37	UGT2B7 is not prognostic in liver cancer
ALB	4.1e-08	1.37653	0.996	0.969	0.000726479	Intrinsic	51	36	ALB is not prognostic in liver cancer
SDS	4.54e-08	2.19249	0.142	0	0.000806112	Intrinsic	53	44	SDS is not prognostic in liver cancer
TAT	7.77e-08	2.16949	0.15	0.005	0.00137774	Intrinsic	52	42	TAT is prognostic, high expression is favorable in liver cancer
C4BPA	1.15e-07	2.44769	0.193	0.031	0.00203136	Intrinsic	54	29	C4BPA is prognostic, high expression is favorable in liver cancer
INSIG1	1.82e-07	2.02997	0.142	0.005	0.00322667	Intrinsic	51	45	INSIG1 is not prognostic in liver cancer
PLG	2.08e-07	1.67282	0.181	0.026	0.00368526	Intrinsic	53	37	PLG is not prognostic in liver cancer
MALAT1	2.54e-07	0.747655	0.78	0.585	0.00449885	Intrinsic	NA	NA	NA
HRG	2.78e-07	1.98846	0.138	0.005	0.00492692	Intrinsic	58	38	HRG is prognostic, high expression is favorable in liver cancer
ALDOB	4.55e-07	1.35381	0.362	0.154	0.0080783	Intrinsic	55	39	ALDOB is not prognostic in liver cancer
SEPP1	5.72e-07	0.721196	0.713	0.579	0.0101539	Intrinsic	53	41	SEPP1 is not prognostic in liver cancer
C4BPB	7.46e-07	1.79335	0.264	0.087	0.0132246	Intrinsic	52	32	C4BPB is not prognostic in liver cancer
EPHX1	2.81e-06	1.38068	0.343	0.159	0.049814	Intrinsic	51	40	EPHX1 is not prognostic in liver cancer

### Sheet: 7_37_annotated
X	p_val	avg_log2FC	pct.1	pct.2	p_val_adj	gene_type	5-year survival high(%)	5-year survival low(%)	Prognostic
TFF3	8.11e-49	3.19853	0.805	0.13	1.44e-44	Extrinsic	49	46	TFF3 is not prognostic in liver cancer
TFF2	4.39e-45	2.88475	0.764	0.114	7.78e-41	Extrinsic	39	58	TFF2 is prognostic, high expression is unfavorable in liver cancer
TFF1	7.86e-31	3.26838	0.564	0.079	1.39e-26	Extrinsic	40	57	TFF1 is not prognostic in liver cancer
S100A6	1.83e-23	2.14058	0.585	0.146	3.25e-19	Intrinsic	39	50	S100A6 is not prognostic in liver cancer
S100A10	3.15e-19	0.977042	0.928	0.661	5.59e-15	Intrinsic	31	53	S100A10 is prognostic, high expression is unfavorable in liver cancer
AGR2	4.08e-19	1.98694	0.518	0.142	7.24e-15	Extrinsic	31	53	AGR2 is prognostic, high expression is unfavorable in liver cancer
TMSB10	1.78e-17	0.953285	0.913	0.567	3.16e-13	Intrinsic	37	59	TMSB10 is not prognostic in liver cancer
NDUFA4L2	5.19e-16	2.30559	0.359	0.059	9.2e-12	Extrinsic	44	62	NDUFA4L2 is not prognostic in liver cancer
ITM2A	3.08e-15	1.67669	0.441	0.114	5.47e-11	Extrinsic	56	32	ITM2A is prognostic, high expression is favorable in liver cancer
ENO1	1.64e-14	1.04479	0.749	0.425	2.91e-10	Intrinsic	24	54	ENO1 is prognostic, high expression is unfavorable in liver cancer
C15orf48	3.61e-13	1.8768	0.395	0.118	6.41e-09	Extrinsic	41	57	C15orf48 is not prognostic in liver cancer
TPI1	4.21e-13	0.710765	0.908	0.713	7.47e-09	Intrinsic	37	69	TPI1 is prognostic, high expression is unfavorable in liver cancer
S100A11	1.03e-12	1.67899	0.369	0.094	1.83e-08	Intrinsic	30	57	S100A11 is prognostic, high expression is unfavorable in liver cancer
ALDOA	1.12e-11	1.06204	0.621	0.315	1.98e-07	Intrinsic	40	71	ALDOA is prognostic, high expression is unfavorable in liver cancer
GAPDH	1.19e-11	0.528835	1	0.878	2.11e-07	Intrinsic	35	61	GAPDH is prognostic, high expression is unfavorable in liver cancer
REG1A	1.41e-11	1.53554	0.379	0.106	2.51e-07	Extrinsic	51	47	REG1A is not prognostic in liver cancer
PKM	5.73e-11	1.5348	0.282	0.055	1.02e-06	Intrinsic	29	54	PKM is prognostic, high expression is unfavorable in liver cancer
MSMB	1.26e-10	2.09752	0.164	0.004	2.23e-06	Extrinsic	37	55	MSMB is not prognostic in liver cancer
TMSB4X	1.28e-10	0.518397	0.959	0.811	2.28e-06	Intrinsic	41	68	TMSB4X is not prognostic in liver cancer
SEC61G	2.31e-10	0.977508	0.677	0.382	4.1e-06	Intrinsic	27	56	SEC61G is prognostic, high expression is unfavorable in liver cancer
ATP5C1	4.15e-10	0.837088	0.718	0.382	7.36e-06	Intrinsic	41	55	ATP5F1C is not prognostic in liver cancer
TIMP1	9.37e-10	0.862227	0.662	0.331	1.66e-05	Intrinsic	42	63	TIMP1 is not prognostic in liver cancer
GSTA1	1.32e-09	0.680309	0.897	0.626	2.34e-05	Intrinsic	54	42	GSTA1 is not prognostic in liver cancer
AKR1C3	1.7e-09	0.661309	0.867	0.618	3.01e-05	Intrinsic	36	53	AKR1C3 is prognostic, high expression is unfavorable in liver cancer
MUC1	2.69e-09	1.99079	0.144	0.004	4.77e-05	Extrinsic	31	54	MUC1 is not prognostic in liver cancer
PSMB9	7.07e-09	1.24152	0.395	0.154	0.000125363	Intrinsic	40	56	PSMB9 is not prognostic in liver cancer
LYZ	1.34e-08	0.931225	0.359	0.138	0.00023807	Intrinsic	41	52	LYZ is not prognostic in liver cancer
GTSF1	2.05e-08	1.1217	0.41	0.165	0.000362961	Extrinsic	34	52	GTSF1 is not prognostic in liver cancer
S100A16	3.68e-08	0.89753	0.482	0.213	0.000652678	Intrinsic	35	56	S100A16 is prognostic, high expression is unfavorable in liver cancer
S100P	4.12e-08	1.24981	0.226	0.047	0.000731049	Extrinsic	35	57	S100P is not prognostic in liver cancer
SF3B6	4.59e-08	0.942372	0.482	0.232	0.000813934	Intrinsic	33	56	SF3B6 is prognostic, high expression is unfavorable in liver cancer
H3F3A	6.19e-08	0.513729	0.933	0.713	0.00109776	Intrinsic	34	52	H3-3A is not prognostic in liver cancer
LDHA	1.1e-07	0.789987	0.708	0.453	0.00195868	Intrinsic	17	56	LDHA is prognostic, high expression is unfavorable in liver cancer
PGK1	1.12e-07	1.13315	0.436	0.213	0.0019827	Intrinsic	36	54	PGK1 is prognostic, high expression is unfavorable in liver cancer
CD36	1.48e-07	1.49623	0.169	0.028	0.00263237	Intrinsic	53	38	CD36 is not prognostic in liver cancer
CD24	1.53e-07	1.05567	0.359	0.138	0.00271478	Intrinsic	38	51	CD24 is prognostic, high expression is unfavorable in liver cancer
CD63	3.21e-07	0.474019	0.831	0.65	0.00570228	Intrinsic	32	58	CD63 is prognostic, high expression is unfavorable in liver cancer
TSPO	1.3e-06	1.02604	0.226	0.063	0.0231365	Intrinsic	33	54	TSPO is prognostic, high expression is unfavorable in liver cancer
PPIA	1.33e-06	0.449421	0.949	0.76	0.0236025	Intrinsic	30	53	PPIA is prognostic, high expression is unfavorable in liver cancer
TAGLN2	1.37e-06	0.923861	0.405	0.193	0.0243616	Intrinsic	39	58	TAGLN2 is prognostic, high expression is unfavorable in liver cancer
CLIC1	1.44e-06	0.723579	0.544	0.315	0.0256101	Intrinsic	29	56	CLIC1 is prognostic, high expression is unfavorable in liver cancer
TMEM14B	1.81e-06	0.902405	0.369	0.161	0.0320391	Intrinsic	44	56	TMEM14B is prognostic, high expression is unfavorable in liver cancer
IFI27L2	1.98e-06	1.1337	0.256	0.091	0.0350701	Intrinsic	38	55	IFI27L2 is not prognostic in liver cancer
LGALS1	2.75e-06	1.02075	0.364	0.177	0.0488456	Intrinsic	26	60	LGALS1 is prognostic, high expression is unfavorable in liver cancer
